# The modifiers that cause changes in gene essentiality

**DOI:** 10.1101/2025.03.06.641712

**Authors:** Amandine Batté, Núria Bosch-Guiteras, Carles Pons, Marina Ota, Maykel Lopes, Sushma Sharma, Nicolò Tellini, Claire Paltenghi, Michelle Conti, Kwan Ting Kan, Uyen Linh Ho, Michaël Wiederkehr, Jonas Barraud, Mark Ashe, Patrick Aloy, Gianni Liti, Andrei Chabes, Leopold Parts, Jolanda van Leeuwen

## Abstract

The phenotype of a mutation often differs across genetically distinct individuals. In the most extreme case, a gene can be essential for viability in one genetic background, but dispensable in another. Although genetic context-dependency of mutant phenotypes is frequently observed, the underlying causes often remain elusive. Here, we investigated the genetic changes responsible for differences in gene essentiality across 18 genetically diverse natural yeast strains. First, we identified 39 genes that were essential in the laboratory reference strain but not required for viability in at least one other genetic background, suggesting that the natural strain contained suppressor variants that could bypass the need for the essential gene. We then mapped and validated the causal bypass suppressor variants using bulk segregant analysis and allele replacements. Bypass suppression was generally driven by a single modifier gene that tended to differ between genetic backgrounds. The suppressors often indirectly counteracted the effect of deleting the essential gene, for instance by changing the transcriptome of a cell. Context-dependent essential genes and their bypass suppressors were frequently co-mutated across 1,011 yeast isolates and identified naturally occurring evolutionary trajectories. Overall, our results highlight the relatively high frequency of bypass suppression in natural populations, as well as the underlying variants and mechanisms. A thorough understanding of the causes of genetic background effects is crucial for the interpretation of genotype-to-phenotype relationships, including those associated with human disease.
