## Supplementary material for "The modifiers that cause changes in gene essentiality": Data S3

### Sheet: ReadMe
Data S3. Random sporulation assay
For all potential context-dependent essential gene - wild strain pairs and corresponding controls, we isolated hundreds of haploid progeny colonies either in the presence (-Ura) or the absence (5-FOA) of the plasmid carrying the essential gene, and compared the number of obtained colonies.
Column A-C	Strain ID, gene, and ORF names of the query gene mutant.
Column D	Strain ID of the wild strain or S288C control (LY00045).
Column E-F	The number of colonies obtained on the indicated media.
Column G	Percent of the colonies obtained on 5-FOA media (without the essential gene), compared to SD-Ura media (with the essential gene).
Column H	Indicates whether the query gene was detected in the pool of colonies growing on 5-FOA media using whole-genome sequencing. A query gene was called absent if the sequencing read coverage of the gene was <25% of that of the surrounding region.
Column I	Conclusion of the random sporulation assay. A gene is called nonessential ("yes") when at least 10% of the colonies grow on media with 5-FOA and the query gene was not detected in the colonies. When >10% of the colonies could grow on 5-FOA in the control cross the gene was not further considered.
Column J	Notes

### Sheet: DataS3
TSPstrain	ORF	Gene	WildStrain	Count_-URA	Count_5FOA	Percent_5FOA	Query_absent_5FOA	Validated	Notes
TSP1635	YAL032C	PRP45	LY00045	2218	29	1.30748	#N/A	#N/A
TSP1635	YAL032C	PRP45	LY00010	454	48	10.5727	No	No
TSP1635	YAL032C	PRP45	LY00011	1508	117	7.75862	#N/A	No
TSP1635	YAL032C	PRP45	LY00012	1978	109	5.51062	#N/A	No
TSP1635	YAL032C	PRP45	LY00013	1271	35	2.75374	#N/A	No
TSP1635	YAL032C	PRP45	LY00042	2553	47	1.84097	#N/A	No
TSP1635	YAL032C	PRP45	WI00231	2861	132	4.61377	#N/A	No
TSP1635	YAL032C	PRP45	WI00234	1983	187	9.43016	#N/A	No
TSP1635	YAL032C	PRP45	WI00235	3940	196	4.97462	#N/A	No
TSP1635	YAL032C	PRP45	WI00236	988	127	12.8543	No	No
TSP1635	YAL032C	PRP45	WI00237	6180	579	9.36893	#N/A	No
TSP1610	YAL033W	POP5	LY00045	3088	27	0.874352	#N/A	#N/A
TSP1610	YAL033W	POP5	LY00010	679	40	5.89102	#N/A	No
TSP1610	YAL033W	POP5	LY00012	1847	72	3.89821	#N/A	No
TSP1610	YAL033W	POP5	LY00013	1760	35	1.98864	#N/A	No
TSP1610	YAL033W	POP5	LY00014	1793	33	1.84049	#N/A	No
TSP1610	YAL033W	POP5	LY00015	900	31	3.44444	#N/A	No
TSP1610	YAL033W	POP5	LY00016	2024	76	3.75494	#N/A	No
TSP1610	YAL033W	POP5	LY00019	2912	46	1.57967	#N/A	No
TSP1610	YAL033W	POP5	LY00042	2704	26	0.961538	#N/A	No
TSP1610	YAL033W	POP5	WI00231	4215	109	2.586	#N/A	No
TSP1610	YAL033W	POP5	WI00234	5720	277	4.84266	#N/A	No
TSP1610	YAL033W	POP5	WI00235	2683	97	3.61536	#N/A	No
TSP1610	YAL033W	POP5	WI00237	1324	71	5.36254	#N/A	No
TSP3759	YAL034W-A	MTW1	LY00045	378	1	0.26455	#N/A	#N/A
TSP3759	YAL034W-A	MTW1	LY00010	907	416	45.8655	No	No
TSP3759	YAL034W-A	MTW1	LY00012	700	145	20.7143	No	No
TSP3759	YAL034W-A	MTW1	LY00018	3987	281	7.04791	#N/A	No
TSP3759	YAL034W-A	MTW1	LY00042	2335	112	4.79657	#N/A	No
TSP3759	YAL034W-A	MTW1	WI00229	1000	628	62.8	No	No
TSP3759	YAL034W-A	MTW1	WI00231	1430	111	7.76224	#N/A	No
TSP3759	YAL034W-A	MTW1	WI00234	3180	310	9.74843	#N/A	No
TSP3759	YAL034W-A	MTW1	WI00235	1464	129	8.81148	#N/A	No
TSP3759	YAL034W-A	MTW1	WI00236	968	238	24.5868	No	No
TSP3759	YAL034W-A	MTW1	WI00237	2184	436	19.9634	No	No
TSP3305	YAL038W	CDC19	LY00045	1498	11	0.734312	#N/A	#N/A
TSP3305	YAL038W	CDC19	LY00012	1000	22	2.2	#N/A	No
TSP3305	YAL038W	CDC19	LY00013	3582	305	8.5148	#N/A	No
TSP3305	YAL038W	CDC19	LY00016	1100	22	2	#N/A	No
TSP3305	YAL038W	CDC19	LY00018	2242	155	6.91347	#N/A	No
TSP3305	YAL038W	CDC19	LY00019	293	7	2.38908	#N/A	No
TSP3305	YAL038W	CDC19	LY00042	1000	31	3.1	#N/A	No
TSP3305	YAL038W	CDC19	WI00234	650	13	2	#N/A	No
TSP3305	YAL038W	CDC19	WI00236	395	39	9.87342	#N/A	No
TSP3305	YAL038W	CDC19	WI00237	900	33	3.66667	#N/A	No
TSP3376	YAL041W	CDC24	LY00045	2371	9	0.379587	#N/A	#N/A
TSP3376	YAL041W	CDC24	LY00012	2961	180	6.07903	#N/A	No
TSP3376	YAL041W	CDC24	LY00013	2380	74	3.10924	#N/A	No
TSP3376	YAL041W	CDC24	LY00016	2296	117	5.09582	#N/A	No
TSP3376	YAL041W	CDC24	LY00019	2754	92	3.3406	#N/A	No
TSP3376	YAL041W	CDC24	LY00042	2042	38	1.86092	#N/A	No
TSP3376	YAL041W	CDC24	WI00229	1000	20	2	#N/A	No
TSP3376	YAL041W	CDC24	WI00237	800	121	15.125	No	No
TSP3378	YAL043C	PTA1	LY00045	2650	9	0.339623	#N/A	#N/A
TSP3378	YAL043C	PTA1	LY00010	1000	198	19.8	No	No
TSP3378	YAL043C	PTA1	LY00012	5289	408	7.71412	#N/A	No
TSP3378	YAL043C	PTA1	LY00042	6347	444	6.99543	#N/A	No
TSP3378	YAL043C	PTA1	WI00229	600	193	32.1667	No	No
TSP3378	YAL043C	PTA1	WI00231	4137	223	5.39038	#N/A	No
TSP3378	YAL043C	PTA1	WI00234	4410	427	9.68254	#N/A	No
TSP3378	YAL043C	PTA1	WI00235	4078	337	8.26385	#N/A	No
TSP3378	YAL043C	PTA1	WI00237	800	290	36.25	No	No
TSP3958	YAR019C	CDC15	LY00045	1287	4	0.3108	#N/A	#N/A
TSP3958	YAR019C	CDC15	LY00010	1827	443	24.2474	No	No
TSP3958	YAR019C	CDC15	LY00012	3508	286	8.15279	#N/A	No
TSP3958	YAR019C	CDC15	LY00013	2972	213	7.1681	#N/A	No
TSP3958	YAR019C	CDC15	LY00018	4991	131	2.62499	#N/A	No
TSP3958	YAR019C	CDC15	LY00042	2171	95	4.37586	#N/A	No
TSP3958	YAR019C	CDC15	WI00229	1144	216	18.8811	No	No
TSP3958	YAR019C	CDC15	WI00231	3150	100	3.1746	#N/A	No
TSP3958	YAR019C	CDC15	WI00234	6088	526	8.63995	#N/A	No
TSP3958	YAR019C	CDC15	WI00235	5733	211	3.68045	#N/A	No
TSP3958	YAR019C	CDC15	WI00237	3008	438	14.5612	No	No
TSP2925	YBL014C	RRN6	LY00045	1495	707	47.291	#N/A	#N/A
TSP2925	YBL014C	RRN6	LY00014	1473	853	57.909	#N/A	Growth on control
TSP3582	YBL040C	ERD2	LY00045	1230	2	0.162602	#N/A	#N/A
TSP3582	YBL040C	ERD2	WI00234	2255	848	37.6053	No	No
TSP1648	YBR002C	RER2	LY00045	186	10	5.37634	#N/A	#N/A
TSP1648	YBR002C	RER2	WI00231	1372	699	50.9475	Yes	Yes
TSP1648	YBR002C	RER2	WI00235	1106	695	62.8391	#N/A	Yes
TSP1648	YBR002C	RER2	WI00236	1892	1104	58.351	#N/A	Yes
TSP3752	YBR011C	IPP1	LY00045	841	55	6.53983	#N/A	#N/A
TSP3752	YBR011C	IPP1	WI00236	372	295	79.3011	No	No
TSP1481	YBR091C	MRS5	LY00045	888	0	0	#N/A	#N/A
TSP1481	YBR091C	MRS5	LY00014	1625	40	2.46154	#N/A	No
TSP3686	YBR152W	SPP381	LY00045	2177	62	2.84796	#N/A	#N/A
TSP3686	YBR152W	SPP381	WI00234	3572	1471	41.1814	Yes	Yes
TSP3686	YBR152W	SPP381	WI00235	12650	3548	28.0474	#N/A	Yes
TSP3324	YBR265W	TSC10	LY00045	3084	503	16.31	#N/A	#N/A
TSP3324	YBR265W	TSC10	LY00010	4126	1607	38.9481	#N/A	Growth on control
TSP3324	YBR265W	TSC10	LY00012	4466	1685	37.7295	#N/A	Growth on control
TSP3324	YBR265W	TSC10	LY00013	3853	2033	52.7641	#N/A	Growth on control
TSP3324	YBR265W	TSC10	LY00014	720	271	37.6389	#N/A	Growth on control
TSP3324	YBR265W	TSC10	LY00016	3236	1667	51.5142	#N/A	Growth on control
TSP3324	YBR265W	TSC10	LY00017	2628	1313	49.9619	#N/A	Growth on control
TSP3324	YBR265W	TSC10	LY00018	5783	2151	37.1952	#N/A	Growth on control
TSP3324	YBR265W	TSC10	LY00019	4239	1166	27.5065	#N/A	Growth on control
TSP3324	YBR265W	TSC10	LY00042	3044	666	21.8791	#N/A	Growth on control
TSP3324	YBR265W	TSC10	WI00229	3112	1547	49.7108	#N/A	Growth on control
TSP3324	YBR265W	TSC10	WI00234	6832	2115	30.9573	#N/A	Growth on control
TSP3324	YBR265W	TSC10	WI00235	3790	1365	36.0158	#N/A	Growth on control
TSP3324	YBR265W	TSC10	WI00237	4026	1334	33.1346	#N/A	Growth on control
TSP3254	YDL045C	FAD1	LY00045	1292	1	0.0773994	#N/A	#N/A
TSP3254	YDL045C	FAD1	WI00229	4420	1121	25.362	No	No
TSP3254	YDL045C	FAD1	WI00236	4782	1492	31.2003	No	No
TSP1956	YDL092W	SRP14	LY00045	492	1	0.203252	#N/A	#N/A
TSP1956	YDL092W	SRP14	LY00017	530	133	25.0943	Yes	Yes
TSP1956	YDL092W	SRP14	LY00042	1430	750	52.4476	#N/A	Yes
TSP3762	YDL165W	CDC36	LY00045	2130	1441	67.6526	#N/A	#N/A
TSP3762	YDL165W	CDC36	LY00010	1846	1625	88.0282	#N/A	Growth on control
TSP3762	YDL165W	CDC36	WI00231	3518	2008	57.0779	#N/A	Growth on control
TSP3762	YDL165W	CDC36	WI00235	4326	3529	81.5765	#N/A	Growth on control
TSP3762	YDL165W	CDC36	WI00237	3950	2581	65.3418	#N/A	Growth on control
TSP2145	YDL235C	YPD1	LY00045	437	15	3.43249	#N/A	#N/A
TSP2145	YDL235C	YPD1	WI00231	583	32	5.48885	#N/A	No
TSP3807	YDR050C	TPI1	LY00045	2004	6	0.299401	#N/A	#N/A
TSP3807	YDR050C	TPI1	WI00236	5614	2639	47.0075	No	No
TSP3329	YDR081C	PDC2	LY00045	1044	1	0.0957854	#N/A	#N/A
TSP3329	YDR081C	PDC2	LY00010	2118	9	0.424929	#N/A	No
TSP3329	YDR081C	PDC2	LY00012	1796	5	0.278396	#N/A	No
TSP3329	YDR081C	PDC2	LY00013	210	2	0.952381	#N/A	No
TSP3329	YDR081C	PDC2	LY00014	488	2	0.409836	#N/A	No
TSP3329	YDR081C	PDC2	LY00016	1468	3	0.20436	#N/A	No
TSP3329	YDR081C	PDC2	LY00018	1239	2	0.161421	#N/A	No
TSP3329	YDR081C	PDC2	LY00019	247	4	1.61943	#N/A	No
TSP3329	YDR081C	PDC2	WI00231	2850	32	1.12281	#N/A	No
TSP3329	YDR081C	PDC2	WI00235	1623	5	0.308071	#N/A	No
TSP3329	YDR081C	PDC2	WI00236	2168	4	0.184502	#N/A	No
TSP2089	YDR177W	UBC1	LY00045	982	58	5.90631	#N/A	#N/A
TSP2089	YDR177W	UBC1	LY00012	1786	540	30.2352	#N/A	Yes
TSP2089	YDR177W	UBC1	LY00017	4038	1318	32.6399	Yes	Yes
TSP2089	YDR177W	UBC1	LY00042	2758	316	11.4576	#N/A	Yes
TSP2089	YDR177W	UBC1	WI00234	4580	1638	35.7642	#N/A	Yes
TSP2089	YDR177W	UBC1	WI00236	4616	1433	31.0442	#N/A	Yes
TSP2089	YDR177W	UBC1	WI00237	10416	2419	23.2239	#N/A	Yes
TSP3758	YDR196C	CAB5	LY00045	787	2	0.25413	#N/A	#N/A
TSP3758	YDR196C	CAB5	WI00231	2402	32	1.33222	#N/A	No
TSP3758	YDR196C	CAB5	WI00236	2114	123	5.81835	#N/A	No
TSP1378	YDR224C	HTB1	LY00045	849	42	4.947	#N/A	#N/A
TSP1378	YDR224C	HTB1	LY00011	1042	83	7.96545	#N/A	No
TSP1378	YDR224C	HTB1	LY00015	2574	362	14.0637	Yes	Yes
TSP1378	YDR224C	HTB1	LY00018	929	122	13.1324	Yes	Yes
TSP1378	YDR224C	HTB1	WI00236	1042	362	34.7409	#N/A	Yes
TSP3729	YDR404C	RPB7	LY00045	1057	6	0.567644	#N/A	#N/A
TSP3729	YDR404C	RPB7	WI00236	1844	583	31.6246	No	No
TSP3842	YDR416W	SYF1	LY00045	883	4	0.453001	#N/A	#N/A
TSP3842	YDR416W	SYF1	LY00013	635	4	0.629921	#N/A	No
TSP3842	YDR416W	SYF1	LY00014	321	17	5.29595	#N/A	No
TSP3842	YDR416W	SYF1	LY00017	1188	22	1.85185	#N/A	No
TSP3842	YDR416W	SYF1	WI00231	1094	6	0.548446	#N/A	No
TSP3842	YDR416W	SYF1	WI00235	1880	16	0.851064	#N/A	No
TSP3842	YDR416W	SYF1	WI00237	3007	344	11.44	No	No
TSP2727	YDR468C	TLG1	LY00045	948	7	0.738397	#N/A	#N/A
TSP2727	YDR468C	TLG1	LY00010	2167	600	27.688	#N/A	Yes
TSP2727	YDR468C	TLG1	LY00012	2186	476	21.7749	#N/A	Yes
TSP2727	YDR468C	TLG1	LY00013	1819	400	21.9901	Yes	Yes
TSP2727	YDR468C	TLG1	LY00017	636	121	19.0252	#N/A	Yes
TSP2727	YDR468C	TLG1	LY00018	2059	396	19.2326	#N/A	Yes
TSP3345	YEL032W	MCM3	LY00045	624	6	0.961538	#N/A	#N/A
TSP3345	YEL032W	MCM3	WI00236	1737	788	45.3656	No	No
TSP3914	YEL034W	HYP2	LY00045	633	3	0.473934	#N/A	#N/A
TSP3914	YEL034W	HYP2	LY00014	720	14	1.94444	#N/A	No
TSP3914	YEL034W	HYP2	LY00016	646	16	2.47678	#N/A	No
TSP3505	YER009W	NTF2	LY00045	528	9	1.70455	#N/A	#N/A
TSP3505	YER009W	NTF2	WI00231	2724	99	3.63436	#N/A	No
TSP3505	YER009W	NTF2	WI00235	3054	53	1.73543	#N/A	No
TSP3505	YER009W	NTF2	WI00236	1443	261	18.0873	No	No
TSP3505	YER009W	NTF2	WI00237	6744	627	9.29715	#N/A	No
TSP3596	YER012W	PRE1	LY00045	181	3	1.65746	#N/A	#N/A
TSP3596	YER012W	PRE1	WI00236	1088	329	30.239	No	No
TSP2185	YER036C	ARB1	LY00045	1251	60	4.79616	#N/A	#N/A
TSP2185	YER036C	ARB1	LY00010	3700	723	19.5405	Yes	Yes
TSP2185	YER036C	ARB1	LY00012	3048	1430	46.916	#N/A	Yes
TSP2185	YER036C	ARB1	LY00014	488	8	1.63934	#N/A	No
TSP2185	YER036C	ARB1	LY00017	597	14	2.34506	#N/A	No
TSP2185	YER036C	ARB1	WI00229	888	32	3.6036	#N/A	No
TSP2185	YER036C	ARB1	WI00231	2631	96	3.6488	#N/A	No
TSP2185	YER036C	ARB1	WI00234	1106	49	4.43038	#N/A	No
TSP2185	YER036C	ARB1	WI00235	9318	707	7.58747	#N/A	No
TSP2185	YER036C	ARB1	WI00236	5919	218	3.68305	#N/A	No
TSP2185	YER036C	ARB1	WI00237	1963	174	8.86398	#N/A	No
TSP3654	YER093C	TSC11	LY00045	2062	1	0.0484966	#N/A	#N/A
TSP3654	YER093C	TSC11	LY00014	1089	476	43.7098	Yes	Yes
TSP3654	YER093C	TSC11	WI00231	2697	188	6.97071	#N/A	No
TSP3654	YER093C	TSC11	WI00235	6730	828	12.3031	#N/A	Yes
TSP3654	YER093C	TSC11	WI00236	2085	1116	53.5252	#N/A	Yes
TSP3656	YER094C	PUP3	LY00045	1058	1	0.094518	#N/A	#N/A
TSP3656	YER094C	PUP3	WI00236	3670	731	19.9183	No	No
TSP3433	YFR051C	RET2	LY00045	1168	21	1.79795	#N/A	#N/A
TSP3433	YFR051C	RET2	LY00042	2004	1016	50.6986	#N/A	Yes
TSP3433	YFR051C	RET2	WI00236	3636	1412	38.8339	Yes	Yes
TSP2833	YGL040C	HEM2	LY00045	396	0	0	#N/A	#N/A
TSP2833	YGL040C	HEM2	LY00012	3486	113	3.24154	#N/A	No
TSP3392	YGL073W	HSF1	LY00045	2015	10	0.496278	#N/A	#N/A
TSP3392	YGL073W	HSF1	WI00229	1525	643	42.1639	No	No
TSP3392	YGL073W	HSF1	WI00234	1011	103	10.1879	No	No
TSP3392	YGL073W	HSF1	WI00236	2000	1030	51.5	No	No
TSP3151	YGL128C	CWC23	LY00045	1774	668	37.655	#N/A	#N/A
TSP3151	YGL128C	CWC23	LY00010	1510	889	58.8742	#N/A	Growth on control
TSP3151	YGL128C	CWC23	LY00011	1830	662	36.1749	#N/A	Growth on control
TSP3151	YGL128C	CWC23	LY00012	1611	1236	76.7225	#N/A	Growth on control
TSP3151	YGL128C	CWC23	LY00013	1718	1103	64.2213	#N/A	Growth on control
TSP3151	YGL128C	CWC23	LY00014	1451	844	58.1668	#N/A	Growth on control
TSP3151	YGL128C	CWC23	LY00015	811	417	51.418	#N/A	Growth on control
TSP3151	YGL128C	CWC23	LY00016	1157	892	77.0959	#N/A	Growth on control
TSP3151	YGL128C	CWC23	LY00017	1405	854	60.7829	#N/A	Growth on control
TSP3151	YGL128C	CWC23	LY00018	2448	1209	49.3873	#N/A	Growth on control
TSP3151	YGL128C	CWC23	LY00019	1869	977	52.2739	#N/A	Growth on control
TSP3151	YGL128C	CWC23	LY00042	2206	1340	60.7544	#N/A	Growth on control
TSP3151	YGL128C	CWC23	WI00229	2312	1322	57.1923	#N/A	Growth on control
TSP3151	YGL128C	CWC23	WI00231	1782	1035	58.0808	#N/A	Growth on control
TSP3151	YGL128C	CWC23	WI00234	1836	1251	68.1373	#N/A	Growth on control
TSP3151	YGL128C	CWC23	WI00235	1735	1177	67.8386	#N/A	Growth on control
TSP3151	YGL128C	CWC23	WI00236	996	473	47.49	#N/A	Growth on control
TSP3151	YGL128C	CWC23	WI00237	851	343	40.3055	#N/A	Growth on control
TSP3379	YGL142C	GPI10	LY00045	1916	7	0.365344	#N/A	#N/A
TSP3379	YGL142C	GPI10	LY00012	1118	21	1.87835	#N/A	No
TSP3379	YGL142C	GPI10	LY00016	3122	35	1.12108	#N/A	No
TSP3379	YGL142C	GPI10	WI00231	2966	19	0.640593	#N/A	No
TSP1393	YGL150C	INO80	LY00045	1039	4	0.384986	#N/A	#N/A
TSP1393	YGL150C	INO80	LY00010	1009	229	22.6957	Yes	Yes
TSP1393	YGL150C	INO80	LY00012	858	144	16.7832	#N/A	Yes
TSP1393	YGL150C	INO80	LY00014	488	50	10.2459	Yes	Yes
TSP1393	YGL150C	INO80	WI00229	2126	572	26.905	#N/A	Yes
TSP1393	YGL150C	INO80	WI00231	2287	1409	61.6091	#N/A	Yes
TSP1393	YGL150C	INO80	WI00235	1838	1581	86.0174	#N/A	Yes
TSP371	YGL169W	SUA5	LY00045	803	12	1.4944	#N/A	#N/A
TSP371	YGL169W	SUA5	LY00012	2636	1351	51.2519	#N/A	Yes
TSP371	YGL169W	SUA5	LY00015	1305	456	34.9425	#N/A	Yes
TSP371	YGL169W	SUA5	LY00017	1406	201	14.2959	#N/A	Yes
TSP371	YGL169W	SUA5	LY00018	1139	448	39.3327	#N/A	Yes
TSP371	YGL169W	SUA5	WI00229	3708	1297	34.9784	#N/A	Yes
TSP371	YGL169W	SUA5	WI00234	2794	761	27.2369	#N/A	Yes
TSP371	YGL169W	SUA5	WI00237	3798	1822	47.9726	Yes	Yes
TSP2123	YGL225W	VRG4	LY00045	1863	3	0.161031	#N/A	#N/A
TSP2123	YGL225W	VRG4	LY00011	377	80	21.2202	Yes	Yes
TSP2123	YGL225W	VRG4	LY00013	4978	1203	24.1663	Yes	Yes
TSP2123	YGL225W	VRG4	WI00231	2036	484	23.7721	#N/A	Yes
TSP2123	YGL225W	VRG4	WI00234	3217	848	26.36	#N/A	Yes
TSP2123	YGL225W	VRG4	WI00235	4008	1001	24.975	#N/A	Yes
TSP2123	YGL225W	VRG4	WI00237	5392	1019	18.8984	#N/A	Yes
TSP2293	YGR029W	ERV1	LY00045	1266	3	0.236967	#N/A	#N/A
TSP2293	YGR029W	ERV1	WI00229	2886	1256	43.5204	No	No
TSP2293	YGR029W	ERV1	WI00234	3098	90	2.90557	#N/A	No
TSP389	YGR065C	VHT1	LY00045	1230	3	0.243902	#N/A	#N/A
TSP389	YGR065C	VHT1	WI00237	4156	989	23.7969	Yes	Yes
TSP3436	YGR103W	NOP7	LY00045	2059	7	0.339971	#N/A	#N/A
TSP3436	YGR103W	NOP7	WI00237	2487	3	0.120627	#N/A	No
TSP3954	YGR113W	DAM1	LY00045	1331	10	0.751315	#N/A	#N/A
TSP3954	YGR113W	DAM1	WI00237	1153	20	1.73461	#N/A	No
TSP3646	YGR120C	COG2	LY00045	2322	1	0.0430663	#N/A	#N/A
TSP3646	YGR120C	COG2	WI00237	1808	225	12.4447	No	No
TSP2413	YGR147C	NAT2	LY00045	1059	1	0.0944287	#N/A	#N/A
TSP2413	YGR147C	NAT2	WI00229	636	67	10.5346	#N/A	Yes
TSP2413	YGR147C	NAT2	WI00231	2239	451	20.1429	Yes	Yes
TSP2413	YGR147C	NAT2	WI00234	2491	408	16.379	#N/A	Yes
TSP2413	YGR147C	NAT2	WI00235	3235	1040	32.1484	#N/A	Yes
TSP2413	YGR147C	NAT2	WI00236	1078	210	19.4805	#N/A	Yes
TSP2413	YGR147C	NAT2	WI00237	1674	173	10.3345	#N/A	Yes
TSP3397	YGR179C	OKP1	LY00045	1658	2	0.120627	#N/A	#N/A
TSP3397	YGR179C	OKP1	WI00231	719	4	0.556328	#N/A	No
TSP3699	YGR277C	CAB4	LY00045	2133	0	0	#N/A	#N/A
TSP3699	YGR277C	CAB4	WI00236	1193	221	18.5247	No	No
TSP3706	YGR278W	CWC22	LY00045	1165	0	0	#N/A	#N/A
TSP3706	YGR278W	CWC22	LY00012	1714	20	1.16686	#N/A	No
TSP3706	YGR278W	CWC22	LY00013	1214	15	1.23558	#N/A	No
TSP3547	YHR024C	MAS2	LY00045	43	1	2.32558	#N/A	#N/A
TSP3547	YHR024C	MAS2	LY00010	846	32	3.78251	#N/A	No
TSP3547	YHR024C	MAS2	LY00014	659	13	1.97269	#N/A	No
TSP3547	YHR024C	MAS2	LY00019	1283	109	8.49571	#N/A	No
TSP3547	YHR024C	MAS2	WI00231	2347	17	0.724329	#N/A	No
TSP3547	YHR024C	MAS2	WI00235	3527	29	0.822229	#N/A	No
TSP2042	YHR070W	TRM5	LY00045	1861	0	0	#N/A	#N/A
TSP2042	YHR070W	TRM5	WI00237	6184	1470	23.771	No	No
TSP457	YHR074W	QNS1	LY00045	740	4	0.540541	#N/A	#N/A
TSP457	YHR074W	QNS1	WI00231	3422	66	1.92898	#N/A	No
TSP457	YHR074W	QNS1	WI00235	3635	558	15.3529	No	No
TSP1343	YHR128W	FUR1	LY00045	1006	59	5.86481	#N/A	#N/A
TSP1343	YHR128W	FUR1	WI00236	624	687	110.096	No	No
TSP2210	YIL003W	CFD1	LY00045	484	0	0	#N/A	#N/A
TSP2210	YIL003W	CFD1	WI00229	3472	115	3.31221	#N/A	No
TSP2210	YIL003W	CFD1	WI00235	4184	38	0.908222	#N/A	No
TSP3262	YIL004C	BET1	LY00045	2003	2	0.0998502	#N/A	#N/A
TSP3262	YIL004C	BET1	LY00018	1801	36	1.99889	#N/A	No
TSP3262	YIL004C	BET1	WI00231	390	2	0.512821	#N/A	No
TSP3262	YIL004C	BET1	WI00234	3699	412	11.1381	No	No
TSP1684	YIL021W	RPB3	LY00045	993	0	0	#N/A	#N/A
TSP1684	YIL021W	RPB3	WI00235	3856	284	7.36515	#N/A	No
TSP482	YIL031W	ULP2	LY00045	2333	157	6.72953	#N/A	#N/A
TSP482	YIL031W	ULP2	LY00010	1881	583	30.9942	#N/A	Growth on control
TSP482	YIL031W	ULP2	LY00012	2264	379	16.7403	#N/A	Growth on control
TSP482	YIL031W	ULP2	LY00013	4028	944	23.4359	#N/A	Growth on control
TSP482	YIL031W	ULP2	LY00014	378	23	6.08466	#N/A	Growth on control
TSP482	YIL031W	ULP2	LY00015	1097	203	18.505	#N/A	Growth on control
TSP482	YIL031W	ULP2	LY00016	2544	323	12.6965	#N/A	Growth on control
TSP482	YIL031W	ULP2	LY00017	1016	96	9.44882	#N/A	Growth on control
TSP482	YIL031W	ULP2	LY00018	2035	493	24.226	#N/A	Growth on control
TSP482	YIL031W	ULP2	LY00042	1027	261	25.4138	#N/A	Growth on control
TSP482	YIL031W	ULP2	WI00229	1408	597	42.4006	#N/A	Growth on control
TSP482	YIL031W	ULP2	WI00231	2180	950	43.588	#N/A	Growth on control
TSP482	YIL031W	ULP2	WI00234	2605	326	12.5144	#N/A	Growth on control
TSP482	YIL031W	ULP2	WI00235	4297	1640	38.1662	#N/A	Growth on control
TSP482	YIL031W	ULP2	WI00236	1264	313	24.7627	#N/A	Growth on control
TSP482	YIL031W	ULP2	WI00237	1552	671	43.2345	#N/A	Growth on control
TSP3725	YIL062C	ARC15	LY00045	1735	2	0.115274	#N/A	#N/A
TSP3725	YIL062C	ARC15	WI00231	2235	13	0.581655	#N/A	No
TSP3725	YIL062C	ARC15	WI00234	2415	24	0.993789	#N/A	No
TSP3725	YIL062C	ARC15	WI00235	2531	53	2.09403	#N/A	No
TSP3725	YIL062C	ARC15	WI00237	2300	36	1.56522	#N/A	No
TSP3744	YIL068C	SEC6	LY00045	1554	1	0.0643501	#N/A	#N/A
TSP3744	YIL068C	SEC6	WI00229	3135	1103	35.1834	No	No
TSP3209	YIL078W	THS1	LY00045	1268	0	0	#N/A	#N/A
TSP3209	YIL078W	THS1	WI00231	3520	170	4.82955	#N/A	No
TSP3209	YIL078W	THS1	WI00235	2889	69	2.38837	#N/A	No
TSP493	YIL091C	UTP25	LY00045	744	4	0.537634	#N/A	#N/A
TSP493	YIL091C	UTP25	WI00235	1658	5	0.301568	#N/A	No
TSP505	YIL129C	TAO3	LY00045	740	2	0.27027	#N/A	#N/A
TSP505	YIL129C	TAO3	WI00237	1676	36	2.14797	#N/A	No
TSP513	YIL142W	CCT2	LY00045	1006	4	0.397614	#N/A	#N/A
TSP513	YIL142W	CCT2	WI00231	2634	29	1.10099	#N/A	No
TSP3557	YIR006C	PAN1	LY00045	3265	6	0.183767	#N/A	#N/A
TSP3557	YIR006C	PAN1	LY00019	2296	18	0.783972	#N/A	No
TSP1779	YIR015W	RPR2	LY00045	839	1	0.11919	#N/A	#N/A
TSP1779	YIR015W	RPR2	WI00235	3040	168	5.52632	#N/A	No
TSP3771	YIR022W	SEC11	LY00045	1191	3	0.251889	#N/A	#N/A
TSP3771	YIR022W	SEC11	WI00229	1168	286	24.4863	No	No
TSP3771	YIR022W	SEC11	WI00231	2060	41	1.99029	#N/A	No
TSP3771	YIR022W	SEC11	WI00234	2826	680	24.0623	No	No
TSP3771	YIR022W	SEC11	WI00235	2460	84	3.41463	#N/A	No
TSP3771	YIR022W	SEC11	WI00237	1694	155	9.14994	#N/A	No
TSP3271	YJL074C	SMC3	LY00045	965	5	0.518135	#N/A	#N/A
TSP3271	YJL074C	SMC3	WI00231	2160	37	1.71296	#N/A	No
TSP2425	YJL076W	NET1	LY00045	283	20	7.06714	#N/A	#N/A
TSP2425	YJL076W	NET1	LY00010	3092	1522	49.2238	#N/A	Yes
TSP2425	YJL076W	NET1	WI00235	4886	1927	39.4392	Yes	Yes
TSP3539	YJL173C	RFA3	LY00045	1429	126	8.81735	#N/A	#N/A
TSP3539	YJL173C	RFA3	LY00010	3122	1038	33.2532	#N/A	Yes
TSP3539	YJL173C	RFA3	LY00012	3802	706	18.5692	#N/A	Yes
TSP3539	YJL173C	RFA3	LY00013	857	80	9.33489	#N/A	No
TSP3539	YJL173C	RFA3	LY00016	1170	286	24.4444	#N/A	Yes
TSP3539	YJL173C	RFA3	LY00017	1472	145	9.85054	#N/A	No
TSP3539	YJL173C	RFA3	LY00018	2003	347	17.3283	#N/A	Yes
TSP3539	YJL173C	RFA3	LY00019	2025	423	20.8889	#N/A	Yes
TSP3539	YJL173C	RFA3	LY00042	3069	943	30.7266	#N/A	Yes
TSP3539	YJL173C	RFA3	WI00231	7044	951	13.5009	#N/A	Yes
TSP3539	YJL173C	RFA3	WI00236	3247	559	17.2159	Yes	Yes
TSP3544	YJL174W	KRE9	LY00045	2749	6	0.218261	#N/A	#N/A
TSP3544	YJL174W	KRE9	LY00010	6124	1266	20.6728	Yes	Yes
TSP3634	YJR068W	RFC2	LY00045	110	3	2.72727	#N/A	#N/A
TSP3634	YJR068W	RFC2	WI00229	2771	18	0.649585	#N/A	No
TSP3634	YJR068W	RFC2	WI00237	1802	20	1.10988	#N/A	No
TSP3644	YKL018W	SWD2	LY00045	1463	6	0.410116	#N/A	#N/A
TSP3644	YKL018W	SWD2	LY00010	3069	351	11.437	No	No
TSP3644	YKL018W	SWD2	LY00016	3198	55	1.71982	#N/A	No
TSP3644	YKL018W	SWD2	LY00017	1825	56	3.06849	#N/A	No
TSP3644	YKL018W	SWD2	LY00018	2608	26	0.996933	#N/A	No
TSP3644	YKL018W	SWD2	LY00019	2994	33	1.1022	#N/A	No
TSP3647	YKL019W	RAM2	LY00045	2065	6	0.290557	#N/A	#N/A
TSP3647	YKL019W	RAM2	LY00013	1487	5	0.336247	#N/A	No
TSP3847	YKL035W	UGP1	LY00045	1542	1	0.0648508	#N/A	#N/A
TSP3847	YKL035W	UGP1	LY00012	1145	15	1.31004	#N/A	No
TSP3756	YKL042W	SPC42	LY00045	1941	6	0.309119	#N/A	#N/A
TSP3756	YKL042W	SPC42	LY00042	1805	9	0.498615	#N/A	No
TSP3828	YKL104C	GFA1	LY00045	198	6	3.0303	#N/A	#N/A
TSP3828	YKL104C	GFA1	LY00010	905	275	30.3867	No	No
TSP3828	YKL104C	GFA1	LY00012	1721	39	2.26612	#N/A	No
TSP3828	YKL104C	GFA1	LY00013	471	8	1.69851	#N/A	No
TSP3639	YKL112W	ABF1	LY00045	2467	10	0.405351	#N/A	#N/A
TSP3639	YKL112W	ABF1	LY00042	2059	7	0.339971	#N/A	No
TSP1959	YKL122C	SRP21	LY00045	1075	0	0	#N/A	#N/A
TSP1959	YKL122C	SRP21	LY00042	2060	298	14.466	Yes	Yes
TSP3772	YKL173W	SNU114	LY00045	1575	4	0.253968	#N/A	#N/A
TSP3772	YKL173W	SNU114	LY00018	2517	28	1.11244	#N/A	No
TSP3340	YKL203C	TOR2	LY00045	1835	4	0.217984	#N/A	#N/A
TSP3340	YKL203C	TOR2	LY00014	1317	291	22.0957	Yes	Yes
TSP3340	YKL203C	TOR2	WI00231	2132	298	13.9775	#N/A	Yes
TSP3340	YKL203C	TOR2	WI00234	4012	581	14.4816	#N/A	Yes
TSP3340	YKL203C	TOR2	WI00235	4764	536	11.251	#N/A	Yes
TSP3340	YKL203C	TOR2	WI00236	3572	930	26.0395	#N/A	Yes
TSP3427	YKL210W	UBA1	LY00045	2138	5	0.233863	#N/A	#N/A
TSP3427	YKL210W	UBA1	LY00010	2018	37	1.8335	#N/A	No
TSP3427	YKL210W	UBA1	LY00013	2144	7	0.326493	#N/A	No
TSP3427	YKL210W	UBA1	LY00042	2627	5	0.190331	#N/A	No
TSP1562	YKR002W	PAP1	LY00045	1190	0	0	#N/A	#N/A
TSP1562	YKR002W	PAP1	WI00231	3783	4	0.105736	#N/A	No
TSP563	YKR038C	KAE1	LY00045	643	15	2.33281	#N/A	#N/A
TSP563	YKR038C	KAE1	LY00013	1768	823	46.5498	#N/A	Yes
TSP563	YKR038C	KAE1	LY00015	545	134	24.5872	#N/A	Yes
TSP563	YKR038C	KAE1	LY00016	1106	407	36.7993	Yes	Yes
TSP563	YKR038C	KAE1	LY00017	1586	341	21.5006	#N/A	Yes
TSP563	YKR038C	KAE1	LY00018	1100	245	22.2727	#N/A	Yes
TSP563	YKR038C	KAE1	LY00019	499	121	24.2485	Yes	Yes
TSP563	YKR038C	KAE1	WI00229	1236	344	27.8317	#N/A	Yes
TSP563	YKR038C	KAE1	WI00234	2073	1030	49.6864	#N/A	Yes
TSP563	YKR038C	KAE1	WI00237	1306	409	31.317	#N/A	Yes
TSP3850	YKR068C	BET3	LY00045	2082	9	0.432277	#N/A	#N/A
TSP3850	YKR068C	BET3	LY00011	2625	229	8.72381	#N/A	No
TSP3850	YKR068C	BET3	LY00012	2663	1021	38.3402	No	No
TSP3929	YLR007W	NSE1	LY00045	1548	24	1.55039	#N/A	#N/A
TSP3929	YLR007W	NSE1	LY00010	1996	823	41.2325	No	No
TSP1981	YLR010C	TEN1	LY00045	619	3	0.484653	#N/A	#N/A
TSP1981	YLR010C	TEN1	WI00231	2555	154	6.0274	#N/A	No
TSP3631	YLR026C	SED5	LY00045	2991	12	0.401204	#N/A	#N/A
TSP3631	YLR026C	SED5	LY00010	3132	2507	80.0447	No	No
TSP3844	YLR045C	STU2	LY00045	1942	11	0.566426	#N/A	#N/A
TSP3844	YLR045C	STU2	LY00042	1384	346	25	No	No
TSP3844	YLR045C	STU2	WI00236	3549	1341	37.7853	No	No
TSP1705	YLR075W	RPL10	LY00045	33	6	18.1818	#N/A	#N/A
TSP1705	YLR075W	RPL10	WI00235	1954	6	0.307062	#N/A	No
TSP3837	YLR116W	MSL5	LY00045	983	5	0.508647	#N/A	#N/A
TSP3837	YLR116W	MSL5	WI00231	2424	43	1.77393	#N/A	No
TSP3335	YLR212C	TUB4	LY00045	151	4	2.64901	#N/A	#N/A
TSP3335	YLR212C	TUB4	WI00229	1367	251	18.3614	No	No
TSP3335	YLR212C	TUB4	WI00231	1634	164	10.0367	No	No
TSP3335	YLR212C	TUB4	WI00234	2979	785	26.3511	No	No
TSP3335	YLR212C	TUB4	WI00235	2358	657	27.8626	No	No
TSP3335	YLR212C	TUB4	WI00237	2867	520	18.1374	No	No
TSP3335	YLR212C	TUB4	WI00239	1346	12	0.89153	#N/A	No
TSP2180	YLR359W	ADE13	LY00045	703	0	0	#N/A	#N/A
TSP2180	YLR359W	ADE13	LY00017	1593	14	0.878845	#N/A	No
TSP2180	YLR359W	ADE13	LY00018	1678	141	8.40286	#N/A	No
TSP2180	YLR359W	ADE13	WI00234	2712	218	8.03835	#N/A	No
TSP2180	YLR359W	ADE13	WI00237	4978	898	18.0394	Yes	Yes
TSP3581	YLR457C	NBP1	LY00045	587	8	1.36286	#N/A	#N/A
TSP3581	YLR457C	NBP1	LY00042	1748	97	5.5492	#N/A	No
TSP3581	YLR457C	NBP1	WI00231	3070	128	4.16938	#N/A	No
TSP3581	YLR457C	NBP1	WI00237	1458	326	22.3594	No	No
TSP4016	YML069W	POB3	LY00045	1703	6	0.352319	#N/A	#N/A
TSP4016	YML069W	POB3	LY00042	557	12	2.1544	#N/A	No
TSP3463	YML105C	SEC65	LY00045	1000	3	0.3	#N/A	#N/A
TSP3463	YML105C	SEC65	LY00042	82	3	3.65854	#N/A	No
TSP3567	YMR076C	PDS5	LY00045	2163	6	0.277393	#N/A	#N/A
TSP3567	YMR076C	PDS5	LY00012	1746	75	4.29553	#N/A	No
TSP3567	YMR076C	PDS5	WI00229	1918	570	29.7185	No	No
TSP3567	YMR076C	PDS5	WI00231	3232	142	4.39356	#N/A	No
TSP3567	YMR076C	PDS5	WI00234	328	9	2.7439	#N/A	No
TSP3371	YNL006W	LST8	LY00045	845	6	0.710059	#N/A	#N/A
TSP3371	YNL006W	LST8	LY00011	707	115	16.2659	#N/A	Yes
TSP3371	YNL006W	LST8	LY00014	967	461	47.6732	Yes	Yes
TSP3371	YNL006W	LST8	WI00231	3062	1402	45.7945	#N/A	Yes
TSP3371	YNL006W	LST8	WI00235	1450	853	58.8276	#N/A	Yes
TSP3371	YNL006W	LST8	WI00236	1251	801	64.0288	#N/A	Yes
TSP3371	YNL006W	LST8	WI00237	2404	1289	53.619	#N/A	Yes
TSP2672	YNL026W	SAM50	LY00045	320	1	0.3125	#N/A	#N/A
TSP2672	YNL026W	SAM50	LY00012	2062	105	5.09214	#N/A	No
TSP2672	YNL026W	SAM50	WI00231	2406	28	1.16376	#N/A	No
TSP2672	YNL026W	SAM50	WI00236	1319	330	25.019	Yes	Yes
TSP3799	YNL118C	DCP2	LY00045	1337	30	2.24383	#N/A	#N/A
TSP3799	YNL118C	DCP2	LY00010	1630	1367	83.865	#N/A	Yes
TSP3799	YNL118C	DCP2	LY00011	1133	466	41.1297	Yes	Yes
TSP3799	YNL118C	DCP2	LY00012	1743	2021	115.95	#N/A	Yes
TSP3799	YNL118C	DCP2	LY00013	2042	1844	90.3036	#N/A	Yes
TSP3799	YNL118C	DCP2	LY00014	887	726	81.8489	#N/A	Yes
TSP3799	YNL118C	DCP2	LY00018	2421	1519	62.7427	Yes	Yes
TSP3799	YNL118C	DCP2	WI00229	2055	2233	108.662	#N/A	Yes
TSP3799	YNL118C	DCP2	WI00231	2422	1959	80.8836	#N/A	Yes
TSP3799	YNL118C	DCP2	WI00235	5506	4455	80.9117	#N/A	Yes
TSP3799	YNL118C	DCP2	WI00236	1869	2371	126.859	#N/A	Yes
TSP3799	YNL118C	DCP2	WI00237	1037	677	65.2845	#N/A	Yes
TSP3165	YNL137C	NAM9	LY00045	49	6	12.2449	#N/A	#N/A
TSP3165	YNL137C	NAM9	LY00010	660	380	57.5758	#N/A	Low count on control
TSP3165	YNL137C	NAM9	LY00011	624	249	39.9038	#N/A	Low count on control
TSP3165	YNL137C	NAM9	LY00012	645	315	48.8372	#N/A	Low count on control
TSP3165	YNL137C	NAM9	LY00013	784	353	45.0255	#N/A	Low count on control
TSP3165	YNL137C	NAM9	LY00014	418	246	58.8517	#N/A	Low count on control
TSP3165	YNL137C	NAM9	LY00015	20	19	95	#N/A	Low count on control
TSP3165	YNL137C	NAM9	LY00016	252	73	28.9683	#N/A	Low count on control
TSP3165	YNL137C	NAM9	LY00018	130	99	76.1538	#N/A	Low count on control
TSP3165	YNL137C	NAM9	LY00019	90	81	90	#N/A	Low count on control
TSP3165	YNL137C	NAM9	LY00042	243	87	35.8025	#N/A	Low count on control
TSP2872	YNL152W	INN1	LY00045	707	2	0.282885	#N/A	#N/A
TSP2872	YNL152W	INN1	LY00010	1250	357	28.56	#N/A	Yes
TSP2872	YNL152W	INN1	LY00014	1312	102	7.77439	#N/A	No
TSP2872	YNL152W	INN1	LY00016	1057	49	4.63576	#N/A	No
TSP2872	YNL152W	INN1	LY00018	1955	63	3.22251	#N/A	No
TSP2872	YNL152W	INN1	WI00229	1616	136	8.41584	#N/A	No
TSP2872	YNL152W	INN1	WI00234	1961	37	1.88679	#N/A	No
TSP2872	YNL152W	INN1	WI00235	2300	660	28.7019	Yes	Yes
TSP2872	YNL152W	INN1	WI00236	2216	579	26.1282	#N/A	Yes
TSP2872	YNL152W	INN1	WI00237	2142	437	20.4015	#N/A	Yes
TSP2872	YNL152W	INN1	WI00239	476	10	2.10084	#N/A	No
TSP2819	YNL310C	ZIM17	LY00045	737	3	0.407056	#N/A	#N/A
TSP2819	YNL310C	ZIM17	WI00229	686	82	11.9534	Yes	Yes
TSP2819	YNL310C	ZIM17	WI00231	2266	232	10.2383	#N/A	Yes
TSP2819	YNL310C	ZIM17	WI00234	1783	490	27.4818	#N/A	Yes
TSP2819	YNL310C	ZIM17	WI00236	1703	944	55.4316	#N/A	Yes
TSP2819	YNL310C	ZIM17	WI00237	5310	1183	22.2787	#N/A	Yes
TSP2036	YNR046W	TRM112	LY00045	3290	305	9.27052	#N/A	#N/A
TSP2036	YNR046W	TRM112	LY00018	2031	92	4.52979	#N/A	No
TSP2036	YNR046W	TRM112	LY00019	1206	107	8.87231	#N/A	No
TSP2192	YOL078W	AVO1	LY00045	613	2	0.326264	#N/A	#N/A
TSP2192	YOL078W	AVO1	LY00014	735	119	16.1905	Yes	Yes
TSP2192	YOL078W	AVO1	WI00231	2370	75	3.16456	#N/A	No
TSP2192	YOL078W	AVO1	WI00235	1628	117	7.18673	#N/A	No
TSP2192	YOL078W	AVO1	WI00236	1730	743	42.9604	#N/A	Yes
TSP2192	YOL078W	AVO1	WI00237	1421	438	30.8234	#N/A	Yes
TSP3316	YOL123W	HRP1	LY00045	1513	6	0.396563	#N/A	#N/A
TSP3316	YOL123W	HRP1	WI00236	1674	657	39.2473	No	No
TSP2243	YOL149W	DCP1	LY00045	56	0	0	#N/A	#N/A
TSP2243	YOL149W	DCP1	LY00010	1950	1896	97.2308	#N/A	Yes
TSP2243	YOL149W	DCP1	LY00011	459	52	11.329	#N/A	Yes
TSP2243	YOL149W	DCP1	LY00012	2242	1179	52.587	#N/A	Yes
TSP2243	YOL149W	DCP1	LY00013	1323	1587	119.955	#N/A	Yes
TSP2243	YOL149W	DCP1	LY00014	833	475	57.0228	Yes	Yes
TSP2243	YOL149W	DCP1	LY00015	1151	331	28.7576	#N/A	Yes
TSP2243	YOL149W	DCP1	LY00016	2151	1003	46.6295	#N/A	Yes
TSP2243	YOL149W	DCP1	LY00017	1277	601	47.0634	#N/A	Yes
TSP2243	YOL149W	DCP1	LY00018	1957	1109	56.6684	#N/A	Yes
TSP2243	YOL149W	DCP1	WI00229	5476	2893	52.8305	#N/A	Yes
TSP2243	YOL149W	DCP1	WI00231	2042	1593	78.0118	#N/A	Yes
TSP2243	YOL149W	DCP1	WI00234	3090	2665	86.246	#N/A	Yes
TSP2243	YOL149W	DCP1	WI00235	2845	2817	99.0158	#N/A	Yes
TSP2243	YOL149W	DCP1	WI00236	2289	3282	143.381	#N/A	Yes
TSP2243	YOL149W	DCP1	WI00237	4368	2943	67.3764	#N/A	Yes
TSP879	YOR060C	SLD7	LY00045	901	48	5.32741	#N/A	#N/A
TSP879	YOR060C	SLD7	WI00229	1934	696	35.9876	#N/A	Yes
TSP879	YOR060C	SLD7	WI00231	2778	964	34.7012	#N/A	Yes
TSP879	YOR060C	SLD7	WI00234	1299	392	30.1771	#N/A	Yes
TSP879	YOR060C	SLD7	WI00235	7451	2396	32.1589	#N/A	Yes
TSP879	YOR060C	SLD7	WI00236	1379	426	30.892	Yes	Yes
TSP879	YOR060C	SLD7	WI00237	1916	633	33.0376	#N/A	Yes
TSP879	YOR060C	SLD7	WI00239	1009	125	12.3885	#N/A	No	Colonies look like they escaped mating type selection
TSP3775	YOR122C	PFY1	LY00045	1284	68	5.29595	#N/A	#N/A
TSP3775	YOR122C	PFY1	LY00010	925	225	24.3243	#N/A	Yes
TSP3775	YOR122C	PFY1	LY00011	256	17	6.64062	#N/A	No
TSP3775	YOR122C	PFY1	LY00012	1737	594	34.1969	#N/A	Yes
TSP3775	YOR122C	PFY1	LY00014	352	70	19.8864	#N/A	Yes
TSP3775	YOR122C	PFY1	LY00016	1980	550	27.7778	#N/A	Yes
TSP3775	YOR122C	PFY1	LY00017	671	42	6.25931	#N/A	No
TSP3775	YOR122C	PFY1	LY00018	655	8	1.22137	#N/A	No
TSP3775	YOR122C	PFY1	LY00019	1891	254	13.432	Yes	Yes
TSP3775	YOR122C	PFY1	LY00042	1006	327	32.505	Yes	Yes
TSP3775	YOR122C	PFY1	WI00231	5366	1429	26.6306	#N/A	Yes
TSP3775	YOR122C	PFY1	WI00234	1843	390	21.1612	#N/A	Yes
TSP3775	YOR122C	PFY1	WI00235	800	51	6.375	#N/A	No
TSP3775	YOR122C	PFY1	WI00236	1213	526	43.3636	#N/A	Yes
TSP3775	YOR122C	PFY1	WI00237	1696	432	25.4717	#N/A	Yes
TSP3299	YOR151C	RPB2	LY00045	1998	1	0.0500501	#N/A	#N/A
TSP3299	YOR151C	RPB2	WI00236	2646	1399	52.8723	No	No
TSP921	YOR160W	MTR10	LY00045	900	183	20.3333	#N/A	#N/A
TSP921	YOR160W	MTR10	WI00229	344	123	35.7558	#N/A	Growth on control
TSP921	YOR160W	MTR10	WI00231	97	59	60.8247	#N/A	Growth on control
TSP921	YOR160W	MTR10	WI00235	596	270	45.302	#N/A	Growth on control
TSP3605	YOR181W	LAS17	LY00045	1222	46	3.76432	#N/A	#N/A
TSP3605	YOR181W	LAS17	WI00237	2075	281	13.5422	Yes	Yes
TSP958	YOR281C	PLP2	LY00045	1036	11	1.06178	#N/A	#N/A
TSP958	YOR281C	PLP2	LY00014	759	109	14.361	#N/A	Yes
TSP958	YOR281C	PLP2	LY00018	1297	218	16.808	#N/A	Yes
TSP958	YOR281C	PLP2	LY00019	1180	118	10	#N/A	Yes
TSP958	YOR281C	PLP2	LY00042	1727	422	24.4354	Yes	Yes
TSP958	YOR281C	PLP2	WI00234	1251	84	6.71463	#N/A	No
TSP958	YOR281C	PLP2	WI00237	1043	64	6.13615	#N/A	No
TSP982	YPL075W	GCR1	LY00045	929	2	0.215285	#N/A	#N/A
TSP982	YPL075W	GCR1	LY00012	2616	651	24.8853	#N/A	Yes
TSP982	YPL075W	GCR1	LY00017	1432	82	5.72626	#N/A	No
TSP982	YPL075W	GCR1	LY00018	563	69	12.2558	#N/A	Yes
TSP982	YPL075W	GCR1	WI00229	1818	423	23.2673	#N/A	Yes
TSP982	YPL075W	GCR1	WI00231	2512	781	31.0908	Yes	Yes
TSP982	YPL075W	GCR1	WI00235	3589	1837	51.1842	#N/A	Yes
TSP982	YPL075W	GCR1	WI00237	1140	147	12.8947	#N/A	Yes
TSP3520	YPL128C	TBF1	LY00045	525	2	0.380952	#N/A	#N/A
TSP3520	YPL128C	TBF1	WI00236	1675	933	55.7015	No	No
TSP1013	YPL153C	RAD53	LY00045	632	2	0.316456	#N/A	#N/A
TSP1013	YPL153C	RAD53	LY00018	1070	110	10.2804	Yes	Yes
TSP1019	YPL210C	SRP72	LY00045	4404	126	2.86104	#N/A	#N/A
TSP1019	YPL210C	SRP72	LY00042	6825	1603	23.4872	Yes	Yes
TSP1409	YPL242C	IQG1	LY00045	3413	15	0.439496	#N/A	#N/A
TSP1409	YPL242C	IQG1	LY00010	1807	1393	77.0891	No	No
TSP1409	YPL242C	IQG1	LY00018	2115	23	1.08747	#N/A	No
TSP1409	YPL242C	IQG1	WI00235	5792	305	5.26588	#N/A	No
TSP1409	YPL242C	IQG1	WI00236	2423	1062	43.83	Yes	Yes
TSP1048	YPL243W	SRP68	LY00045	6918	92	1.32986	#N/A	#N/A
TSP1048	YPL243W	SRP68	LY00042	7164	1101	15.3685	Yes	Yes
TSP1600	YPL268W	PLC1	LY00045	1928	79	4.09751	#N/A	#N/A
TSP1600	YPL268W	PLC1	WI00231	4968	1171	23.5709	Yes	Yes
TSP1600	YPL268W	PLC1	WI00235	3391	1046	30.8445	Yes	Yes
TSP3798	YPR034W	ARP7	LY00045	1030	3	0.291262	#N/A	#N/A
TSP3798	YPR034W	ARP7	WI00236	1817	534	29.3891	No	No
TSP3523	YPR088C	SRP54	LY00045	596	0	0	#N/A	#N/A
TSP3523	YPR088C	SRP54	LY00012	801	104	12.9838	Yes	Yes
TSP3523	YPR088C	SRP54	LY00042	1698	208	12.2497	Yes	Yes
