## Supplementary material for "The modifiers that cause changes in gene essentiality": Data S4

### Sheet: ReadMe
Data S4. Gene essentiality
This file lists whether a given gene was found to be essential (E) or nonessential (NE) in the progeny of a cross between S288C and indicated wild strains.
#N/A = the gene was either not tested in the initial screen in a particular genetic background (for example because of aneuploidies of the chromosome on which the gene is located) or the gene showed growth in the screen, but was not tested in our validation assay.

### Sheet: DataS4
ORF	Gene	LY00010_L1374	LY00011_UWOPS872421	LY00012_BC187	LY00013_DBVPG1106	LY00014_DBVPG1373	LY00015_NCYC110	LY00016_YJM978	LY00017_273614N	LY00018_YJM975	LY00019_YJM981	LY00042_Sigma1278b	WI00229_DBVPG1564	WI00231_IY_03-5-30-1-1-1_(1)	WI00234_CLIB382	WI00235_YPS163	WI00236_CLIB413_1b	WI00237_Y12	WI00239_FY4
YAL003W	EFB1	E	E	E	E	E	E	E	E	E	E	E	E	E	E	E	E	E	E
YAL032C	PRP45	E	E	E	E	E	E	E	E	E	E	E	E	E	E	E	E	E	E
YAL033W	POP5	E	E	E	E	E	E	E	E	E	E	E	E	E	E	E	E	E	E
YAL034W-A	MTW1	E	E	E	E	E	E	E	E	E	E	E	E	E	E	E	E	E	E
YAL038W	CDC19	E	E	E	E	E	E	E	E	E	E	E	E	E	E	E	E	E	E
YAL041W	CDC24	E	E	E	E	E	E	E	E	E	E	E	E	E	E	E	E	E	E
YAL043C	PTA1	E	E	E	E	E	#N/A	E	E	E	E	E	E	E	E	E	E	E	E
YAR019C	CDC15	E	E	E	E	E	E	E	E	E	E	E	E	E	E	E	E	E	E
YBL014C	RRN6	E	E	E	E	#N/A	E	E	E	E	E	E	#N/A	#N/A	#N/A	#N/A	#N/A	#N/A	#N/A
YBL020W	RFT1	E	E	E	E	E	E	E	E	E	E	E	E	E	E	E	E	E	E
YBL026W	LSM2	E	E	E	E	E	E	E	E	E	E	E	E	E	E	E	E	E	E
YBL034C	STU1	E	E	E	E	E	E	E	E	E	E	E	E	E	E	E	E	E	E
YBL040C	ERD2	E	E	E	E	E	E	E	E	E	E	E	E	E	E	E	E	E	E
YBL041W	PRE7	E	E	E	E	E	E	E	E	E	E	E	E	E	E	E	E	E	E
YBL050W	SEC17	E	E	E	E	E	E	E	E	E	E	E	E	E	E	E	E	E	E
YBL074C	AAR2	E	E	E	E	E	E	E	E	E	E	E	E	E	E	E	E	E	E
YBL076C	ILS1	E	E	E	E	E	E	E	E	E	E	E	E	E	E	E	E	E	E
YBL092W	RPL32	E	E	E	E	E	E	E	E	E	E	E	E	E	E	E	E	E	E
YBL105C	PKC1	E	E	E	E	E	E	E	E	E	E	E	E	E	E	E	E	E	E
YBR002C	RER2	E	E	E	E	E	E	E	E	E	E	E	E	NE	E	NE	NE	E	E
YBR011C	IPP1	E	E	E	E	E	E	E	E	E	E	E	E	E	E	E	E	E	E
YBR029C	CDS1	E	E	E	E	E	E	E	E	E	E	E	E	E	E	E	E	E	E
YBR049C	REB1	E	E	E	E	E	E	E	E	E	E	E	E	E	E	E	E	E	E
YBR055C	PRP6	E	E	E	E	E	E	E	E	E	E	E	E	E	E	E	E	E	E
YBR079C	RPG1	E	E	E	E	E	E	E	E	E	E	E	E	E	E	E	E	E	E
YBR080C	SEC18	E	E	E	E	E	E	E	E	E	E	E	#N/A	#N/A	#N/A	#N/A	#N/A	#N/A	#N/A
YBR087W	RFC5	E	E	E	E	E	E	E	E	E	E	E	#N/A	#N/A	#N/A	#N/A	#N/A	#N/A	#N/A
YBR091C	MRS5	E	E	E	E	E	E	E	E	E	E	E	E	E	E	E	E	E	E
YBR102C	EXO84	E	E	E	E	E	E	E	E	E	E	E	E	E	E	E	E	E	E
YBR109C	CMD1	#N/A	#N/A	#N/A	#N/A	#N/A	#N/A	#N/A	#N/A	#N/A	#N/A	#N/A	E	E	E	E	E	E	E
YBR110W	ALG1	E	E	E	E	E	E	E	E	E	E	E	E	E	E	E	E	E	E
YBR123C	TFC1	E	E	E	E	E	E	E	E	E	E	E	E	E	E	E	E	E	E
YBR140C	IRA1	E	E	E	E	E	E	E	E	E	E	E	E	E	E	E	E	E	E
YBR142W	MAK5	E	E	E	E	E	E	E	E	E	E	E	E	E	E	E	E	E	E
YBR152W	SPP381	E	E	E	E	E	E	E	E	E	E	E	E	E	NE	NE	E	E	E
YBR153W	RIB7	E	E	E	E	E	E	E	E	E	E	E	E	E	E	E	E	E	E
YBR155W	CNS1	E	E	E	E	E	E	E	E	E	E	E	E	E	E	E	E	E	E
YBR193C	MED8	E	E	E	E	E	E	E	E	E	E	E	E	E	E	E	E	E	E
YBR196C	PGI1	E	E	E	E	E	E	E	E	E	E	E	E	E	E	E	E	E	E
YBR198C	TAF5	E	E	E	E	E	E	E	E	E	E	E	E	E	E	E	E	E	E
YBR211C	AME1	E	E	E	E	E	E	E	E	E	E	E	E	E	E	E	E	E	E
YBR234C	ARC40	E	E	E	E	E	E	E	E	E	E	E	E	E	E	E	E	E	E
YBR236C	ABD1	E	E	E	E	E	E	E	E	E	E	E	E	E	E	E	E	E	E
YBR237W	PRP5	E	E	E	E	E	E	E	E	E	E	E	E	E	E	E	E	E	E
YBR243C	ALG7	#N/A	#N/A	#N/A	#N/A	#N/A	#N/A	#N/A	#N/A	#N/A	#N/A	#N/A	E	E	E	E	E	E	E
YBR247C	ENP1	E	E	E	E	E	E	E	E	E	E	E	E	E	E	E	E	E	E
YBR252W	DUT1	E	E	E	E	E	E	E	E	E	E	E	E	E	E	E	E	E	E
YBR253W	SRB6	E	E	E	E	E	E	E	E	E	E	E	E	E	E	E	E	E	E
YBR254C	TRS20	E	E	E	E	E	E	E	E	E	E	E	E	E	E	E	E	E	E
YBR256C	RIB5	E	E	E	E	E	E	E	E	E	E	E	E	E	E	E	E	E	E
YBR257W	POP4	E	E	E	E	E	E	E	E	E	E	E	#N/A	#N/A	#N/A	#N/A	#N/A	#N/A	#N/A
YBR265W	TSC10	#N/A	E	#N/A	#N/A	#N/A	E	#N/A	#N/A	#N/A	#N/A	#N/A	#N/A	E	#N/A	#N/A	E	#N/A	E
YCL017C	NFS1	E	E	E	E	E	E	E	E	E	E	E	E	E	E	E	E	E	E
YCL031C	RRP7	E	E	E	E	E	E	E	E	E	E	E	E	E	E	E	E	E	E
YCL043C	PDI1	E	E	E	E	E	E	E	E	E	E	E	E	E	E	E	E	E	E
YCL054W	SPB1	E	E	E	E	E	E	E	E	E	E	E	E	E	E	E	E	E	E
YCL059C	KRR1	E	E	E	E	E	E	E	E	E	E	E	E	E	E	E	E	E	E
YCR012W	PGK1	E	E	E	E	E	E	E	E	E	E	E	E	E	E	E	E	E	E
YCR035C	RRP43	E	#N/A	E	E	E	#N/A	E	#N/A	E	E	E	E	E	E	E	E	E	E
YCR052W	RSC6	E	E	E	E	E	E	E	E	E	E	E	E	E	E	E	E	E	E
YCR054C	CTR86	E	E	E	E	E	E	E	E	E	E	E	E	E	E	E	E	E	E
YCR057C	PWP2	E	#N/A	E	E	E	E	E	E	#N/A	E	E	E	E	E	E	E	E	E
YCR072C	RSA4	E	E	E	E	E	E	E	E	E	E	E	E	E	E	E	E	E	E
YCR093W	CDC39	E	E	E	E	E	E	E	E	E	E	E	E	E	E	E	E	E	E
YDL003W	MCD1	E	E	E	E	E	E	E	E	E	E	E	E	E	E	E	E	E	E
YDL007W	RPT2	E	#N/A	E	E	E	E	E	E	E	E	E	E	E	E	E	E	E	E
YDL008W	APC11	E	#N/A	E	E	E	E	E	E	E	E	E	E	E	E	E	E	E	E
YDL014W	NOP1	E	#N/A	E	E	E	E	E	E	E	E	E	E	E	E	E	E	E	E
YDL015C	TSC13	E	#N/A	E	E	E	E	E	E	E	E	E	E	E	E	E	E	E	E
YDL017W	CDC7	E	#N/A	E	E	E	E	E	E	E	E	E	E	E	E	E	E	E	E
YDL028C	MPS1	E	#N/A	E	E	E	E	E	E	E	E	E	E	E	E	E	E	E	E
YDL029W	ARP2	E	#N/A	E	E	E	E	E	E	E	E	E	E	E	E	E	E	E	E
YDL030W	PRP9	E	#N/A	E	E	E	E	E	E	E	E	E	E	E	E	E	E	E	E
YDL031W	DBP10	E	#N/A	E	E	E	#N/A	E	E	E	E	E	E	E	E	E	E	E	E
YDL043C	PRP11	E	#N/A	E	E	E	E	E	E	E	E	E	E	E	E	E	E	E	E
YDL045C	FAD1	E	E	E	E	E	E	E	E	E	E	E	E	E	E	E	E	E	E
YDL055C	PSA1	E	#N/A	E	E	E	E	E	E	E	E	E	E	E	E	E	E	E	E
YDL060W	TSR1	E	#N/A	E	E	E	#N/A	E	E	E	E	E	E	E	E	E	E	E	E
YDL064W	UBC9	E	#N/A	E	E	E	E	E	E	E	E	E	E	E	E	E	E	E	E
YDL084W	SUB2	E	E	E	E	E	E	E	E	E	E	E	E	E	E	E	E	E	E
YDL092W	SRP14	E	E	E	E	E	E	E	NE	E	E	NE	E	E	E	E	E	E	E
YDL098C	SNU23	E	E	E	E	E	E	E	E	E	E	E	E	E	E	E	E	E	E
YDL102W	CDC2	E	E	E	E	E	E	E	E	E	E	E	E	E	E	E	E	E	E
YDL103C	QRI1	E	#N/A	E	E	E	E	E	E	E	E	E	E	E	E	E	E	E	E
YDL105W	NSE4	E	E	E	E	E	E	E	E	E	E	E	E	E	E	E	E	E	E
YDL108W	KIN28	E	#N/A	E	E	E	E	E	E	E	E	E	E	E	E	E	E	E	E
YDL111C	RRP42	E	#N/A	E	E	E	E	E	E	E	E	E	E	E	E	E	E	E	E
YDL120W	YFH1	E	E	E	E	E	E	E	E	E	E	E	E	E	E	E	E	E	E
YDL126C	CDC48	E	E	E	E	E	E	E	E	E	E	E	E	E	E	E	E	E	E
YDL139C	SCM3	E	E	E	E	E	E	E	E	E	E	E	E	E	E	E	E	E	E
YDL140C	RPO21	E	E	E	E	E	E	E	E	E	E	E	E	E	E	E	E	E	E
YDL141W	BPL1	E	#N/A	E	E	E	#N/A	E	E	E	E	E	E	E	E	E	E	E	E
YDL143W	CCT4	E	#N/A	E	E	E	E	E	E	E	E	E	E	E	E	E	E	E	E
YDL147W	RPN5	E	#N/A	E	E	E	E	E	E	E	E	E	E	E	E	E	E	E	E
YDL148C	NOP14	E	#N/A	E	E	E	E	E	E	E	E	E	#N/A	#N/A	#N/A	#N/A	#N/A	#N/A	#N/A
YDL150W	RPC53	E	#N/A	E	E	E	#N/A	E	E	E	E	E	E	E	E	E	E	E	E
YDL164C	CDC9	E	E	E	E	E	E	E	E	E	E	E	E	E	E	E	E	E	E
YDL165W	CDC36	#N/A	E	E	E	E	E	E	E	E	E	E	E	#N/A	E	#N/A	E	#N/A	E
YDL195W	SEC31	E	#N/A	E	E	E	E	E	E	E	E	E	E	E	E	E	E	E	E
YDL207W	GLE1	E	#N/A	E	E	E	E	E	E	E	E	E	E	E	E	E	E	E	E
YDL208W	NHP2	E	#N/A	E	E	E	E	E	E	E	E	E	#N/A	#N/A	#N/A	#N/A	#N/A	#N/A	#N/A
YDL209C	CWC2	E	#N/A	E	E	E	E	E	E	E	E	E	#N/A	#N/A	#N/A	#N/A	#N/A	#N/A	#N/A
YDL235C	YPD1	E	E	E	E	E	E	E	E	E	E	E	E	E	E	E	E	E	E
YDR002W	YRB1	E	E	E	E	E	E	E	E	E	E	E	E	E	E	E	E	E	E
YDR013W	PSF1	E	#N/A	E	E	E	E	E	E	E	E	E	E	E	E	E	E	E	E
YDR021W	FAL1	E	#N/A	E	E	E	E	E	E	E	E	E	E	E	E	E	E	E	E
YDR023W	SES1	E	#N/A	E	E	E	#N/A	E	E	E	E	E	E	E	E	E	E	E	E
YDR037W	KRS1	E	#N/A	E	E	E	#N/A	E	E	E	E	E	E	E	E	E	E	E	E
YDR045C	RPC11	E	#N/A	E	E	E	E	E	E	E	E	E	E	E	E	E	E	E	E
YDR047W	HEM12	E	#N/A	E	E	E	E	E	E	E	E	E	#N/A	#N/A	#N/A	#N/A	#N/A	#N/A	#N/A
YDR050C	TPI1	E	E	E	E	E	E	E	E	E	E	E	E	E	E	E	E	E	E
YDR052C	DBF4	E	#N/A	E	E	E	E	E	E	E	E	E	E	E	E	E	E	E	E
YDR054C	CDC34	E	#N/A	E	E	E	E	E	E	E	E	E	E	E	E	E	E	E	E
YDR060W	MAK21	E	E	E	E	E	E	E	E	E	E	E	E	E	E	E	E	E	E
YDR062W	LCB2	E	#N/A	E	E	E	E	E	E	E	E	E	E	E	E	E	E	E	E
YDR064W	RPS13	E	#N/A	E	E	E	E	E	E	E	E	E	E	E	E	E	E	E	E
YDR081C	PDC2	E	#N/A	E	E	E	E	E	E	E	E	E	E	E	E	E	E	E	E
YDR082W	STN1	E	#N/A	E	E	E	E	E	E	E	E	E	#N/A	#N/A	#N/A	#N/A	#N/A	#N/A	#N/A
YDR086C	SSS1	E	#N/A	E	E	E	E	E	E	E	E	E	E	E	E	E	E	E	E
YDR087C	RRP1	E	#N/A	E	E	E	E	E	E	E	E	E	E	E	E	E	E	E	E
YDR088C	SLU7	E	#N/A	E	E	E	E	E	E	E	E	E	E	E	E	E	E	E	E
YDR091C	RLI1	E	E	E	E	E	E	E	E	E	E	E	E	E	E	E	E	E	E
YDR118W	APC4	E	E	E	E	E	E	E	E	E	E	E	E	E	E	E	E	E	E
YDR141C	DOP1	E	#N/A	E	E	E	E	E	E	E	E	E	E	E	E	E	E	E	E
YDR145W	TAF12	E	E	E	E	E	E	E	E	E	E	E	E	E	E	E	E	E	E
YDR166C	SEC5	E	#N/A	E	E	E	E	E	E	E	E	E	E	E	E	E	E	E	E
YDR167W	TAF10	E	E	E	E	E	E	E	E	E	E	E	E	E	E	E	E	E	E
YDR168W	CDC37	E	#N/A	E	E	E	E	E	E	E	E	E	E	E	E	E	E	E	E
YDR177W	UBC1	E	E	NE	E	E	E	E	NE	E	E	NE	E	E	NE	E	NE	NE	E
YDR182W	CDC1	E	#N/A	E	E	E	E	E	E	E	E	E	E	E	E	E	E	E	E
YDR188W	CCT6	E	E	E	E	E	E	E	E	E	E	E	E	E	E	E	E	E	E
YDR190C	RVB1	E	#N/A	E	E	E	#N/A	E	E	E	E	E	E	E	E	E	E	E	E
YDR196C	CAB5	#N/A	#N/A	#N/A	#N/A	#N/A	#N/A	#N/A	#N/A	#N/A	#N/A	#N/A	E	E	E	E	E	E	E
YDR201W	SPC19	E	#N/A	E	E	E	E	E	E	E	E	E	E	E	E	E	E	E	E
YDR211W	GCD6	E	#N/A	E	E	E	#N/A	E	E	E	E	E	E	E	E	E	E	E	E
YDR212W	TCP1	E	#N/A	E	E	E	E	E	E	E	E	E	E	E	E	E	E	E	E
YDR224C	HTB1	E	E	E	E	E	NE	E	E	NE	E	E	E	E	E	E	NE	E	E
YDR228C	PCF11	E	#N/A	E	E	E	E	E	E	E	E	E	E	E	E	E	E	E	E
YDR232W	HEM1	E	#N/A	E	E	E	#N/A	E	E	E	E	E	E	E	E	E	E	E	E
YDR235W	PRP42	E	#N/A	E	E	E	E	E	E	E	E	E	E	E	E	E	E	E	E
YDR236C	FMN1	E	E	E	E	E	E	E	E	E	E	E	E	E	E	E	E	E	E
YDR240C	SNU56	E	E	E	E	E	E	E	E	E	E	E	E	E	E	E	E	E	E
YDR243C	PRP28	E	#N/A	E	E	E	E	E	E	E	E	E	E	E	E	E	E	E	E
YDR246W	TRS23	E	#N/A	E	E	E	E	E	E	E	E	E	E	E	E	E	E	E	E
YDR267C	CIA1	E	E	E	E	E	E	E	E	E	E	E	E	E	E	E	E	E	E
YDR299W	BFR2	E	E	E	E	E	E	E	E	E	E	E	E	E	E	E	E	E	E
YDR301W	CFT1	E	E	E	E	E	E	E	E	E	E	E	E	E	E	E	E	E	E
YDR303C	RSC3	E	#N/A	E	E	E	E	E	E	E	E	E	E	E	E	E	E	E	E
YDR308C	SRB7	E	#N/A	E	E	E	E	E	E	E	E	E	E	E	E	E	E	E	E
YDR311W	TFB1	E	#N/A	E	E	E	E	E	E	E	E	E	E	E	E	E	E	E	E
YDR324C	UTP4	E	#N/A	E	E	E	#N/A	E	E	E	E	E	E	E	E	E	E	E	E
YDR328C	SKP1	E	E	E	E	E	E	E	E	E	E	E	E	E	E	E	E	E	E
YDR339C	FCF1	E	#N/A	E	E	E	E	E	E	E	E	E	#N/A	#N/A	#N/A	#N/A	#N/A	#N/A	#N/A
YDR341C	YDR341C	E	#N/A	E	E	E	E	E	E	E	E	E	E	E	E	E	E	E	E
YDR362C	TFC6	E	#N/A	E	E	E	E	E	E	E	E	E	E	E	E	E	E	E	E
YDR365C	ESF1	E	#N/A	E	E	E	#N/A	E	E	E	E	E	E	E	E	E	E	E	E
YDR367W	KEI1	E	E	E	E	E	E	E	E	E	E	E	E	E	E	E	E	E	E
YDR373W	FRQ1	E	#N/A	E	E	E	E	E	E	E	E	E	E	E	E	E	E	E	E
YDR376W	ARH1	E	#N/A	E	E	E	#N/A	E	E	E	E	E	E	E	E	E	E	E	E
YDR381W	YRA1	E	E	E	E	E	E	E	E	E	E	E	E	E	E	E	E	E	E
YDR390C	UBA2	E	E	E	E	E	E	E	E	E	E	E	E	E	E	E	E	E	E
YDR394W	RPT3	E	E	E	E	E	E	E	E	E	E	E	E	E	E	E	E	E	E
YDR397C	NCB2	E	E	E	E	E	E	E	E	E	E	E	E	E	E	E	E	E	E
YDR404C	RPB7	E	#N/A	E	E	E	E	E	E	E	E	E	E	E	E	E	E	E	E
YDR412W	RRP17	E	#N/A	E	E	E	E	E	E	E	E	E	E	E	E	E	E	E	E
YDR416W	SYF1	E	#N/A	E	E	E	E	E	E	#N/A	E	E	E	E	E	E	E	E	E
YDR429C	TIF35	E	E	E	E	E	E	E	E	E	E	E	E	E	E	E	E	E	E
YDR434W	GPI17	E	#N/A	E	E	E	E	E	E	E	E	E	E	E	E	E	E	E	E
YDR437W	GPI19	E	E	E	E	E	E	E	E	E	E	E	E	E	E	E	E	E	E
YDR454C	GUK1	E	#N/A	E	E	E	E	E	E	E	E	E	#N/A	#N/A	#N/A	#N/A	#N/A	#N/A	#N/A
YDR464W	SPP41	E	E	E	E	E	E	E	E	E	E	E	E	E	E	E	E	E	E
YDR468C	TLG1	NE	E	NE	NE	E	E	E	NE	NE	E	E	E	E	E	E	E	E	E
YDR472W	TRS31	E	#N/A	E	E	E	#N/A	E	E	E	E	E	E	E	E	E	E	E	E
YDR473C	PRP3	E	#N/A	E	E	E	E	E	E	#N/A	E	E	E	E	E	E	E	E	E
YDR478W	SNM1	E	#N/A	E	E	E	E	E	E	E	E	E	E	E	E	E	E	E	E
YDR489W	SLD5	E	E	E	E	E	E	E	E	E	E	E	E	E	E	E	E	E	E
YDR498C	SEC20	E	#N/A	E	E	E	E	E	E	E	E	E	E	E	E	E	E	E	E
YDR527W	RBA50	E	E	E	E	E	E	E	E	E	E	E	E	E	E	E	E	E	E
YDR531W	CAB1	E	E	E	E	E	E	E	E	E	E	E	E	E	E	E	E	E	E
YEL002C	WBP1	E	E	E	E	E	E	E	E	E	E	E	E	E	E	E	E	E	E
YEL019C	MMS21	#N/A	#N/A	#N/A	#N/A	#N/A	#N/A	#N/A	#N/A	#N/A	#N/A	#N/A	E	E	E	E	E	E	E
YEL026W	SNU13	E	E	E	E	E	E	E	E	E	E	E	E	E	E	E	E	E	E
YEL032W	MCM3	E	E	E	E	E	E	E	E	E	E	E	E	E	E	E	E	E	E
YEL034W	HYP2	E	E	E	E	E	E	E	E	E	E	E	E	E	E	E	E	E	E
YEL035C	UTR5	E	#N/A	E	E	E	#N/A	E	E	E	E	E	E	E	E	E	E	E	E
YEL055C	POL5	E	E	E	E	E	E	E	E	E	E	E	E	E	E	E	E	E	E
YEL058W	PCM1	E	E	E	E	E	E	E	E	E	E	E	E	E	E	E	E	E	E
YER006W	NUG1	#N/A	#N/A	#N/A	#N/A	#N/A	#N/A	#N/A	#N/A	#N/A	#N/A	#N/A	E	E	E	E	E	E	E
YER009W	NTF2	#N/A	#N/A	#N/A	#N/A	#N/A	#N/A	#N/A	#N/A	#N/A	#N/A	#N/A	E	E	E	E	E	E	E
YER012W	PRE1	E	E	E	E	E	E	E	E	E	E	E	E	E	E	E	E	E	E
YER013W	PRP22	#N/A	#N/A	#N/A	#N/A	#N/A	#N/A	#N/A	#N/A	#N/A	#N/A	#N/A	E	E	E	E	E	E	E
YER018C	SPC25	E	E	E	E	E	E	E	E	E	E	E	E	E	E	E	E	E	E
YER021W	RPN3	E	E	E	E	E	E	E	E	E	E	E	E	E	E	E	E	E	E
YER025W	GCD11	E	#N/A	E	E	E	#N/A	E	E	E	E	E	E	E	E	E	E	E	E
YER036C	ARB1	NE	E	NE	E	E	E	E	E	E	E	E	E	E	E	E	E	E	E
YER038C	KRE29	E	E	E	E	E	E	E	E	E	E	E	E	E	E	E	E	E	E
YER048W-A	ISD11	E	E	E	E	E	E	E	E	E	E	E	E	E	E	E	E	E	E
YER082C	UTP7	E	#N/A	E	E	E	#N/A	E	E	E	E	E	E	E	E	E	E	E	E
YER093C	TSC11	E	E	E	E	NE	E	E	E	E	E	E	E	E	E	NE	NE	E	E
YER094C	PUP3	E	E	E	E	E	E	E	E	E	E	E	E	E	E	E	E	E	E
YER112W	LSM4	E	E	E	E	E	E	E	E	E	E	E	E	E	E	E	E	E	E
YER125W	RSP5	E	E	E	E	E	E	E	E	E	E	E	E	E	E	E	E	E	E
YER126C	NSA2	E	E	E	E	E	E	E	E	E	E	E	E	E	E	E	E	E	E
YER127W	LCP5	E	#N/A	E	E	E	#N/A	E	E	E	E	E	E	E	E	E	E	E	E
YER136W	GDI1	E	E	E	E	E	E	E	E	E	E	E	E	E	E	E	E	E	E
YER147C	SCC4	E	E	E	E	E	E	E	E	E	E	E	#N/A	#N/A	#N/A	#N/A	#N/A	#N/A	#N/A
YER148W	SPT15	E	E	E	E	E	E	E	E	E	E	E	E	E	E	E	E	E	E
YER159C	BUR6	E	E	E	E	E	E	E	E	E	E	E	E	E	E	E	E	E	E
YER165W	PAB1	E	E	E	E	E	E	E	E	E	E	E	E	E	E	E	E	E	E
YER172C	BRR2	E	E	E	E	E	E	E	E	E	E	E	E	E	E	E	E	E	E
YFL002C	SPB4	E	E	E	E	E	E	E	E	E	E	E	E	E	E	E	E	E	E
YFL005W	SEC4	E	E	E	E	E	E	E	E	E	E	E	E	E	E	E	E	E	E
YFL009W	CDC4	E	E	E	E	E	E	E	E	E	E	E	E	E	E	E	E	E	E
YFL017C	GNA1	E	E	E	E	E	E	E	E	E	E	E	E	E	E	E	E	E	E
YFL022C	FRS2	E	E	E	E	E	E	E	E	E	E	E	E	E	E	E	E	E	E
YFL024C	EPL1	E	E	E	E	E	E	E	E	E	E	E	E	E	E	E	E	E	E
YFL038C	YPT1	E	E	E	E	E	E	E	E	E	E	E	E	E	E	E	E	E	E
YFL045C	SEC53	E	E	E	E	E	E	E	E	E	E	E	E	E	E	E	E	E	E
YFR002W	NIC96	E	E	E	E	E	E	E	E	E	E	E	E	E	E	E	E	E	E
YFR003C	YPI1	E	E	E	E	E	E	E	E	E	E	E	E	E	E	E	E	E	E
YFR004W	RPN11	E	E	E	E	E	E	E	E	E	E	E	E	E	E	E	E	E	E
YFR027W	ECO1	E	E	E	E	E	E	E	E	E	E	E	E	E	E	E	E	E	E
YFR028C	CDC14	E	E	E	E	E	E	E	E	E	E	E	E	E	E	E	E	E	E
YFR031C	SMC2	E	E	E	E	E	E	E	E	E	E	E	E	E	E	E	E	E	E
YFR037C	RSC8	E	E	E	E	E	E	E	E	E	E	E	E	E	E	E	E	E	E
YFR042W	KEG1	E	E	E	E	E	E	E	E	E	E	E	E	E	E	E	E	E	E
YFR050C	PRE4	E	E	E	E	E	E	E	E	E	E	E	E	E	E	E	E	E	E
YFR051C	RET2	E	E	E	E	E	E	E	E	E	E	NE	E	E	E	E	NE	E	E
YFR052W	RPN12	E	E	E	E	E	E	E	E	E	E	E	E	E	E	E	E	E	E
YGL018C	JAC1	E	E	E	E	E	E	E	E	E	E	E	E	E	E	E	E	E	E
YGL022W	STT3	E	E	E	E	E	E	E	E	E	E	E	E	E	#N/A	#N/A	#N/A	#N/A	#N/A
YGL030W	RPL30	E	E	E	E	E	E	E	E	E	E	E	E	E	E	E	E	E	E
YGL040C	HEM2	E	E	E	E	E	E	E	E	E	E	E	E	E	E	E	E	E	E
YGL044C	RNA15	#N/A	#N/A	#N/A	#N/A	#N/A	#N/A	#N/A	#N/A	#N/A	#N/A	#N/A	E	E	E	E	E	E	E
YGL047W	ALG13	E	E	E	E	E	E	E	E	E	E	E	E	E	E	E	E	E	E
YGL048C	RPT6	E	E	E	E	E	E	E	E	E	E	E	E	E	E	E	E	E	E
YGL055W	OLE1	#N/A	#N/A	#N/A	#N/A	#N/A	#N/A	#N/A	#N/A	#N/A	#N/A	#N/A	E	E	E	E	E	E	E
YGL061C	DUO1	E	E	E	E	E	E	E	E	E	E	E	#N/A	#N/A	#N/A	#N/A	#N/A	#N/A	#N/A
YGL065C	ALG2	E	E	E	E	E	E	E	E	E	E	E	E	E	E	E	E	E	E
YGL073W	HSF1	E	E	E	E	E	E	E	E	E	E	E	E	E	E	E	E	E	E
YGL075C	MPS2	E	E	E	E	E	E	E	E	E	E	E	E	E	E	E	E	E	E
YGL091C	NBP35	#N/A	#N/A	#N/A	#N/A	#N/A	#N/A	#N/A	#N/A	#N/A	#N/A	#N/A	E	E	E	E	E	E	E
YGL097W	SRM1	E	E	E	E	E	E	E	E	E	E	E	E	E	E	E	E	E	E
YGL098W	USE1	E	E	E	E	E	E	E	E	E	E	E	E	E	E	E	E	E	E
YGL099W	LSG1	E	#N/A	E	E	E	#N/A	E	E	E	E	E	E	E	E	E	E	E	E
YGL103W	RPL28	E	E	E	E	E	E	E	E	E	E	E	E	E	E	E	E	E	E
YGL111W	NSA1	E	#N/A	E	E	E	#N/A	E	E	E	E	E	E	E	E	E	E	E	E
YGL112C	TAF6	E	E	E	E	E	E	E	E	E	E	E	E	E	E	E	E	E	E
YGL113W	SLD3	E	E	E	E	E	E	E	E	E	E	E	E	E	E	E	E	E	E
YGL116W	CDC20	#N/A	#N/A	#N/A	#N/A	#N/A	#N/A	#N/A	#N/A	#N/A	#N/A	#N/A	E	E	E	E	E	E	E
YGL120C	PRP43	E	E	E	E	E	E	E	E	E	E	E	E	E	E	E	E	E	E
YGL122C	NAB2	E	E	E	E	E	E	E	E	E	E	E	E	E	E	E	E	E	E
YGL123W	RPS2	E	E	E	E	E	E	E	E	E	E	E	E	E	E	E	E	E	E
YGL128C	CWC23	#N/A	#N/A	#N/A	#N/A	#N/A	#N/A	#N/A	#N/A	#N/A	#N/A	#N/A	#N/A	#N/A	#N/A	#N/A	#N/A	#N/A	E
YGL142C	GPI10	E	E	E	E	E	E	E	E	E	E	E	E	E	E	E	E	E	E
YGL150C	INO80	NE	E	NE	E	NE	E	E	E	E	E	E	NE	NE	E	NE	E	E	E
YGL155W	CDC43	E	E	E	E	E	E	E	E	E	E	E	E	E	E	E	E	E	E
YGL169W	SUA5	E	E	NE	E	E	NE	E	NE	NE	E	E	NE	E	NE	E	E	NE	E
YGL171W	ROK1	E	#N/A	E	E	E	E	E	E	E	E	E	E	E	E	E	E	E	E
YGL172W	NUP49	E	E	E	E	E	E	E	E	E	E	E	#N/A	#N/A	#N/A	#N/A	#N/A	#N/A	#N/A
YGL201C	MCM6	E	#N/A	E	E	E	E	E	E	E	E	E	#N/A	#N/A	#N/A	#N/A	#N/A	#N/A	#N/A
YGL207W	SPT16	E	E	E	E	E	E	E	E	E	E	E	E	E	E	E	E	E	E
YGL225W	VRG4	E	NE	E	NE	E	E	E	E	E	E	E	E	NE	NE	NE	E	NE	E
YGL233W	SEC15	E	E	E	E	E	E	E	E	E	E	E	E	E	E	E	E	E	E
YGL238W	CSE1	E	E	E	E	E	E	E	E	E	E	E	E	E	E	E	E	E	E
YGL247W	BRR6	E	E	E	E	E	E	E	E	E	E	E	#N/A	#N/A	#N/A	#N/A	#N/A	#N/A	#N/A
YGR005C	TFG2	E	E	#N/A	E	E	E	#N/A	E	E	E	E	E	E	E	E	E	E	E
YGR013W	SNU71	E	E	E	E	E	E	E	E	E	E	E	E	E	E	E	E	E	E
YGR024C	THG1	E	E	E	E	E	E	E	E	E	E	E	E	E	E	E	E	E	E
YGR029W	ERV1	E	E	E	E	E	E	E	E	E	E	E	E	E	E	E	#N/A	E	E
YGR030C	POP6	E	E	E	E	E	E	E	E	E	E	E	E	E	E	E	E	E	E
YGR048W	UFD1	E	E	E	E	E	E	E	E	E	E	E	E	E	E	E	E	E	E
YGR060W	ERG25	E	#N/A	E	E	E	E	E	E	E	E	E	E	E	E	E	E	E	E
YGR065C	VHT1	E	E	E	E	E	E	E	E	E	E	E	E	E	E	E	E	NE	E
YGR074W	SMD1	E	E	E	E	E	E	E	E	E	E	E	E	E	E	E	E	E	E
YGR075C	PRP38	E	E	E	E	E	E	E	E	E	E	E	E	E	E	E	E	E	E
YGR083C	GCD2	E	E	E	E	E	E	E	E	E	E	E	E	E	E	E	E	E	E
YGR090W	UTP22	E	E	E	E	E	E	E	E	E	E	E	E	E	E	E	E	E	E
YGR091W	PRP31	E	E	E	E	E	E	E	E	E	E	E	E	E	E	E	E	E	E
YGR094W	VAS1	E	E	E	E	E	E	E	E	E	E	E	E	E	E	E	E	E	E
YGR095C	RRP46	E	E	E	E	E	E	E	E	E	E	E	E	E	E	E	E	E	E
YGR099W	TEL2	E	E	E	E	E	E	E	E	E	E	E	E	E	E	E	E	E	E
YGR103W	NOP7	#N/A	#N/A	#N/A	#N/A	#N/A	#N/A	#N/A	#N/A	#N/A	#N/A	#N/A	E	E	E	E	E	E	E
YGR113W	DAM1	E	E	E	E	E	E	E	E	E	E	E	E	E	E	E	E	E	E
YGR116W	SPT6	E	E	E	E	E	E	E	E	E	E	E	E	E	E	E	E	E	E
YGR120C	COG2	E	E	E	E	E	E	E	E	E	E	E	E	E	E	E	E	E	E
YGR128C	UTP8	E	E	E	E	E	E	E	E	E	E	E	E	E	E	E	E	E	E
YGR145W	ENP2	E	E	E	E	E	E	E	E	E	E	E	E	E	E	E	E	E	E
YGR147C	NAT2	#N/A	#N/A	#N/A	#N/A	#N/A	#N/A	#N/A	#N/A	#N/A	#N/A	#N/A	NE	NE	NE	NE	NE	NE	E
YGR156W	PTI1	#N/A	#N/A	#N/A	#N/A	#N/A	#N/A	#N/A	#N/A	#N/A	#N/A	#N/A	E	E	E	E	E	E	E
YGR158C	MTR3	#N/A	#N/A	#N/A	#N/A	#N/A	#N/A	#N/A	#N/A	#N/A	#N/A	#N/A	E	E	E	E	E	E	E
YGR172C	YIP1	E	E	E	E	E	E	E	E	E	E	E	E	E	E	E	E	E	E
YGR175C	ERG1	E	E	E	E	E	E	E	E	E	E	E	E	E	E	E	E	E	E
YGR179C	OKP1	E	E	E	E	E	E	E	E	E	E	E	E	E	E	E	E	E	E
YGR185C	TYS1	E	E	E	E	E	E	E	E	E	E	E	E	E	E	E	E	E	E
YGR186W	TFG1	E	#N/A	E	E	E	E	E	E	E	E	E	E	E	E	E	E	E	E
YGR191W	HIP1	E	#N/A	E	E	E	E	E	E	E	E	E	#N/A	#N/A	#N/A	#N/A	#N/A	#N/A	#N/A
YGR195W	SKI6	E	E	E	E	E	E	E	E	E	E	E	E	E	E	E	E	E	E
YGR198W	YPP1	E	#N/A	E	E	E	E	E	E	E	E	E	E	E	E	E	E	E	E
YGR211W	ZPR1	E	E	E	E	E	E	E	E	E	E	E	E	E	E	E	E	E	E
YGR216C	GPI1	E	E	E	E	E	E	E	E	E	E	E	#N/A	#N/A	#N/A	#N/A	#N/A	#N/A	#N/A
YGR218W	CRM1	E	E	E	E	E	E	E	E	E	E	E	E	E	E	E	E	E	E
YGR245C	SDA1	E	E	E	E	E	E	E	E	E	E	E	E	E	E	E	E	E	E
YGR246C	BRF1	E	E	E	E	E	E	E	E	E	E	E	E	E	E	E	E	E	E
YGR251W	NOP19	E	E	E	E	E	E	E	E	E	E	E	E	E	E	E	E	E	E
YGR253C	PUP2	E	E	E	E	E	E	E	E	E	E	E	E	E	E	E	E	E	E
YGR264C	MES1	E	E	E	E	E	E	E	E	E	E	E	E	E	E	E	E	E	E
YGR267C	FOL2	E	E	E	E	E	E	E	E	E	E	E	#N/A	#N/A	#N/A	#N/A	#N/A	#N/A	#N/A
YGR277C	CAB4	E	E	E	E	E	E	E	E	E	E	E	E	E	E	E	E	E	E
YGR278W	CWC22	E	E	E	E	E	E	E	E	E	E	E	E	E	E	E	E	E	E
YGR280C	PXR1	E	#N/A	E	E	E	E	E	E	E	E	E	E	E	E	E	E	E	E
YHL015W	RPS20	E	E	E	E	E	E	E	E	E	E	E	E	E	E	E	E	E	E
YHR020W	YHR020W	E	E	E	E	E	E	E	E	E	E	E	E	E	E	E	E	E	E
YHR024C	MAS2	E	E	E	E	E	E	E	E	E	E	E	E	E	E	E	E	E	E
YHR036W	BRL1	E	E	E	E	E	E	E	E	E	E	E	E	E	E	E	E	E	E
YHR058C	MED6	E	E	E	E	E	E	E	E	E	E	E	E	E	E	E	E	E	E
YHR062C	RPP1	E	#N/A	E	E	E	E	E	E	E	E	E	E	E	E	E	E	E	E
YHR065C	RRP3	#N/A	#N/A	#N/A	#N/A	#N/A	#N/A	#N/A	#N/A	#N/A	#N/A	#N/A	E	E	E	E	E	E	E
YHR068W	DYS1	E	E	E	E	E	E	E	E	E	E	E	E	E	E	E	E	E	E
YHR069C	RRP4	E	E	E	E	E	E	E	E	E	E	E	E	E	E	E	E	E	E
YHR070W	TRM5	E	E	E	E	E	E	E	E	E	E	E	E	E	E	E	E	E	E
YHR072W	ERG7	E	E	E	E	E	E	E	E	E	E	E	E	E	E	E	E	E	E
YHR074W	QNS1	E	E	E	E	E	E	E	E	E	E	E	E	E	E	E	E	E	E
YHR083W	SAM35	E	E	E	E	E	E	E	E	E	E	E	E	E	E	E	E	E	E
YHR085W	IPI1	E	E	E	E	E	E	E	E	E	E	E	E	E	E	E	E	E	E
YHR088W	RPF1	E	E	E	E	E	E	E	E	E	E	E	E	E	E	E	E	E	E
YHR101C	BIG1	E	E	E	E	E	E	E	E	E	E	E	E	E	E	E	E	E	E
YHR107C	CDC12	E	E	E	E	E	E	E	E	E	E	E	E	E	E	E	E	E	E
YHR122W	CIA2	E	E	E	E	E	E	E	E	E	E	E	#N/A	#N/A	#N/A	#N/A	#N/A	#N/A	#N/A
YHR128W	FUR1	E	E	E	E	E	E	E	E	E	E	E	E	E	E	E	E	E	E
YHR143W-A	RPC10	E	E	E	E	E	E	E	E	E	E	E	E	E	E	E	E	E	E
YHR148W	IMP3	E	E	E	E	E	E	E	E	E	E	E	E	E	E	E	E	E	E
YHR166C	CDC23	E	E	E	E	E	E	E	E	E	E	E	E	E	E	E	E	E	E
YHR170W	NMD3	#N/A	#N/A	#N/A	#N/A	#N/A	#N/A	#N/A	#N/A	#N/A	#N/A	#N/A	E	E	E	E	E	E	E
YHR186C	KOG1	E	E	E	E	E	E	E	E	E	E	E	E	E	E	E	E	E	E
YHR190W	ERG9	E	E	E	E	E	E	E	E	E	E	E	E	E	E	E	E	E	E
YIL003W	CFD1	E	E	E	E	E	E	E	E	E	E	E	E	E	E	E	E	E	E
YIL004C	BET1	E	E	E	E	E	E	E	E	E	E	E	E	E	E	E	E	E	E
YIL019W	FAF1	E	E	E	E	E	E	E	E	E	E	E	E	E	E	E	E	E	E
YIL021W	RPB3	E	E	E	E	E	E	E	E	E	E	E	E	E	E	E	E	E	E
YIL022W	TIM44	E	E	E	E	E	E	E	E	E	E	E	E	E	E	E	E	E	E
YIL031W	ULP2	#N/A	E	#N/A	#N/A	#N/A	#N/A	#N/A	#N/A	#N/A	E	#N/A	#N/A	#N/A	#N/A	#N/A	#N/A	#N/A	E
YIL062C	ARC15	#N/A	#N/A	#N/A	#N/A	#N/A	#N/A	#N/A	#N/A	#N/A	#N/A	#N/A	E	E	E	E	E	E	E
YIL063C	YRB2	#N/A	#N/A	#N/A	#N/A	#N/A	#N/A	#N/A	#N/A	#N/A	#N/A	#N/A	E	E	E	E	E	E	E
YIL068C	SEC6	E	E	E	E	E	E	E	E	E	E	E	E	E	E	E	E	E	E
YIL075C	RPN2	E	E	E	E	E	E	E	E	E	E	E	E	E	E	E	E	E	E
YIL078W	THS1	E	E	E	E	E	E	E	E	E	E	E	E	E	E	E	E	E	E
YIL091C	UTP25	E	E	E	E	E	E	E	E	E	E	E	E	E	E	E	E	E	E
YIL115C	NUP159	E	E	E	E	E	#N/A	E	E	E	E	E	E	E	E	E	E	E	E
YIL129C	TAO3	E	E	E	E	E	E	E	E	E	E	E	E	E	E	E	E	E	E
YIL142W	CCT2	E	E	E	E	E	E	E	E	E	E	E	E	E	E	E	E	E	E
YIL143C	SSL2	E	E	E	E	E	E	E	E	E	E	E	#N/A	#N/A	#N/A	#N/A	#N/A	#N/A	#N/A
YIL144W	TID3	E	E	E	E	E	E	E	E	E	E	E	E	E	E	E	E	E	E
YIL147C	SLN1	E	E	E	E	E	E	E	E	E	E	E	E	E	E	E	E	E	E
YIR006C	PAN1	E	E	E	E	E	E	E	E	E	E	E	#N/A	#N/A	#N/A	#N/A	#N/A	#N/A	#N/A
YIR008C	PRI1	E	E	E	E	E	E	E	E	E	E	E	E	E	E	E	E	E	E
YIR015W	RPR2	E	E	E	E	E	E	E	E	E	E	E	E	E	E	E	E	E	E
YIR022W	SEC11	E	E	E	E	E	E	E	E	E	E	E	E	E	E	E	E	E	E
YJL001W	PRE3	E	E	E	E	E	E	E	E	E	E	E	E	E	E	E	E	E	E
YJL002C	OST1	#N/A	#N/A	#N/A	#N/A	#N/A	#N/A	#N/A	#N/A	#N/A	#N/A	#N/A	E	E	E	E	E	E	E
YJL008C	CCT8	E	E	E	E	E	E	E	E	E	E	E	E	E	E	E	E	E	E
YJL010C	NOP9	E	#N/A	E	E	E	E	E	E	E	E	E	E	E	E	E	E	E	E
YJL011C	RPC17	E	E	E	E	E	E	E	E	E	E	E	E	E	E	E	E	E	E
YJL014W	CCT3	E	#N/A	E	E	E	E	E	E	E	E	E	E	E	E	E	E	E	E
YJL031C	BET4	E	E	E	E	E	E	E	E	E	E	E	E	E	E	E	E	E	E
YJL033W	HCA4	E	E	E	E	E	E	E	E	E	E	E	E	E	E	E	E	E	E
YJL034W	KAR2	E	E	E	E	E	E	E	E	E	E	E	E	E	E	E	E	E	E
YJL035C	TAD2	E	E	E	E	E	E	E	E	E	E	E	E	E	E	E	E	E	E
YJL041W	NSP1	E	E	E	E	E	E	E	E	E	E	E	E	E	E	E	E	E	E
YJL050W	MTR4	E	E	E	E	E	E	E	E	E	E	E	E	E	E	E	E	E	E
YJL054W	TIM54	E	E	E	E	E	E	E	E	E	E	E	E	E	E	E	E	E	E
YJL061W	NUP82	E	E	E	E	E	E	E	E	E	E	E	E	E	E	E	E	E	E
YJL069C	UTP18	E	#N/A	E	E	E	E	E	E	E	E	E	E	E	E	E	E	E	E
YJL072C	PSF2	#N/A	#N/A	#N/A	#N/A	#N/A	#N/A	#N/A	#N/A	#N/A	#N/A	#N/A	E	E	E	E	E	E	E
YJL074C	SMC3	E	E	E	E	E	E	E	E	E	E	E	E	E	E	E	E	E	E
YJL076W	NET1	NE	E	E	E	E	E	E	E	E	E	E	E	E	E	NE	E	E	E
YJL087C	TRL1	E	E	E	E	E	E	E	E	E	E	E	E	E	E	E	E	E	E
YJL090C	DPB11	E	E	E	E	E	E	E	E	E	E	E	E	E	E	E	E	E	E
YJL091C	GWT1	E	E	E	E	E	E	E	E	E	E	E	E	E	E	E	E	E	E
YJL097W	PHS1	E	E	E	E	E	E	E	E	E	E	E	E	E	E	E	E	E	E
YJL104W	PAM16	E	E	E	E	E	E	E	E	E	E	E	E	E	E	E	E	E	E
YJL109C	UTP10	#N/A	#N/A	#N/A	#N/A	#N/A	#N/A	#N/A	#N/A	E	E	E	#N/A	#N/A	#N/A	#N/A	#N/A	#N/A	#N/A
YJL111W	CCT7	E	#N/A	E	E	E	E	E	E	E	E	E	E	E	E	E	E	E	E
YJL125C	GCD14	E	E	E	E	E	E	E	E	E	E	E	#N/A	#N/A	#N/A	#N/A	#N/A	#N/A	#N/A
YJL143W	TIM17	E	E	E	E	E	E	E	E	E	E	E	E	E	E	E	E	E	E
YJL167W	ERG20	E	#N/A	E	E	E	E	E	E	E	E	E	E	E	E	E	E	E	E
YJL173C	RFA3	NE	E	NE	E	E	E	NE	E	NE	NE	NE	E	NE	E	E	NE	E	E
YJL174W	KRE9	NE	E	E	E	E	E	E	E	E	E	E	E	E	E	E	E	E	E
YJL203W	PRP21	#N/A	#N/A	#N/A	#N/A	#N/A	#N/A	#N/A	#N/A	#N/A	#N/A	#N/A	E	E	E	E	E	E	E
YJR002W	MPP10	E	#N/A	E	E	E	E	E	E	E	E	E	E	E	E	E	E	E	E
YJR006W	HYS2	E	E	E	E	E	E	E	E	E	E	E	E	E	E	E	E	E	E
YJR007W	SUI2	E	E	E	E	E	E	E	E	E	E	E	E	E	E	E	E	E	E
YJR013W	GPI14	E	E	E	E	E	E	E	E	E	E	E	E	E	E	E	E	E	E
YJR022W	LSM8	E	E	E	E	E	E	E	E	E	E	E	E	E	E	E	E	E	E
YJR041C	URB2	E	E	E	E	E	E	E	E	E	E	E	E	E	E	E	E	E	E
YJR057W	CDC8	E	E	E	E	E	E	E	E	E	E	E	E	E	E	E	E	E	E
YJR064W	CCT5	E	E	E	E	E	E	E	E	E	E	E	E	E	E	E	E	E	E
YJR065C	ARP3	E	E	E	E	E	E	E	E	E	E	E	E	E	E	E	E	E	E
YJR067C	YAE1	E	E	E	E	E	E	E	E	E	E	E	E	E	E	E	E	E	E
YJR068W	RFC2	#N/A	#N/A	#N/A	#N/A	#N/A	#N/A	#N/A	#N/A	#N/A	#N/A	#N/A	E	E	E	E	E	E	E
YJR072C	NPA3	E	E	E	E	E	E	E	E	E	E	E	E	E	E	E	E	E	E
YJR076C	CDC11	E	E	E	E	E	E	E	E	E	E	E	#N/A	#N/A	#N/A	#N/A	#N/A	#N/A	#N/A
YJR093C	FIP1	E	E	E	E	E	E	E	E	E	E	E	E	E	E	E	E	E	E
YJR112W	NNF1	E	E	E	E	E	E	E	E	E	E	E	E	E	E	E	E	E	E
YKL004W	AUR1	E	E	E	E	E	E	E	E	E	E	E	#N/A	#N/A	#N/A	#N/A	#N/A	#N/A	#N/A
YKL013C	ARC19	E	E	E	E	E	E	E	E	E	E	E	E	E	E	E	E	E	E
YKL018W	SWD2	E	E	E	E	E	#N/A	E	E	E	E	E	#N/A	#N/A	#N/A	#N/A	#N/A	#N/A	#N/A
YKL019W	RAM2	E	E	E	E	E	E	E	E	E	E	E	#N/A	#N/A	#N/A	#N/A	#N/A	#N/A	#N/A
YKL022C	CDC16	E	E	E	E	E	E	E	E	E	E	E	#N/A	#N/A	#N/A	#N/A	#N/A	#N/A	#N/A
YKL028W	TFA1	E	E	E	E	E	E	E	E	E	E	E	#N/A	#N/A	#N/A	#N/A	#N/A	#N/A	#N/A
YKL033W	TTI1	E	E	E	E	E	E	E	E	E	E	E	E	E	E	E	E	E	E
YKL035W	UGP1	E	E	E	E	E	E	E	E	E	E	E	#N/A	#N/A	#N/A	#N/A	#N/A	#N/A	#N/A
YKL042W	SPC42	E	E	E	E	E	E	E	E	E	E	E	E	E	E	E	E	E	E
YKL045W	PRI2	E	E	E	E	E	E	E	E	E	E	E	#N/A	#N/A	#N/A	#N/A	#N/A	#N/A	#N/A
YKL052C	ASK1	E	E	E	E	E	E	E	E	E	E	E	#N/A	#N/A	#N/A	#N/A	#N/A	#N/A	#N/A
YKL058W	TOA2	E	E	E	E	E	E	E	E	E	E	E	E	E	E	E	E	E	E
YKL059C	MPE1	E	E	E	E	E	E	E	E	E	E	E	E	E	E	E	E	E	E
YKL060C	FBA1	E	E	E	E	E	E	E	E	E	E	E	E	E	E	E	E	E	#N/A
YKL082C	RRP14	E	E	E	E	E	E	E	E	E	E	E	E	E	E	E	E	E	E
YKL088W	CAB3	E	E	E	E	E	E	E	E	E	E	E	E	E	E	E	E	E	E
YKL095W	YJU2	E	E	E	E	E	E	E	E	E	E	E	#N/A	#N/A	#N/A	#N/A	#N/A	#N/A	#N/A
YKL099C	UTP11	E	E	E	E	E	E	E	E	E	E	E	E	E	E	E	E	E	E
YKL104C	GFA1	E	E	E	E	E	E	E	E	E	E	E	E	E	E	E	E	E	E
YKL112W	ABF1	E	E	E	E	E	E	E	E	E	E	E	#N/A	#N/A	#N/A	#N/A	#N/A	#N/A	#N/A
YKL122C	SRP21	E	E	E	E	E	E	E	E	E	E	NE	E	E	E	E	E	E	E
YKL125W	RRN3	E	E	E	E	E	E	E	E	E	E	E	#N/A	#N/A	#N/A	#N/A	#N/A	#N/A	#N/A
YKL152C	GPM1	E	E	E	E	E	E	E	E	E	E	E	E	E	E	E	E	E	E
YKL165C	MCD4	E	E	E	E	E	E	E	E	E	E	E	E	E	E	E	E	E	E
YKL173W	SNU114	E	E	E	E	E	E	E	E	E	E	E	E	E	E	E	E	E	E
YKL180W	RPL17A	E	E	E	E	E	E	E	E	E	E	E	#N/A	#N/A	#N/A	#N/A	#N/A	#N/A	#N/A
YKL186C	MTR2	E	E	E	E	E	E	E	E	E	E	E	E	E	E	E	E	E	E
YKL189W	HYM1	E	E	E	E	E	E	E	E	E	E	E	E	E	E	E	E	E	E
YKL192C	ACP1	E	E	E	E	E	E	E	E	E	E	E	E	E	E	E	E	E	E
YKL195W	MIA40	E	E	E	E	E	E	E	E	E	E	E	E	E	E	E	E	E	E
YKL203C	TOR2	E	E	E	E	NE	E	E	E	E	E	E	E	NE	NE	NE	NE	E	E
YKL210W	UBA1	E	E	E	E	E	E	E	E	E	E	E	#N/A	#N/A	#N/A	#N/A	#N/A	#N/A	#N/A
YKR002W	PAP1	E	E	E	E	E	E	E	E	E	E	E	E	E	E	E	E	E	E
YKR004C	ECM9	E	E	E	E	E	E	E	E	E	E	E	E	E	E	E	E	E	E
YKR008W	RSC4	E	E	E	E	E	E	E	E	E	E	E	#N/A	#N/A	#N/A	#N/A	#N/A	#N/A	#N/A
YKR022C	NTR2	E	E	E	E	E	E	E	E	E	E	E	#N/A	#N/A	#N/A	#N/A	#N/A	#N/A	#N/A
YKR037C	SPC34	E	E	E	E	E	E	E	E	E	E	E	#N/A	#N/A	#N/A	#N/A	#N/A	#N/A	#N/A
YKR038C	KAE1	E	E	E	NE	E	NE	NE	NE	NE	NE	E	NE	E	NE	E	E	NE	E
YKR063C	LAS1	E	#N/A	E	E	E	E	E	E	E	E	E	E	E	E	E	E	E	E
YKR068C	BET3	E	E	E	E	E	E	E	E	E	E	E	#N/A	#N/A	#N/A	#N/A	#N/A	#N/A	#N/A
YKR071C	DRE2	E	E	E	E	E	E	E	E	E	E	E	#N/A	#N/A	#N/A	#N/A	#N/A	#N/A	#N/A
YKR079C	TRZ1	E	E	E	E	E	E	E	E	E	E	E	E	E	E	E	E	E	E
YKR083C	DAD2	E	E	E	E	E	E	E	E	E	E	E	#N/A	#N/A	#N/A	#N/A	#N/A	#N/A	#N/A
YKR086W	PRP16	E	E	E	E	E	E	E	E	E	E	E	E	E	E	E	E	E	E
YLL003W	SFI1	E	E	E	E	E	E	E	E	E	E	E	E	E	E	E	E	E	E
YLL008W	DRS1	E	#N/A	E	E	E	E	E	E	E	E	E	E	E	E	E	E	E	E
YLL011W	SOF1	E	E	E	E	E	E	E	E	E	E	E	E	E	E	E	E	E	E
YLL018C	DPS1	E	E	E	E	E	E	E	E	E	E	E	E	E	E	E	E	E	E
YLL031C	GPI13	E	E	E	E	E	E	E	E	E	E	E	#N/A	#N/A	#N/A	#N/A	#N/A	#N/A	#N/A
YLL034C	RIX7	E	E	E	E	E	E	E	E	E	E	E	E	E	E	E	E	E	E
YLL050C	COF1	E	E	E	E	E	E	E	E	E	E	E	E	E	E	E	E	E	E
YLR002C	NOC3	#N/A	#N/A	#N/A	#N/A	#N/A	#N/A	#N/A	#N/A	#N/A	#N/A	#N/A	E	E	E	E	E	E	E
YLR005W	SSL1	E	E	E	E	E	E	E	E	E	E	E	E	E	E	E	E	E	E
YLR007W	NSE1	E	E	E	E	E	E	E	E	E	E	E	E	E	E	E	E	E	E
YLR009W	RLP24	E	E	E	E	E	E	E	E	E	E	E	E	E	E	E	E	E	E
YLR010C	TEN1	E	E	E	E	E	E	E	E	E	E	E	E	E	E	E	E	E	E
YLR026C	SED5	E	E	E	E	E	E	E	E	E	E	E	E	E	E	E	E	E	E
YLR029C	RPL15A	E	E	E	E	E	E	E	E	E	E	E	E	E	E	E	E	E	E
YLR033W	RSC58	E	E	E	E	E	E	E	E	E	E	E	E	E	E	E	E	E	E
YLR045C	STU2	E	E	E	E	E	E	E	E	E	E	E	E	E	E	E	E	E	E
YLR051C	FCF2	E	E	E	E	E	E	E	E	E	E	E	E	E	E	E	E	E	E
YLR060W	FRS1	E	E	E	E	E	E	E	E	E	E	E	#N/A	#N/A	#N/A	#N/A	#N/A	#N/A	#N/A
YLR071C	RGR1	E	E	E	E	E	E	E	E	E	E	E	E	E	E	E	E	E	E
YLR075W	RPL10	E	E	E	E	E	E	E	E	E	E	E	E	E	E	E	E	E	E
YLR100W	ERG27	E	E	E	E	E	E	E	E	E	E	E	#N/A	#N/A	#N/A	#N/A	#N/A	#N/A	#N/A
YLR105C	SEN2	E	E	E	E	E	E	E	E	E	E	E	E	E	E	E	E	E	E
YLR106C	MDN1	E	E	E	E	E	E	E	E	E	E	E	E	E	E	E	E	E	E
YLR115W	CFT2	E	E	E	E	E	E	E	E	E	E	E	E	E	E	E	E	E	E
YLR116W	MSL5	E	E	E	E	E	E	E	E	E	E	E	E	E	E	E	E	E	E
YLR117C	CLF1	E	E	E	E	E	E	E	E	E	E	E	E	E	E	E	E	E	E
YLR127C	APC2	E	E	E	E	E	E	E	E	#N/A	E	E	#N/A	#N/A	#N/A	#N/A	#N/A	#N/A	#N/A
YLR129W	DIP2	E	E	E	E	E	E	E	E	E	E	E	E	E	E	E	E	E	E
YLR141W	RRN5	E	E	E	E	E	E	E	E	E	E	E	E	E	E	E	E	E	E
YLR147C	SMD3	E	E	E	E	E	E	E	E	E	E	E	E	E	E	E	E	E	E
YLR153C	ACS2	E	E	E	E	E	E	E	E	E	E	E	E	E	E	E	E	E	E
YLR163C	MAS1	E	E	E	E	E	E	E	E	E	E	E	E	E	E	E	E	E	E
YLR166C	SEC10	E	E	E	E	E	E	E	E	E	E	E	E	E	E	E	E	E	E
YLR167W	RPS31	E	E	E	E	E	E	E	E	E	E	E	E	E	E	E	E	E	E
YLR175W	CBF5	E	E	E	E	E	E	E	E	E	E	E	E	E	E	E	E	E	E
YLR186W	EMG1	E	E	E	E	E	E	E	E	E	E	E	E	E	E	E	E	E	E
YLR195C	NMT1	E	E	E	E	E	E	E	E	E	E	E	E	E	E	E	E	E	E
YLR197W	SIK1	E	E	E	E	E	E	E	E	E	E	E	E	E	E	E	E	E	E
YLR208W	SEC13	E	E	E	E	E	E	E	E	E	E	E	E	E	E	E	E	E	E
YLR212C	TUB4	#N/A	#N/A	#N/A	#N/A	#N/A	#N/A	#N/A	#N/A	#N/A	#N/A	#N/A	E	E	E	E	E	E	E
YLR215C	CDC123	E	E	E	E	E	E	E	E	E	E	E	E	E	E	E	E	E	E
YLR222C	UTP13	E	E	E	E	E	E	E	E	E	E	E	E	E	E	E	E	E	E
YLR223C	IFH1	#N/A	#N/A	E	E	E	#N/A	#N/A	E	#N/A	E	#N/A	#N/A	#N/A	#N/A	#N/A	#N/A	#N/A	#N/A
YLR229C	CDC42	E	E	E	E	E	E	E	E	E	E	E	#N/A	#N/A	#N/A	#N/A	#N/A	#N/A	#N/A
YLR243W	GPN3	E	E	E	E	E	E	E	E	E	E	E	E	E	E	E	E	E	E
YLR249W	YEF3	E	E	E	E	E	E	E	E	E	E	E	#N/A	#N/A	#N/A	#N/A	#N/A	#N/A	#N/A
YLR259C	HSP60	E	#N/A	E	E	E	E	E	E	E	E	E	E	E	E	E	E	E	E
YLR275W	SMD2	E	E	E	E	E	E	E	E	E	E	E	E	E	E	E	E	E	E
YLR277C	YSH1	E	#N/A	E	E	E	E	E	E	E	E	E	E	E	E	E	E	E	E
YLR298C	YHC1	#N/A	#N/A	#N/A	#N/A	#N/A	#N/A	#N/A	#N/A	#N/A	#N/A	#N/A	E	E	E	E	E	E	E
YLR314C	CDC3	#N/A	#N/A	#N/A	#N/A	#N/A	#N/A	#N/A	#N/A	#N/A	#N/A	#N/A	E	E	E	E	E	E	E
YLR323C	CWC24	E	E	E	E	E	E	E	E	E	E	E	E	E	E	E	E	E	E
YLR347C	KAP95	#N/A	#N/A	#N/A	#N/A	#N/A	#N/A	#N/A	#N/A	#N/A	#N/A	#N/A	E	E	E	E	E	E	E
YLR355C	ILV5	E	E	E	E	E	E	E	E	E	E	E	E	E	E	E	E	E	E
YLR359W	ADE13	E	E	E	E	E	E	E	E	E	E	E	E	E	E	E	E	NE	E
YLR383W	SMC6	#N/A	#N/A	#N/A	#N/A	#N/A	#N/A	#N/A	#N/A	#N/A	#N/A	#N/A	E	E	E	E	E	E	E
YLR397C	AFG2	#N/A	#N/A	#N/A	#N/A	#N/A	#N/A	#N/A	#N/A	#N/A	#N/A	#N/A	E	E	E	E	E	E	E
YLR409C	UTP21	E	E	E	E	E	E	E	E	E	E	E	E	E	E	E	E	E	E
YLR424W	SPP382	#N/A	#N/A	#N/A	#N/A	#N/A	#N/A	#N/A	#N/A	#N/A	#N/A	#N/A	E	E	E	E	E	E	E
YLR438C-A	LSM3	E	E	E	E	E	E	E	E	E	E	E	E	E	E	E	E	E	E
YLR457C	NBP1	E	E	E	E	E	E	E	E	E	E	E	E	E	E	E	E	E	E
YML015C	TAF11	E	E	E	E	E	E	E	E	E	E	E	#N/A	#N/A	#N/A	#N/A	#N/A	#N/A	#N/A
YML023C	NSE5	E	E	E	E	E	E	E	E	E	E	E	E	E	E	E	E	E	E
YML043C	RRN11	E	#N/A	E	E	E	E	E	E	E	E	E	E	E	E	E	E	E	E
YML046W	PRP39	E	E	E	E	E	E	E	E	E	E	E	E	E	E	E	E	E	E
YML049C	RSE1	E	E	E	E	E	E	E	E	E	E	E	E	E	E	E	E	E	E
YML064C	TEM1	E	E	E	E	E	E	E	E	E	E	E	#N/A	#N/A	#N/A	#N/A	#N/A	#N/A	#N/A
YML069W	POB3	E	E	E	E	E	E	E	E	E	E	E	E	E	E	E	E	E	E
YML093W	UTP14	E	E	E	E	E	E	E	E	E	E	E	E	E	E	E	E	E	E
YML098W	TAF13	E	E	E	E	E	E	E	E	E	E	E	E	E	E	E	E	E	E
YML105C	SEC65	E	E	E	E	E	E	E	E	E	E	E	E	E	E	E	E	E	E
YML114C	TAF8	#N/A	#N/A	#N/A	#N/A	#N/A	#N/A	#N/A	#N/A	#N/A	#N/A	#N/A	E	E	E	E	E	E	E
YML125C	PGA3	E	E	E	E	E	E	E	E	E	E	E	E	E	E	E	E	E	E
YML127W	RSC9	E	E	E	E	E	E	E	E	E	E	E	E	E	E	E	E	E	E
YMR001C	CDC5	E	E	E	E	E	E	E	E	E	E	E	E	E	E	E	E	E	E
YMR013C	SEC59	E	E	E	E	E	E	E	E	E	E	E	#N/A	#N/A	#N/A	#N/A	#N/A	#N/A	#N/A
YMR033W	ARP9	E	E	E	E	E	E	E	E	E	E	E	E	E	E	E	E	E	E
YMR043W	MCM1	E	E	E	E	E	E	E	E	E	E	E	E	E	E	E	E	E	E
YMR049C	ERB1	E	E	E	E	E	E	E	E	E	E	E	E	E	E	E	E	E	E
YMR059W	SEN15	E	E	E	E	E	E	E	E	E	E	E	E	E	E	E	E	E	E
YMR076C	PDS5	E	E	E	E	E	E	E	E	E	E	E	E	E	E	E	E	E	E
YMR079W	SEC14	E	E	E	E	E	E	E	E	E	E	E	E	E	E	E	E	E	E
YMR093W	UTP15	E	E	E	E	E	E	E	E	E	E	E	E	E	E	E	E	E	E
YMR094W	CTF13	E	E	E	E	E	E	E	E	E	E	E	E	E	E	E	E	E	E
YMR112C	MED11	#N/A	#N/A	#N/A	#N/A	#N/A	#N/A	#N/A	#N/A	#N/A	#N/A	#N/A	E	E	E	E	E	E	E
YMR113W	FOL3	E	E	E	E	E	E	E	E	E	E	E	E	E	E	E	E	E	E
YMR117C	SPC24	E	E	E	E	E	E	E	E	E	E	E	E	E	E	E	E	E	E
YMR131C	RRB1	E	#N/A	E	E	E	E	E	E	E	E	E	E	E	E	E	E	E	E
YMR146C	TIF34	E	E	E	E	E	E	E	E	E	E	E	E	E	E	E	E	E	E
YMR149W	SWP1	E	E	E	E	E	E	E	E	E	E	E	E	E	E	E	E	E	E
YMR168C	CEP3	E	E	E	E	E	E	E	E	E	E	E	E	E	E	E	E	E	E
YMR200W	ROT1	E	E	E	E	E	E	E	E	E	E	E	E	E	E	E	E	E	E
YMR203W	TOM40	E	E	E	E	E	E	E	E	E	E	E	E	E	E	E	E	E	E
YMR208W	ERG12	#N/A	#N/A	#N/A	#N/A	#N/A	#N/A	#N/A	#N/A	#N/A	#N/A	#N/A	E	E	E	E	E	E	E
YMR211W	DML1	E	E	E	E	E	E	E	E	E	E	E	E	E	E	E	E	E	E
YMR213W	CEF1	E	E	E	E	E	E	E	E	E	E	E	E	E	E	E	E	E	E
YMR218C	TRS130	E	#N/A	E	E	E	E	E	E	E	E	E	E	E	E	E	E	E	E
YMR220W	ERG8	E	E	E	E	E	E	E	E	E	E	E	E	E	E	E	E	E	E
YMR227C	TAF7	E	E	E	E	E	E	E	E	E	E	E	E	E	E	E	E	E	E
YMR229C	RRP5	#N/A	#N/A	#N/A	#N/A	#N/A	#N/A	#N/A	#N/A	#N/A	#N/A	#N/A	E	E	E	E	E	E	E
YMR235C	RNA1	#N/A	#N/A	#N/A	#N/A	#N/A	#N/A	#N/A	#N/A	#N/A	#N/A	#N/A	E	E	E	E	E	E	E
YMR236W	TAF9	E	E	E	E	E	E	E	E	E	E	E	E	E	E	E	E	E	E
YMR240C	CUS1	E	E	E	E	E	E	E	E	E	E	E	E	E	E	E	E	E	E
YMR260C	TIF11	E	E	E	E	E	E	E	E	E	E	E	E	E	E	E	E	E	E
YMR268C	PRP24	#N/A	#N/A	#N/A	#N/A	#N/A	#N/A	#N/A	#N/A	#N/A	#N/A	#N/A	E	E	E	E	E	E	E
YMR270C	RRN9	E	E	E	E	E	E	E	E	E	E	E	E	E	E	E	E	E	E
YMR277W	FCP1	E	E	E	E	E	E	E	E	E	E	E	E	E	E	E	E	E	E
YMR281W	GPI12	E	E	E	E	E	E	E	E	E	E	E	#N/A	#N/A	#N/A	#N/A	#N/A	#N/A	#N/A
YMR288W	HSH155	E	E	E	E	E	E	E	E	E	E	E	E	E	E	E	E	E	E
YMR290C	HAS1	#N/A	#N/A	#N/A	#N/A	#N/A	#N/A	#N/A	#N/A	#N/A	#N/A	#N/A	E	E	E	E	E	E	E
YMR296C	LCB1	E	E	E	E	E	E	E	E	E	E	E	E	E	E	E	E	E	E
YMR301C	ATM1	E	#N/A	E	E	E	E	E	E	E	E	E	E	E	E	E	E	E	E
YMR308C	PSE1	E	E	E	E	E	E	E	E	E	E	E	E	E	E	E	E	E	E
YMR309C	NIP1	E	E	E	E	E	E	E	E	E	E	E	E	E	E	E	E	E	E
YMR314W	PRE5	E	E	E	E	E	E	E	E	E	E	E	E	E	E	E	E	E	E
YNL002C	RLP7	E	E	E	E	E	E	E	E	E	E	E	E	E	E	E	E	E	E
YNL006W	LST8	E	NE	E	E	NE	#N/A	E	E	E	E	E	E	NE	E	NE	NE	NE	E
YNL026W	SAM50	E	E	E	E	E	E	E	E	E	E	E	E	E	E	E	NE	E	E
YNL038W	GPI15	#N/A	#N/A	#N/A	#N/A	#N/A	#N/A	#N/A	#N/A	#N/A	#N/A	#N/A	E	E	E	E	E	E	E
YNL039W	BDP1	E	E	E	E	E	E	E	E	E	E	E	E	E	E	E	E	E	E
YNL061W	NOP2	E	E	E	E	E	E	E	E	E	E	E	E	E	E	E	E	E	E
YNL088W	TOP2	E	E	E	E	E	E	E	E	E	E	E	E	E	E	E	E	E	E
YNL110C	NOP15	E	E	E	E	E	E	E	E	E	E	E	E	E	E	E	E	E	E
YNL112W	DBP2	E	E	E	E	E	E	E	E	E	E	E	E	E	E	E	E	E	E
YNL113W	RPC19	E	E	E	E	E	E	E	E	E	E	E	E	E	E	E	E	E	E
YNL118C	DCP2	NE	NE	NE	NE	NE	E	E	E	NE	E	E	NE	NE	E	NE	NE	NE	E
YNL124W	NAF1	E	E	E	E	E	E	E	E	E	E	E	E	E	E	E	E	E	E
YNL126W	SPC98	E	E	E	E	E	E	E	E	E	E	E	E	E	E	E	E	E	E
YNL132W	KRE33	#N/A	#N/A	#N/A	#N/A	#N/A	#N/A	#N/A	#N/A	#N/A	#N/A	#N/A	E	E	E	E	E	E	E
YNL137C	NAM9	#N/A	#N/A	#N/A	#N/A	#N/A	#N/A	#N/A	E	#N/A	#N/A	#N/A	#N/A	#N/A	#N/A	#N/A	#N/A	#N/A	#N/A
YNL149C	PGA2	E	E	E	E	E	E	E	E	E	E	E	E	E	E	E	E	E	E
YNL151C	RPC31	E	E	E	E	E	E	E	E	E	E	E	E	E	E	E	E	E	E
YNL152W	INN1	NE	E	E	E	E	#N/A	E	E	E	E	E	E	E	E	NE	NE	NE	E
YNL158W	PGA1	E	E	E	E	E	E	E	E	E	E	E	E	E	E	E	E	E	E
YNL163C	RIA1	#N/A	#N/A	#N/A	#N/A	#N/A	#N/A	#N/A	#N/A	#N/A	#N/A	#N/A	E	E	E	E	E	E	E
YNL172W	APC1	E	E	E	E	E	E	E	E	E	E	E	E	E	E	E	E	E	E
YNL178W	RPS3	E	E	E	E	E	E	E	E	E	E	E	E	E	E	E	E	E	E
YNL181W	PBR1	E	E	E	E	E	E	E	E	E	E	E	E	E	E	E	E	E	E
YNL182C	IPI3	E	E	E	E	E	E	E	E	E	E	E	E	E	E	E	E	E	E
YNL188W	KAR1	E	#N/A	E	E	E	E	#N/A	E	E	E	E	#N/A	#N/A	#N/A	#N/A	#N/A	#N/A	#N/A
YNL189W	SRP1	E	E	E	E	E	E	E	E	E	E	E	E	E	E	E	E	E	E
YNL207W	RIO2	E	E	E	E	E	E	E	E	E	E	E	#N/A	#N/A	#N/A	#N/A	#N/A	#N/A	#N/A
YNL221C	POP1	E	E	E	E	E	E	E	E	E	E	E	E	E	E	E	E	E	E
YNL222W	SSU72	E	E	E	E	E	E	E	E	E	E	E	E	E	E	E	E	E	E
YNL232W	CSL4	E	E	E	E	E	E	E	E	E	E	E	E	E	E	E	E	E	E
YNL240C	NAR1	E	#N/A	E	E	E	E	E	E	E	E	E	E	E	E	E	E	E	E
YNL244C	SUI1	E	E	E	E	E	E	E	E	E	E	E	E	E	E	E	#N/A	E	E
YNL245C	CWC25	E	E	E	E	E	E	E	E	E	E	E	E	E	E	E	#N/A	E	E
YNL247W	CRS1	E	E	E	E	E	E	E	E	E	E	E	E	E	E	E	#N/A	E	E
YNL251C	NRD1	E	E	E	E	E	E	E	E	E	E	E	E	E	E	E	#N/A	E	E
YNL256W	FOL1	E	E	E	E	E	E	E	E	E	E	E	E	E	E	E	E	E	E
YNL260C	LTO1	E	E	E	E	E	E	E	E	E	E	E	E	E	E	E	E	E	E
YNL261W	ORC5	E	E	E	E	E	E	E	E	E	E	E	E	E	E	E	E	E	E
YNL262W	POL2	E	E	E	E	E	E	E	E	E	E	E	E	E	E	E	E	E	E
YNL263C	YIF1	E	E	E	E	E	E	E	E	E	E	E	E	E	E	E	E	E	E
YNL272C	SEC2	E	E	E	E	E	E	E	E	E	E	E	E	E	E	E	E	E	E
YNL282W	POP3	E	E	E	E	E	E	E	E	E	E	E	E	E	E	E	E	E	E
YNL308C	KRI1	E	E	E	E	E	E	E	E	E	E	E	E	E	E	E	E	E	E
YNL310C	ZIM17	E	E	E	E	E	E	E	E	E	E	E	NE	NE	NE	E	NE	NE	E
YNL313C	EMW1	E	E	E	E	E	E	E	E	E	E	E	E	E	E	E	E	E	E
YNL317W	PFS2	E	E	E	E	E	E	E	E	E	E	E	E	E	E	E	E	E	E
YNR011C	PRP2	E	E	E	E	E	E	E	E	E	E	E	E	E	E	E	E	E	E
YNR026C	SEC12	E	E	E	E	E	E	E	E	E	E	E	E	E	E	E	E	E	E
YNR035C	ARC35	E	E	E	E	E	E	E	E	E	E	E	E	E	E	E	E	E	E
YNR038W	DBP6	E	E	E	E	E	E	E	E	E	E	E	E	E	E	E	E	E	E
YNR046W	TRM112	E	E	E	E	E	E	E	E	E	E	E	E	E	E	E	E	E	E
YNR053C	NOG2	E	E	E	E	E	E	E	E	E	E	E	E	E	E	E	E	E	E
YNR054C	ESF2	E	E	E	E	E	E	E	E	E	E	E	E	E	E	E	E	E	E
YOL005C	RPB11	E	E	E	E	E	E	E	E	E	E	E	E	E	E	E	E	E	E
YOL010W	RCL1	E	#N/A	E	E	E	E	E	E	E	E	E	E	E	E	E	E	E	E
YOL021C	DIS3	E	E	E	E	E	E	E	E	E	E	E	E	E	E	E	E	E	E
YOL022C	TSR4	E	E	E	E	E	E	E	E	E	E	E	E	E	E	E	E	E	E
YOL034W	SMC5	E	E	E	E	E	E	E	E	E	E	E	E	E	E	E	E	E	E
YOL038W	PRE6	E	E	E	E	E	E	E	E	E	E	E	E	E	E	E	E	E	E
YOL040C	RPS15	E	E	E	E	E	E	E	E	E	E	E	E	E	E	E	E	E	E
YOL066C	RIB2	E	E	E	E	E	E	E	E	E	E	E	E	E	E	E	E	E	E
YOL069W	NUF2	E	E	E	E	E	E	E	E	E	E	E	E	E	E	E	E	E	E
YOL077C	BRX1	E	E	E	E	E	E	E	E	E	E	E	E	E	E	E	E	E	E
YOL078W	AVO1	E	E	E	E	NE	E	E	E	E	E	E	E	E	E	E	NE	NE	E
YOL094C	RFC4	E	E	E	E	E	E	E	E	#N/A	E	E	#N/A	#N/A	#N/A	#N/A	#N/A	#N/A	#N/A
YOL097C	WRS1	E	E	E	E	E	E	E	E	E	E	E	E	E	E	E	E	E	E
YOL102C	TPT1	E	E	E	E	E	E	E	E	E	E	E	E	E	E	E	E	E	E
YOL120C	RPL18A	E	E	E	E	E	E	E	E	E	E	E	E	E	E	E	E	E	E
YOL123W	HRP1	E	E	E	E	E	E	E	E	E	E	E	E	E	E	E	E	E	E
YOL127W	RPL25	E	E	E	E	E	E	E	E	E	E	E	E	E	E	E	E	E	E
YOL130W	ALR1	#N/A	#N/A	#N/A	#N/A	#N/A	#N/A	#N/A	#N/A	#N/A	#N/A	#N/A	E	E	E	E	E	E	E
YOL135C	MED7	E	E	E	E	E	E	E	E	E	E	E	E	E	E	E	E	E	E
YOL139C	CDC33	#N/A	#N/A	#N/A	#N/A	#N/A	#N/A	#N/A	#N/A	#N/A	#N/A	#N/A	E	E	E	E	E	E	E
YOL146W	PSF3	E	E	E	E	E	E	E	E	E	E	E	E	E	E	E	E	E	E
YOL149W	DCP1	NE	NE	NE	NE	NE	NE	NE	NE	NE	E	E	NE	NE	NE	NE	NE	NE	E
YOR004W	UTP23	E	E	E	E	E	E	E	E	E	E	E	E	E	E	E	E	E	E
YOR020C	HSP10	E	E	E	E	E	E	E	E	E	E	E	E	E	E	E	E	E	E
YOR046C	DBP5	E	E	E	E	E	E	E	E	E	E	E	E	E	E	E	E	E	E
YOR048C	RAT1	E	E	E	E	E	E	E	E	E	E	E	E	E	E	E	E	E	E
YOR056C	NOB1	E	E	E	E	E	E	E	E	E	E	E	E	E	E	E	E	E	E
YOR057W	SGT1	E	E	E	E	E	E	E	E	E	E	E	E	E	E	E	E	E	E
YOR060C	SLD7	#N/A	#N/A	#N/A	#N/A	#N/A	#N/A	#N/A	#N/A	#N/A	#N/A	#N/A	NE	NE	NE	NE	NE	NE	E
YOR063W	RPL3	E	#N/A	E	E	E	E	E	E	E	E	E	E	E	E	E	E	E	E
YOR074C	CDC21	E	E	E	E	E	E	E	E	E	E	E	E	E	E	E	E	E	E
YOR075W	UFE1	E	E	E	E	E	E	E	E	E	E	E	#N/A	#N/A	#N/A	#N/A	#N/A	#N/A	#N/A
YOR077W	RTS2	E	E	E	E	E	E	E	E	E	E	E	E	E	E	E	E	E	E
YOR095C	RKI1	E	#N/A	E	E	E	E	E	E	E	E	E	E	E	E	E	E	E	E
YOR103C	OST2	E	E	E	E	E	E	E	E	E	E	E	E	E	E	E	E	E	E
YOR116C	RPO31	E	E	E	E	E	E	E	E	E	E	E	E	E	E	E	E	E	E
YOR117W	RPT5	E	E	E	E	E	E	E	E	E	E	E	E	E	E	E	E	E	E
YOR119C	RIO1	E	#N/A	E	E	E	E	E	E	E	E	E	E	E	E	E	E	E	E
YOR122C	PFY1	NE	E	NE	E	NE	#N/A	NE	E	E	NE	NE	#N/A	NE	NE	E	NE	NE	E
YOR143C	THI80	E	E	E	E	E	E	E	E	E	E	E	E	E	E	E	E	E	E
YOR145C	PNO1	E	E	E	E	E	E	E	E	E	E	E	E	E	E	E	E	E	E
YOR148C	SPP2	E	E	E	E	E	E	E	E	E	E	E	E	E	E	E	E	E	E
YOR149C	SMP3	E	E	E	E	E	E	E	E	E	E	E	E	E	E	E	E	E	E
YOR151C	RPB2	#N/A	#N/A	#N/A	#N/A	#N/A	#N/A	#N/A	#N/A	#N/A	#N/A	#N/A	E	E	E	E	E	E	E
YOR157C	PUP1	E	E	E	E	E	E	E	E	E	E	E	E	E	E	E	E	E	E
YOR159C	SME1	E	E	E	E	E	E	E	E	E	E	E	E	E	E	E	E	E	E
YOR160W	MTR10	E	E	E	E	E	E	E	E	E	E	E	#N/A	#N/A	E	#N/A	E	E	E
YOR168W	GLN4	E	E	E	E	E	E	E	E	E	E	E	E	E	E	E	E	E	E
YOR181W	LAS17	E	E	E	E	E	E	E	E	E	E	E	E	E	E	E	E	NE	E
YOR194C	TOA1	E	E	E	E	E	E	E	E	E	E	E	E	E	E	E	E	E	E
YOR206W	NOC2	E	#N/A	E	E	E	E	E	E	E	E	E	E	E	E	E	E	E	E
YOR207C	RET1	E	E	E	E	E	E	E	E	E	E	E	E	E	E	E	E	E	E
YOR210W	RPB10	E	E	E	E	E	E	E	E	E	E	E	E	E	E	E	E	E	E
YOR217W	RFC1	E	E	E	E	E	E	E	E	E	E	E	E	E	E	E	E	E	E
YOR224C	RPB8	#N/A	#N/A	#N/A	#N/A	#N/A	#N/A	#N/A	#N/A	#N/A	#N/A	#N/A	E	E	E	E	E	E	E
YOR232W	MGE1	E	E	E	E	E	E	E	E	E	E	E	E	E	E	E	E	E	E
YOR244W	ESA1	E	E	E	E	E	E	E	E	E	E	E	E	E	E	E	E	E	E
YOR250C	CLP1	#N/A	#N/A	#N/A	#N/A	#N/A	#N/A	#N/A	#N/A	#N/A	#N/A	#N/A	E	E	E	E	E	E	E
YOR254C	SEC63	E	E	E	E	E	E	E	E	E	E	E	E	E	E	E	E	E	E
YOR256C	TRE2	E	#N/A	E	E	E	#N/A	E	E	E	E	E	#N/A	#N/A	#N/A	#N/A	#N/A	#N/A	#N/A
YOR259C	RPT4	E	E	E	E	E	E	E	E	E	E	E	E	E	E	E	E	E	E
YOR260W	GCD1	#N/A	#N/A	#N/A	#N/A	#N/A	#N/A	#N/A	#N/A	#N/A	#N/A	#N/A	E	E	E	E	E	E	E
YOR261C	RPN8	E	E	E	E	E	E	E	E	E	E	E	E	E	E	E	E	E	E
YOR262W	GPN2	E	E	E	E	E	E	E	E	E	E	E	E	E	E	E	E	E	E
YOR281C	PLP2	E	E	E	E	NE	#N/A	E	E	NE	NE	NE	E	E	E	E	E	E	E
YOR294W	RRS1	E	E	E	E	E	E	E	E	E	E	E	E	E	E	E	E	E	E
YOR310C	NOP58	E	#N/A	E	E	E	E	E	E	E	E	E	E	E	E	E	E	E	E
YOR319W	HSH49	E	E	E	E	E	E	E	E	E	E	E	E	E	E	E	E	E	E
YOR329C	SCD5	E	E	E	E	E	E	E	E	E	E	E	E	E	E	E	E	E	E
YOR336W	KRE5	E	E	E	E	E	E	E	E	E	E	E	E	E	E	E	E	E	E
YOR340C	RPA43	E	#N/A	E	E	E	E	E	E	E	E	E	E	E	E	E	E	E	E
YOR341W	RPA190	E	E	E	E	E	E	E	E	E	E	E	#N/A	#N/A	#N/A	#N/A	#N/A	#N/A	#N/A
YOR353C	SOG2	E	#N/A	E	E	E	E	E	E	E	E	E	#N/A	#N/A	#N/A	#N/A	#N/A	#N/A	#N/A
YOR370C	MRS6	E	E	E	E	E	E	E	E	E	E	E	E	E	E	E	E	E	E
YOR372C	NDD1	E	E	E	E	E	E	E	E	E	E	E	E	E	E	E	E	E	E
YPL010W	RET3	E	E	E	E	E	E	E	E	E	E	E	E	E	E	E	E	E	E
YPL011C	TAF3	E	#N/A	E	E	E	E	E	E	E	E	E	E	E	E	E	E	E	E
YPL028W	ERG10	E	E	E	E	E	E	E	E	E	E	E	E	E	E	E	E	E	E
YPL043W	NOP4	E	E	E	E	E	E	E	E	E	E	E	E	E	E	E	E	E	E
YPL063W	TIM50	E	E	E	E	E	E	E	E	E	E	E	E	E	E	E	E	E	E
YPL075W	GCR1	E	E	NE	E	E	E	E	E	NE	E	E	NE	NE	E	NE	E	NE	E
YPL076W	GPI2	#N/A	#N/A	#N/A	#N/A	#N/A	#N/A	#N/A	#N/A	#N/A	#N/A	#N/A	E	E	E	E	E	E	E
YPL083C	SEN54	E	#N/A	E	E	E	E	E	E	E	E	E	E	E	E	E	E	E	E
YPL085W	SEC16	E	E	E	E	E	E	E	E	E	E	E	E	E	E	E	E	E	E
YPL093W	NOG1	E	E	E	E	#N/A	E	#N/A	E	E	#N/A	E	E	E	E	E	E	E	E
YPL094C	SEC62	E	E	E	E	#N/A	E	#N/A	E	E	#N/A	E	E	E	E	E	E	E	E
YPL117C	IDI1	E	E	E	E	#N/A	E	#N/A	E	E	#N/A	E	E	E	E	E	E	E	E
YPL122C	TFB2	E	E	E	E	#N/A	E	#N/A	E	E	#N/A	E	E	E	E	E	E	E	E
YPL126W	NAN1	E	E	E	E	#N/A	E	#N/A	E	E	#N/A	E	E	E	E	E	E	E	E
YPL128C	TBF1	E	E	E	E	#N/A	E	#N/A	E	E	#N/A	E	E	E	E	E	E	E	E
YPL131W	RPL5	E	E	E	E	#N/A	E	#N/A	E	E	#N/A	E	E	E	E	E	E	E	E
YPL143W	RPL33A	E	E	E	E	#N/A	E	#N/A	E	E	#N/A	E	E	E	E	E	E	E	E
YPL146C	NOP53	E	E	E	E	#N/A	E	#N/A	E	E	#N/A	E	E	E	E	E	E	E	E
YPL151C	PRP46	E	E	E	E	#N/A	E	#N/A	E	E	#N/A	E	E	E	E	E	E	E	E
YPL153C	RAD53	E	E	E	E	#N/A	E	#N/A	E	NE	#N/A	E	E	E	E	E	E	E	E
YPL160W	CDC60	E	E	E	E	#N/A	E	#N/A	E	E	#N/A	E	E	E	E	E	E	E	E
YPL204W	HRR25	E	E	E	E	#N/A	E	#N/A	E	E	#N/A	E	E	E	E	E	E	E	E
YPL209C	IPL1	E	E	E	E	#N/A	E	#N/A	E	E	#N/A	E	E	E	E	E	E	E	E
YPL210C	SRP72	E	E	E	E	#N/A	E	#N/A	E	E	#N/A	NE	E	E	E	E	E	E	E
YPL211W	NIP7	E	E	E	E	#N/A	E	#N/A	E	E	#N/A	E	E	E	E	E	E	E	E
YPL217C	BMS1	E	E	E	E	#N/A	E	#N/A	E	E	#N/A	E	E	E	E	E	E	E	E
YPL228W	CET1	E	E	E	E	#N/A	E	#N/A	E	E	#N/A	E	E	E	E	E	E	E	E
YPL231W	FAS2	E	E	E	E	#N/A	E	#N/A	E	E	#N/A	E	E	E	E	E	E	E	E
YPL233W	NSL1	E	E	E	E	#N/A	E	#N/A	E	E	#N/A	E	E	E	E	E	E	E	E
YPL237W	SUI3	E	E	E	E	#N/A	E	#N/A	E	E	#N/A	E	E	E	E	E	E	E	E
YPL242C	IQG1	E	E	E	E	#N/A	#N/A	#N/A	E	E	#N/A	E	E	E	E	E	NE	E	E
YPL243W	SRP68	E	E	E	E	#N/A	E	#N/A	E	E	#N/A	NE	E	E	E	E	E	E	E
YPL252C	YAH1	E	E	E	E	#N/A	E	#N/A	E	E	#N/A	E	E	E	E	E	E	E	E
YPL266W	DIM1	E	E	E	E	#N/A	E	#N/A	E	E	#N/A	E	E	E	E	E	E	E	E
YPL268W	PLC1	E	E	E	E	#N/A	E	#N/A	E	E	#N/A	E	E	NE	E	NE	E	E	E
YPR010C	RPA135	E	E	E	E	E	E	E	E	E	E	E	E	E	E	E	E	E	E
YPR016C	TIF6	#N/A	#N/A	#N/A	#N/A	#N/A	#N/A	#N/A	#N/A	#N/A	#N/A	#N/A	E	E	E	E	E	E	E
YPR019W	CDC54	E	E	E	E	E	E	E	E	E	E	E	E	E	E	E	E	E	E
YPR033C	HTS1	E	E	E	E	E	E	E	E	E	E	E	E	E	E	E	E	E	E
YPR034W	ARP7	E	E	E	E	E	E	E	E	E	E	E	E	E	E	E	E	E	E
YPR035W	GLN1	E	E	E	E	E	E	E	E	E	E	E	E	E	E	E	E	E	E
YPR041W	TIF5	E	E	E	E	E	E	E	E	E	E	E	E	E	E	E	E	E	E
YPR048W	TAH18	E	#N/A	E	E	E	E	E	E	E	E	E	E	E	E	E	E	E	E
YPR055W	SEC8	E	E	E	E	E	E	E	E	E	E	E	E	E	E	E	E	E	E
YPR056W	TFB4	E	E	E	E	E	E	E	E	E	E	E	E	E	E	E	E	E	E
YPR082C	DIB1	E	E	E	E	E	E	E	E	E	E	E	E	E	E	E	E	E	E
YPR085C	ASA1	E	E	E	E	E	E	E	E	E	E	E	E	E	E	E	E	E	E
YPR086W	SUA7	E	E	E	E	E	E	E	E	E	E	E	E	E	E	E	E	E	E
YPR088C	SRP54	E	E	NE	E	E	E	E	E	E	E	NE	E	E	E	E	E	E	E
YPR094W	RDS3	E	E	E	E	E	E	E	E	E	E	E	E	E	E	E	E	E	E
YPR104C	FHL1	E	E	E	E	E	E	E	E	E	E	E	E	E	E	E	E	E	E
YPR105C	COG4	E	E	E	E	E	E	E	E	E	E	E	E	E	E	E	E	E	E
YPR107C	YTH1	E	E	E	E	E	E	E	E	E	E	E	E	E	E	E	E	E	E
YPR108W	RPN7	E	E	E	E	E	E	E	E	E	E	E	E	E	E	E	E	E	E
YPR110C	RPC40	E	E	E	E	E	E	E	E	E	E	E	E	E	E	E	E	E	E
YPR112C	MRD1	E	E	E	E	E	E	E	E	E	E	E	E	E	E	E	E	E	E
YPR133C	SPN1	E	E	E	E	E	E	E	E	E	E	E	E	E	E	E	E	E	E
YPR137W	RRP9	E	#N/A	E	E	E	E	E	E	E	E	E	E	E	E	E	E	E	E
YPR143W	RRP15	E	E	E	E	E	E	E	E	E	E	E	E	E	E	E	E	E	E
YPR144C	NOC4	E	E	E	E	E	E	E	E	E	E	E	E	E	E	E	E	E	E
YPR161C	SGV1	#N/A	#N/A	#N/A	#N/A	#N/A	#N/A	#N/A	#N/A	#N/A	#N/A	#N/A	E	E	E	E	E	E	E
YPR165W	RHO1	E	E	E	E	E	E	E	E	E	E	E	E	E	E	E	E	E	E
YPR168W	NUT2	E	E	E	E	E	E	E	E	E	E	E	E	E	E	E	E	E	E
YPR169W	JIP5	E	#N/A	E	E	E	E	E	E	E	E	E	E	E	E	E	E	E	E
YPR175W	DPB2	E	E	E	E	E	E	E	E	E	E	E	E	E	E	E	E	E	E
YPR176C	BET2	E	E	E	E	E	E	E	E	E	E	E	E	E	E	E	E	E	E
YPR178W	PRP4	E	E	E	E	E	E	E	E	E	E	E	#N/A	#N/A	#N/A	#N/A	#N/A	#N/A	#N/A
YPR180W	AOS1	E	E	E	E	E	E	E	E	E	E	E	E	E	E	E	E	E	E
YPR182W	SMX3	E	E	E	E	E	E	E	E	E	E	E	E	E	E	E	E	E	E
YPR183W	DPM1	E	E	E	E	E	E	E	E	E	E	E	E	E	E	E	E	E	E
YPR186C	PZF1	E	E	E	E	E	E	E	E	E	E	E	E	E	E	E	E	E	E
YPR187W	RPO26	E	E	E	E	E	E	E	E	E	E	E	E	E	E	E	E	E	E
