## Supplementary material for "The modifiers that cause changes in gene essentiality": Data S7

### Sheet: ReadMe
Data S7. Candidate suppressor genes
This file contains a list of candidate suppressor genes that were selected for experimental validation. Columns correspond to:
Column A-C	Strain ID, ORF, and gene name of the context-dependent essential gene mutant.
Column D-G	The wild strain that was used for QTL analysis, and information on the QTL location and strength.
Column H-I	ORF and gene of the candidate suppressor gene.
Column J	Outcome of the allele swap experiment (Figure S4).
Column K	Notes.

### Sheet: DataS7
Strain	ORF	Gene	QTL-strain	QTLchrom	QTLpos	QTLstrength	CandidateORF	CandidateGene	AlleleSwap	Notes
TSP2180	YLR359W	ADE13	WI00237	chrII	518106	0.38	-	-	-
TSP2180	YLR359W	ADE13	WI00237	chrX	422683	-0.214	unknown	unknown	-
TSP2180	YLR359W	ADE13	WI00237	chrXIV	287016	-0.303	unknown	unknown	-
TSP2180	YLR359W	ADE13	WI00237	chrIV	281327	-0.221	YDL104C;YDL106C	QRI7;PHO2	no suppression;no suppression
TSP2180	YLR359W	ADE13	WI00237	chrV	442869	-0.22	YER142C	MAG1	not tested
TSP1183	YER036C	ARB1	LY00010	-	-	-	-	-	-	No QTLs were mapped
TSP3080	YOL078W	AVO1	LY00014	chrXII	829129	-0.33	YLR350W	ORM2	confirmed
TSP3080	YOL078W	AVO1	LY00014	chrIV	869651	-0.224	YDR208W	MSS4	not tested
TSP3080	YOL078W	AVO1	LY00014	chrVII	544222	-0.291	YGR038W	ORM1	not tested
TSP2247	YOL149W	DCP1	LY00014	chrXIV	466588	-0.237	YNL085W	MKT1	confirmed
TSP3799	YNL118C	DCP2	LY00011	-	-	-	YNL085W	MKT1	confirmed	Within DCP2 linkage
TSP3799	YNL118C	DCP2	LY00018	chrX	667766	-0.234	YJR132W	NMD5	no suppression
TSP982	YPL075W	GCR1	WI00231	chrXIV	462194	-0.314	YNL085W	MKT1	confirmed
TSP1378	YDR224C	HTB1	LY00015	chrII	232715	-0.216	YBL003C;YBL002W	HTA2;HTB2	no suppression;no suppression
TSP1378	YDR224C	HTB1	LY00018	chrIV	1156081	-0.209	YDR334W	SWR1	no suppression
TSP2872	YNL152W	INN1	WI00235	chrII	521113	0.37	-	-	-
TSP2872	YNL152W	INN1	WI00235	chrXI	336495	-0.396	YKL046C	DCW1	confirmed
TSP1395	YGL150C	INO80	LY00010	chrV	385060	0.253	-	-	-
TSP1395	YGL150C	INO80	LY00010	chrXIV	458186	-0.363	YNL085W	MKT1	confirmed
TSP1395	YGL150C	INO80	LY00010	chrX	663739	-0.229	YJR136C	TTI2	not tested
TSP1395	YGL150C	INO80	LY00014	chrV	372398	0.203	-	-	-
TSP1395	YGL150C	INO80	LY00014	chrXII	840682	0.226	-	-	-
TSP1395	YGL150C	INO80	LY00014	chrXIV	458186	-0.313	YNL085W	MKT1	confirmed
TSP1395	YGL150C	INO80	LY00014	chrX	679965	-0.229	YJR136C	TTI2	not tested
TSP1409	YPL242C	IQG1	WI00236	chrII	550268	0.236	-	-	-
TSP1409	YPL242C	IQG1	WI00236	chrXII	166641	-0.361	YLR014C	PPR1	-	Positive selection on -Ura, affects uracil metabolism
TSP1409	YPL242C	IQG1	WI00236	chrV	386509	-0.346	YER114C	BOI2	no suppression
TSP1409	YPL242C	IQG1	WI00236	chrXIV	352081	-0.288	YNL152W	INN1	no suppression
TSP1409	YPL242C	IQG1	WI00236	chrVII	927893	-0.268	YGR221C	TOS2	no suppression
TSP562	YKR038C	KAE1	LY00016	chrXII	657303	0.307	-	-	-	Positive selection on -Ura, HAP1 locus
TSP562	YKR038C	KAE1	LY00019	chrXII	650638	0.299	-	-	-	Positive selection on -Ura, HAP1 locus
TSP562	YKR038C	KAE1	LY00019	chrX	434615	-0.254	YJL005W	CYR1	no suppression
TSP3544	YJL174W	KRE9	LY00010	chrII	440636	-0.318	unknown	unknown	-
TSP3544	YJL174W	KRE9	LY00010	chrIV	358945	0.292	-	-	-
TSP3544	YJL174W	KRE9	LY00010	chrXV	863813	-0.203	unknown	unknown	-
TSP3544	YJL174W	KRE9	LY00010	chrIV	1173670	-0.254	YDR349C;YDR351W	YPS7;SBE2	no suppression;no suppression
TSP3966	YOR181W	LAS17	WI00237	chrXIV	477705	0.339	-	-	-
TSP3966	YOR181W	LAS17	WI00237	chrII	449888	-0.393	YBR108W	AIM3	no suppression
TSP3371	YNL006W	LST8	LY00014	chrXII	825856	-0.504	YLR350W	ORM2	confirmed
TSP2413	YGR147C	NAT2	WI00231	-	-	-	YNL085W	MKT1	confirmed	MKT1 also strongly selected in -Ura sample
TSP2425	YJL076W	NET1	WI00235	-	-	-	-	-	-	No QTLs were mapped
TSP3775	YOR122C	PFY1	LY00019	chrII	548443	-0.244	YBR151W;YBR140C	APD1;IRA1	no suppression;no suppression
TSP3775	YOR122C	PFY1	LY00042	chrXIII	502941	-0.206	unknown	unknown	-
TSP1600	YPL268W	PLC1	WI00235	chrXIV	452274	0.229	-	-	-
TSP958	YOR281C	PLP2	LY00042	chrXIV	460957	0.243	-	-	-
TSP958	YOR281C	PLP2	LY00042	chrXII	171038	-0.206	YLR024C	UBR2	confirmed
TSP1014	YPL153C	RAD53	LY00018	chrIV	1154405	-0.539	YDR335W	MSN5	confirmed
TSP1648	YBR002C	RER2	WI00231	chrXIV	464849	-0.431	YNL085W	MKT1	no suppression
TSP3433	YFR051C	RET2	WI00236	chrX	670778	-0.227	unknown	unknown	-
TSP3433	YFR051C	RET2	WI00236	chrXII	165412	-0.345	YLR014C	PPR1	-	Positive selection on -Ura, affects uracil metabolism
TSP3433	YFR051C	RET2	WI00236	chrXII	731633	-0.201	YLR309C	IMH1	no suppression
TSP3539	YJL173C	RFA3	WI00236	chrXII	159822	-0.412	YLR014C	PPR1	-	Positive selection on -Ura, affects uracil metabolism
TSP3539	YJL173C	RFA3	WI00236	chrXIV	469912	-0.32	YNL085W	MKT1	no suppression
TSP2672	YNL026W	SAM50	WI00236	chrV	408813	-0.289	unknown	unknown	-
TSP2672	YNL026W	SAM50	WI00236	chrXII	174633	-0.57	YLR014C	PPR1	-	Positive selection on -Ura, affects uracil metabolism
TSP2672	YNL026W	SAM50	WI00236	chrVII	866627	-0.28	YGR181W	TIM13	confirmed
TSP2672	YNL026W	SAM50	WI00236	chrXIV	429776	-0.432	YNL085W	MKT1	no suppression
TSP879	YOR060C	SLD7	WI00236	chrXIV	456836	-0.251	YNL085W	MKT1	confirmed
TSP3686	YBR152W	SPP381	WI00234	-	-	-	YKR022C	NTR2	confirmed	Weak QTL
TSP1959	YKL122C	SRP21	LY00042	chrXII	179890	-0.294	YLR024C	UBR2	confirmed
TSP3523	YPR088C	SRP54	LY00012	chrIV	292036	-0.284	YDL100C	GET3	confirmed
TSP3523	YPR088C	SRP54	LY00012	chrXIV	451223	-0.257	YNL085W	MKT1	no suppression
TSP3523	YPR088C	SRP54	LY00042	chrXII	179159	-0.411	YLR024C	UBR2	confirmed
TSP1053	YPL243W	SRP68	LY00042	chrXII	179890	-0.427	YLR024C	UBR2	confirmed
TSP1053	YPL243W	SRP68	LY00042	chrIV	280173	-0.302	YDL100C	GET3	no suppression
TSP1016	YPL210C	SRP72	LY00042	chrXII	179890	-0.412	YLR024C	UBR2	confirmed
TSP1016	YPL210C	SRP72	LY00042	chrIV	282831	-0.347	YDL100C	GET3	confirmed
TSP371	YGL169W	SUA5	WI00237	chrXII	640928	0.388	-	-	-	Positive selection on -Ura, HAP1 locus
TSP371	YGL169W	SUA5	WI00237	chrII	495960	-0.482	YBR140C;YBR141C	IRA1;BMT2	confirmed;no suppression
TSP2727	YDR468C	TLG1	LY00013	chrIV	215979	-0.261	YDL137W	ARF2	no suppression
TSP3340	YKL203C	TOR2	LY00014	chrXII	824599	-0.519	YLR350W	ORM2	confirmed
TSP3340	YKL203C	TOR2	LY00014	chrIV	868130	-0.222	YDR208W	MSS4	not tested
TSP3340	YKL203C	TOR2	LY00014	chrVII	542462	-0.25	YGR038W	ORM1	not tested
TSP3654	YER093C	TSC11	LY00014	chrXII	824406	-0.599	YLR350W	ORM2	confirmed
TSP3654	YER093C	TSC11	LY00014	chrIV	848375	-0.242	YDR208W	MSS4	not tested
TSP3654	YER093C	TSC11	LY00014	chrVII	549148	-0.216	YGR038W	ORM1	not tested
TSP2089	YDR177W	UBC1	LY00017	chrXIV	467219	-0.318	YNL085W	MKT1	confirmed
TSP389	YGR065C	VHT1	WI00237	chrII	514552	0.335	-	-	-
TSP389	YGR065C	VHT1	WI00237	chrXII	20003	0.237	-	-	-
TSP389	YGR065C	VHT1	WI00237	chrXII	160756	0.237	-	-	-
TSP389	YGR065C	VHT1	WI00237	chrXIII	89247	0.232	-	-	-
TSP389	YGR065C	VHT1	WI00237	chrXV	133823	0.234	-	-	-
TSP389	YGR065C	VHT1	WI00237	chrXII	1050526	-0.262	YLR454W	FMP27	no suppression
TSP389	YGR065C	VHT1	WI00237	chrIX	224632	-0.239	YIL056W	VHR1	no suppression
TSP389	YGR065C	VHT1	WI00237	chrI	45537	-0.201	YAL051W	OAF1	no suppression
TSP2123	YGL225W	VRG4	LY00011	-	-	-	-	-	-	No QTLs were mapped
TSP2123	YGL225W	VRG4	LY00013	chrXIII	316027	0.212	-	-	-
