## Supplementary material for "The modifiers that cause changes in gene essentiality": Data S8

### Sheet: ReadMe
Data S8. Comutation of context-dependent essential genes and their bypass suppressors
This file lists the natural yeast isolates in which an essential query gene carries loss-of-function mutations or deletions and the corresponding bypass suppressor gene is deleted, duplicated, or carries loss-of-function mutations. Columns correspond to:
Column A-B	ORF and gene name of the context-dependent essential gene.
Column C-D	ORF and gene of the suppressor gene.
Column E	The number of strains from the 1,011 genome project that carried both a homozygous LOF mutation in the essential and a homozygous impactful mutation in the suppressor gene.
Column F	The names of strains from the 1,011 genome project that carried both a homozygous LOF mutation in the essential and a homozygous impactful mutation in the suppressor gene (see Peter et al., 2018, Nature for strain details).

### Sheet: DataS8
EssentialORF	EssentialGene	SuppressorORF	SuppressorGene	NumberStrainsComutation	NameStrainsComutation
YOL078W	AVO1	YLR350W	ORM2	3	AIT,AVN,AVR
YNL006W	LST8	YLR350W	ORM2	6	AEC,ASH,AVP,BFE,BSI,CLA
YKL203C	TOR2	YLR350W	ORM2	5	BTB,CBR,CFG,CFH,CFM
YER093C	TSC11	YLR350W	ORM2	24	ASH,BMN,CFD,CFM,CIM,CIN,CIP,CIQ,CIR,CIS,CIT,CIV,CKB,CKC,CKD,CKE,CKF,CKG,CKH,CKI,CKL,CKM,CKQ,CKT
YOL149W	DCP1	YNL085W	MKT1	4	AEC,AFS,AIT,BFE
YNL118C	DCP2	YNL085W	MKT1	8	AEC,AFC,ASH,AVP,BBG,BFE,BSI,CLA
YPL075W	GCR1	YNL085W	MKT1	3	AEC,AFS,BBG
YGL150C	INO80	YNL085W	MKT1	2	AEC,ASH
YGR147C	NAT2	YNL085W	MKT1	4	AEC,ASH,BSI,CLA
YOR060C	SLD7	YNL085W	MKT1	6	AEC,AFS,ASH,AVP,BRQ,BSI
YDR177W	UBC1	YNL085W	MKT1	5	AEC,AFC,AFS,AIT,AQT
YNL152W	INN1	YKL046C	DCW1	1	CLA
YOR281C	PLP2	YLR024C	UBR2	1	AFS
YKL122C	SRP21	YLR024C	UBR2	2	AFS,AIT
YPR088C	SRP54	YLR024C	UBR2	4	AFS,AVS,CKK,CKS
YPL243W	SRP68	YLR024C	UBR2	2	AFS,CKS
YPL210C	SRP72	YLR024C	UBR2	3	AFS,AIT,CKS
YPL153C	RAD53	YDR335W	MSN5	3	AEC,AFS,AFT
YNL026W	SAM50	YGR181W	TIM13	5	AEC,AFC,ASH,BSI,CAC
YBR152W	SPP381	YKR022C	NTR2	2	AIT,CQS
YPR088C	SRP54	YDL100C	GET3	4	AEC,AFS,AFT,AVQ
YPL210C	SRP72	YDL100C	GET3	3	AEC,AFS,AIT
YGL169W	SUA5	YBR140C	IRA1	2	ASH,CFM
