## Supplementary material for "The modifiers that cause changes in gene essentiality": Data S10

### Sheet: ReadMe
Data S10. List of Saccharomyces cerevisiae isolates used to construct the phylogenetic tree in Figure 1A.

### Sheet: DataS10
Publication	SRA Bioproject	SRA run	Sample ID	Additional names	Clade (As reported previously)	Country (ISO 3166-1 alpha-2)	Source
Peter et al., 2018, Nature	PRJEB13017	ERR1308679	AET	CBS6007	Wine/European (subclade 4)	ES	Wine
Peter et al., 2018, Nature	PRJEB13017	ERR1309513	AFI	CBS2183	Wine/European (subclade 4)	FR	Wine
Peter et al., 2018, Nature	PRJEB13017	ERR1308738	AHK	CBS2247	Wine/European (subclade 4)	ZA	Grape must
Peter et al., 2018, Nature	PRJEB13017	ERR1308949	AIB	CBS2805	Wine/European (subclade 4)	SK	Wine
Peter et al., 2018, Nature	PRJEB13017	ERR1309307	BCA	2644	Wine/European (subclade 3)	ES	Human feces
Peter et al., 2018, Nature	PRJEB13017	ERR1308941	CKG	UL G84F88I90	Wine/European (subclade 3)	VN	Fruit
Peter et al., 2018, Nature	PRJEB13017	ERR1308801	CKH	ultra lev. 1127	Wine/European (subclade 3)	FR	Inustrial
Peter et al., 2018, Nature	PRJEB13017	ERR1309436	CKI	perentol	Wine/European (subclade 3)	BE	Human, clinical
Peter et al., 2018, Nature	PRJEB13017	ERR1308917	ADD	IL_01_b	Wine/European (subclade 2)	US	Soil
Peter et al., 2018, Nature	PRJEB13017	ERR1309221	BBI	CCY_21-4-120	Wine/European (subclade 1)	SK	Blossoms of plum tree (Prunus domestica L., 'Stanley')
Peter et al., 2018, Nature	PRJEB13017	ERR1308927	BRC	DBVPG4695	Wine/European (subclade 1)	IT	Winery surface at the beginning of Vino Santo production
Peter et al., 2018, Nature	PRJEB13017	ERR1309012	CCM	N493-2C	Wine/European (subclade 1)	UA	Fir tree needles
Peter et al., 2018, Nature	PRJEB13017	ERR1309338	BPQ	DBVPG1841	Wine/European	ET	Red Tecc
Peter et al., 2018, Nature	PRJEB13017	ERR1308724	ANN	AY529516	West African cocoa	GH	Cocoa bean fermentation
Peter et al., 2018, Nature	PRJEB13017	ERR1309181	CQE	MTF2548	West African cocoa	West Africa	Cocoa bean fermentation
Peter et al., 2018, Nature	PRJEB13017	ERR1308840	CQL	MTF2554	West African cocoa	West Africa	Cocoa bean fermentation
Peter et al., 2018, Nature	PRJEB13017	ERR1309189	CEG	EM14S01-3B	Taiwanese	TW	Soil
Peter et al., 2018, Nature	PRJEB13017	ERR1308746	CEI	GE14S01-7B	Taiwanese	TW	Soil
Peter et al., 2018, Nature	PRJEB13017	ERR1309159	ADN	K1_1	Sake	JP	Sake
Peter et al., 2018, Nature	PRJEB13017	ERR1309029	ADQ	K12_2	Sake	JP	Sake
Peter et al., 2018, Nature	PRJEB13017	ERR1309055	APC	RIB1001	Sake	JP	Sake
Peter et al., 2018, Nature	PRJEB13017	ERR1308912	APD	RIB1002	Sake	JP	Sake
Peter et al., 2018, Nature	PRJEB13017	ERR1308777	AQN	CBS435	Sake	JP	Moto (sake yeast starter)
Duan et al., 2018, Nat Commun	PRJNA396809	SRR7851837	XZ10.1		Qingkejiu	CN	Daqu (starter) of Qingkejiu (highland barley wine)
Duan et al., 2018, Nat Commun	PRJNA396809	SRR7851833	XZ3.1		Qingkejiu	CN	Daqu (starter) of Qingkejiu (highland barley wine)
Duan et al., 2018, Nat Commun	PRJNA396809	SRR7851835	XZ4.2		Qingkejiu	CN	Daqu (starter) of Qingkejiu (highland barley wine)
Duan et al., 2018, Nat Commun	PRJNA396809	SRR7851838	XZ7		Qingkejiu	CN	Daqu (starter) of Qingkejiu (highland barley wine)
Peter et al., 2018, Nature	PRJEB13017	ERR1309359	AND	YPS133	North American oak	US	Soil beneath Quercus alba
Peter et al., 2018, Nature	PRJEB13017	ERR1308747	AAT	YJM280_b	Mosaic region 3	US	Peritoneal fluid
Peter et al., 2018, Nature	PRJEB13017	ERR1308774	CEM	CCY_21-4-89:7-3	Mosaic region 3	KP	Fermenting acorn meal
Peter et al., 2018, Nature	PRJEB13017	ERR1309522	AER	CBS2970	Mosaic region 2	PR	Blackstrap molasses
Peter et al., 2018, Nature	PRJEB13017	ERR1309276	BHI	CLIB1072	Mosaic region 2	FR	Cider brewery, dry cider
Peter et al., 2018, Nature	PRJEB13017	ERR1309431	ACG	CLIB413_1b	Mosaic region 1	CN	Fermenting rice beverage
Peter et al., 2018, Nature	PRJEB13017	ERR1309194	ACH	CLIB483_1b	Mosaic region 1	FR	Cider
Peter et al., 2018, Nature	PRJEB13017	ERR1308737	AAM	CLIB192_1b	Mixed origin	FR	Bakery
Peter et al., 2018, Nature	PRJEB13017	ERR1308627	AEM	CBS2973	Mixed origin		Beer wort
Peter et al., 2018, Nature	PRJEB13017	ERR1308845	AGK	CBS2361	Mixed origin	GB	Trinidadian cane sugar
Peter et al., 2018, Nature	PRJEB13017	ERR1309256	BBQ	2162	Mediterranean oak	HU	Forest soil, 30C
Peter et al., 2018, Nature	PRJEB13017	ERR1309488	BFP	EXF-7197	Mediterranean oak	ME	Quercus sp.
Peter et al., 2018, Nature	PRJEB13017	ERR1309352	BTG	ZP_567	Mediterranean oak	PT	Quercus pyrenaica
Peter et al., 2018, Nature	PRJEB13017	ERR1308723	CLC	sample 50	Mediterranean oak	FR	Dead tree
Duan et al., 2018, Nat Commun	PRJNA396809	SRR7851900	CJM21.4		Mantou 2	CN	Fermenting dough
Duan et al., 2018, Nat Commun	PRJNA396809	SRR7851899	CJM25.5		Mantou 2	CN	Fermenting dough
Duan et al., 2018, Nat Commun	PRJNA396809	SRR7851896	HN1.9		Mantou 2	CN	Fermenting dough
Duan et al., 2018, Nat Commun	PRJNA396809	SRR7851894	LJM21.10		Mantou 2	CN	Fermenting dough
Peter et al., 2018, Nature	PRJEB13017	ERR1309380	AKM	UWOPS03-461.4	Malaysia	MY	Nectar, Bertam palm
Peter et al., 2018, Nature	PRJEB13017	ERR1308675	BMB	UWOPS03-433.3	Malaysia	MY	Nectar, bertam palm
Peter et al., 2018, Nature	PRJEB13017	ERR1309525	BMC	UWOPS03-459.1	Malaysia	MY	Nectar, bertam palm
Peter et al., 2018, Nature	PRJEB13017		SACE_MAL	UWOPS05_227_2	Malaysia	MY	Trigona spp (Stingless bee)
Peter et al., 2018, Nature	PRJEB13017	ERR1308824	BCN	HE015	French Guiana	GF	Human feces
Peter et al., 2018, Nature	PRJEB13017	ERR1308748	BDV	CEY620	French Guiana	GF	Human feces
Peter et al., 2018, Nature	PRJEB13017	ERR1309515	BMR	CEY646	French Guiana	GF	Chicken
Peter et al., 2018, Nature	PRJEB13017	ERR1308855	BNC	CEY652	French Guiana	GF	Fruits
Peter et al., 2018, Nature	PRJEB13017	ERR1309066	ARR	CBS2272	French Dairy	NL	Butter milk
Peter et al., 2018, Nature	PRJEB13017	ERR1308958	BFN	EXF-7145	French Dairy	RS	Quercus robur
Peter et al., 2018, Nature	PRJEB13017	ERR1309446	BGF	CLIB554	French Dairy	FR	Dairy, brine
Peter et al., 2018, Nature	PRJEB13017	ERR1308604	CDF	N22.00-5D	Far East Russian	RU	Fruit of Grataegus dachurica
Peter et al., 2018, Nature	PRJEB13017	ERR1309441	CDG	N3.00-7A	Far East Russian	RU	Grape berries of wild Vitus amurensis
Peter et al., 2018, Nature	PRJEB13017	ERR1308993	ACC	YPS1000_1b	Ecuadorean	US	Exudate from Quercus sp.
Peter et al., 2018, Nature	PRJEB13017	ERR1308655	CCD	CLQCA_20-184	Ecuadorean	EC	Flower from Heliconia sp.
Peter et al., 2018, Nature	PRJEB13017	ERR1309443	CMP	YPS615	Ecuadorean	US	Quercus sp.
Duan et al., 2018, Nat Commun	PRJNA396809	SRR7851769	FJSA40.2		CHN-X	CN	Bark, primeval forest
Duan et al., 2018, Nat Commun	PRJNA396809	SRR7851768	GT39.1		CHN-X	CN	Bark, primeval forest
Duan et al., 2018, Nat Commun	PRJNA396809	SRR7851709	FJ4		CHN-V	CN	Bark of Castanea mollissima, planted tree
Duan et al., 2018, Nat Commun	PRJNA396809	SRR7851875	FJ6		CHN-V	CN	Bark of Prunus mume, planted tree
Duan et al., 2018, Nat Commun	PRJNA396809	SRR7851876	HN13		CHN-V	CN	Rotten wood, primeval forest
Duan et al., 2018, Nat Commun	PRJNA396809	SRR7851872	HN17		CHN-V	CN	Bark of a Fagaceae tree, primeval forest
Duan et al., 2018, Nat Commun	PRJNA396809	SRR7851869	HN18		CHN-V	CN	Bark of a Fagaceae tree, primeval forest
Duan et al., 2018, Nat Commun	PRJNA396809	SRR7851726	JXXY16.1		CHN-IX	CN	Bark, primeval forest
Duan et al., 2018, Nat Commun	PRJNA396809	SRR7851732	XXY30L.2		CHN-IX	CN	Bark, primeval forest
Duan et al., 2018, Nat Commun	PRJNA396809	SRR7851931	XXYS1.4		CHN-IX	CN	Bark, primeval forest
Duan et al., 2018, Nat Commun	PRJNA396809	SRR7851731	BJ14		CHN-IV	CN	Forest soil, secondary forest
Duan et al., 2018, Nat Commun	PRJNA396809	SRR7851688	BJ15		CHN-IV	CN	Bark of Quercus wutaishanica, secondary forest
Duan et al., 2018, Nat Commun	PRJNA396809	SRR7851808	HN10		CHN-III	CN	Rotten wood, primeval forest
Duan et al., 2018, Nat Commun	PRJNA396809	SRR7851801	HN11		CHN-III	CN	Rotten wood, primeval forest
Duan et al., 2018, Nat Commun	PRJNA396809	SRR7851802	HN19		CHN-III	CN	Bark of a Fagaceae tree, primeval forest
Duan et al., 2018, Nat Commun	PRJNA396809	SRR7851791	HN9		CHN-III	CN	Rotten wood, primeval forest
Duan et al., 2018, Nat Commun	PRJNA396809	SRR7851905	SX1		CHN-II	CN	Bark of a Fagaceae tree, primeval forest
Duan et al., 2018, Nat Commun	PRJNA396809	SRR7851904	SX2		CHN-II	CN	Bark of a Fagaceae tree, primeval forest
Duan et al., 2018, Nat Commun	PRJNA396809	SRR7851725	SX4		CHN-II	CN	Bark of a Fagaceae tree, primeval forest
Duan et al., 2018, Nat Commun	PRJNA396809	SRR7851722	SX5		CHN-II	CN	Bark of Quercus fabri, primeval forest
Duan et al., 2018, Nat Commun	PRJNA396809	SRR7851723	SX6		CHN-II	CN	Bark of Quercus fabri, primeval forest
Duan et al., 2018, Nat Commun	PRJNA396809	SRR7851809	FJ5		CHN-I	CN	Bark of Castanea mollissima, planted tree
Duan et al., 2018, Nat Commun	PRJNA396809	SRR7851676	FJ7		CHN-I	CN	Bark of Hovenia acerba, primeval forest
Duan et al., 2018, Nat Commun	PRJNA396809	SRR7851756	FJ8		CHN-I	CN	Bark of Cyclobalanopsis nubium, primeval forest
Duan et al., 2018, Nat Commun	PRJNA396809	SRR7851907	HN3		CHN-I	CN	Rotten wood, primeval forest
Duan et al., 2018, Nat Commun	PRJNA396809	SRR7851913	HN5		CHN-I	CN	Rotten wood, primeval forest
Peter et al., 2018, Nature	PRJEB13017	ERR1308731	AEG	CBS7962	Brazilian bioethanol	BR	Fermenting concentrated syrup (sugar cane)
Peter et al., 2018, Nature	PRJEB13017	ERR1308983	AFD	CBS7960	Brazilian bioethanol	BR	Factory producing ethanol (sugar cane syrup)
Peter et al., 2018, Nature	PRJEB13017	ERR1309041	AHC	CBS7963	Brazilian bioethanol	BR	Fermenting concentrated syrup (sugar cane)
Peter et al., 2018, Nature	PRJEB13017	ERR1309294	BVE	SM.9.1.BL7	Brazilian bioethanol	BR	Bioethanol
Duan et al., 2018, Nat Commun	PRJNA396809	SRR7851883	GZLJ3.19		Baijiu	CN	Fermented sorghum grain
Duan et al., 2018, Nat Commun	PRJNA396809	SRR7851810	HLJ167		Baijiu	CN	Fermented sorghum grain
Duan et al., 2018, Nat Commun	PRJNA396809	SRR7851821	HLJ201		Baijiu	CN	Fermented sorghum grain
Peter et al., 2018, Nature	PRJEB13017	ERR1308725	ABB	YJM413_b	Asian fermentation	US	blood
Peter et al., 2018, Nature	PRJEB13017	ERR1308893	ACK	Y12_1b	Asian fermentation	CI	Palm wine
Peter et al., 2018, Nature	PRJEB13017	ERR1308607	ACM	Y9_4	Asian fermentation	ID	Ragi fermentation
Peter et al., 2018, Nature	PRJEB13017	ERR1309064	ADH	T7_b	Asian fermentation	US	Exudate from Quercus sp.
Peter et al., 2018, Nature	PRJEB13017	ERR1308868	BEF	CLIB413	Asian fermentation	CN	Fermenting rice
Peter et al., 2018, Nature	PRJEB13017	ERR1309135	AID	CBS2909	Alpechin		Human feces
Peter et al., 2018, Nature	PRJEB13017	ERR1309511	AQA	CBS4903	Alpechin	ES	Alpechin (waste from olive oil production)
Peter et al., 2018, Nature	PRJEB13017	ERR1308690	AVB	CECT10266	Alpechin	ES	Tanning liquor
Peter et al., 2018, Nature	PRJEB13017	ERR1308720	CGE	UCD_11-601	Alpechin	US	Olive fermentation
Peter et al., 2018, Nature	PRJEB13017	ERR1309038	AAC	CBS2165a	Ale beer	GB	Brewers
Peter et al., 2018, Nature	PRJEB13017	ERR1308642	AGB	CBS6308	Ale beer	GB	Brewer yeast, Yorkshire type
Peter et al., 2018, Nature	PRJEB13017	ERR1309089	ADF	YPS1009_b	African palm wine	US	Exudate from Quercus sp.
Peter et al., 2018, Nature	PRJEB13017	ERR1309484	ADV	CBS7903	African palm wine	NG	Palm wine
Peter et al., 2018, Nature	PRJEB13017	ERR1308920	AHS	CBS1419	African palm wine	GH	Wine
Peter et al., 2018, Nature	PRJEB13017	ERR1309202	CPT	FTPW3	African palm wine	BF	Palm wine
Peter et al., 2018, Nature	PRJEB13017	ERR1308685	ADG	NC_02_b		US	Exudate from Quercus sp.
Peter et al., 2018, Nature	PRJEB13017	ERR1309000	AGC	CBS2444		US	Distillery
Peter et al., 2018, Nature	PRJEB13017	ERR1308617	AMB	IY_03-5-30-1-1-1_(1)		US	Chauliodes pectinicornis (male) - Corydalidae
Peter et al., 2018, Nature	PRJEB13017	ERR1308975	AMC	IY_03-5-26-5-1-1_(1)		US	Chauliodes pectinicornis (female) - Corydalidae
Peter et al., 2018, Nature	PRJEB13017	ERR1308587	AMD	ES4M07		TW	Fruiting body of Geastrum sp.
Peter et al., 2018, Nature	PRJEB13017	ERR1309335	AMF	ES2M03		TW	Fruiting body of Russula sp.
Peter et al., 2018, Nature	PRJEB13017	ERR1308666	BBR	2163		ES	Quercus faginea, 30C
Peter et al., 2018, Nature	PRJEB13017	ERR1308857	BEG	CLIB414		JP	High sugar foodstuff, Food
Peter et al., 2018, Nature	PRJEB13017	ERR1308741	CCP	IFO_0877:6-1		JP	Quercus sp.
Peter et al., 2018, Nature	PRJEB13017	ERR1309270	CDB	ATCC_66348-1D		JP	Soil
Peter et al., 2018, Nature	PRJEB13017	ERR1309100	CDP	N95-5-1A		US	Exudate of Quercus sp.
Peter et al., 2018, Nature	PRJEB13017	ERR1308783	CDQ	N95-6-1C		US	Exudate of Quercus sp.
Peter et al., 2018, Nature	PRJEB13017	ERR1308704	CEH	ES2M03-7A		TW	Fruiting body of Russula sp.
Peter et al., 2018, Nature	PRJEB13017	ERR1308999	CMS	YPS670		US	Quercus sp.
Peter et al., 2018, Nature	PRJEB13017		SACE_GAS	UWOPS83-787_3		BS	Opuntia spp.
Peter et al., 2018, Nature	PRJEB13017		SACE_YCO	YJM1402			Wine
Peter et al., 2018, Nature	PRJEB13017		SACE_YCW	YJM1443		BS	Fruit
Peter et al., 2018, Nature	PRJEB13017		SACE_YDI	YJM1573		IN	Fermented food
This study			LY00010
This study			LY00011
This study			LY00012
This study			LY00013
This study			LY00014
This study			LY00015
This study			LY00016
This study			LY00017
This study			LY00018
This study			LY00019
This study			LY00042
This study			WI00229
This study			WI00231
This study			WI00234
This study			WI00235
This study			WI00236
This study			WI00237
This study			WI00239
