## Supplementary material for "The modifiers that cause changes in gene essentiality": Data S11

### Sheet: ReadMe
Data S11. Sequencing read depth
This file lists the normalized average read depth for each chromosome, obtained during sequencing.
Every row contains data of one cross between an S288C essential gene mutant strain and a wild strain. Strain genotypes can be found in Data S9.
5FOA	media selecting against the plasmid containing the essential gene
cntrl	media selecting for the plasmid containing the essential gene (-Ura)

### Sheet: DataS11
Sample	chrI	chrII	chrIII	chrIV	chrV	chrVI	chrVII	chrVIII	chrIX	chrX	chrXI	chrXII	chrXIII	chrXIV	chrXV	chrXVI
tsp1014-RAD53xLY00018_5FOA	1.02652	0.996527	1.06849	1.00522	1.02282	1.0475	1.0038	1.00755	0.99339	1.02619	1.00284	0.899803	1.01005	1.00602	1.01635	0.998978
tsp1014-RAD53xLY00018_cntrl	1.02608	0.975482	1.03871	0.978291	0.987373	1.02344	0.97094	0.985631	0.965303	0.9698	0.979275	1.1418	0.970721	0.974639	0.97573	0.964822
tsp1016-SRP72xLY00042_5FOA	1.0045	0.992879	0.996756	1.01785	1.01202	1.01762	1.01475	1.04452	0.98431	1.00351	0.99282	0.984964	1.01104	0.991916	1.01026	0.981325
tsp1016-SRP72xLY00042_cntrl	1.0159	0.980106	0.975291	1.01712	1.00143	0.999669	1.01291	1.02084	0.967833	0.991312	0.985572	1.05932	1.01058	0.984611	1.00886	0.968968
tsp1053-SRP68xLY00042_5FOA	1.05648	0.987295	1.02017	0.994477	1.01011	1.04751	0.993777	1.06158	0.984878	0.989251	0.995215	0.983454	0.998185	0.981544	0.991726	0.966008
tsp1053-SRP68xLY00042_cntrl	1.03935	0.977623	0.997487	0.998004	1.00853	1.03743	0.995162	1.03965	0.984967	0.987601	1.01488	1.0198	0.994977	0.976151	0.990462	0.969414
tsp1183-ARB1xLY00010_5FOA	1.00662	0.984199	1.03382	0.992098	0.997328	1.03001	0.982448	1.01063	0.963209	0.973111	0.981914	1.08647	0.983508	0.990161	0.992019	0.966761
tsp1183-ARB1xLY00010_cntrl	1.07707	0.977859	1.07145	0.967932	0.986564	1.06707	0.962792	1.01635	0.988994	0.970947	0.980129	1.05615	0.969313	0.984932	0.970738	0.951416
tsp1378-HTB1xLY00015_5FOA	1.0188	1.10009	0.986788	1.00225	0.990336	0.992345	0.993298	0.983217	0.994363	1.00702	0.985508	1.03683	0.989633	0.987425	0.98843	0.962663
tsp1378-HTB1xLY00015_cntrl	1.05748	0.972913	1.01704	0.979197	1.00629	1.02897	0.975985	0.989202	1.02308	1.00462	0.983133	1.06271	0.979034	0.98627	0.976607	0.953756
tsp1378-HTB1xLY00018_5FOA	0.980913	1.1496	1.01722	1.04282	0.983125	0.979865	0.995782	0.992978	0.960529	0.990594	0.998077	0.986169	0.998535	1.00126	1.00602	0.977251
tsp1378-HTB1xLY00018_cntrl	1.09921	0.981004	1.09955	0.969458	1.0067	1.08102	0.962344	1.01545	1.02154	0.987079	0.999403	0.962747	0.972316	0.990927	0.97476	0.954613
tsp1395-INO80xLY00010_5FOA	1.01103	1.00658	1.03939	1.01939	1.00389	1.03255	1.03647	1.02914	0.990431	0.994616	1.00812	0.922495	1.00858	1.00682	1.01444	0.98946
tsp1395-INO80xLY00010_cntrl	1.06689	0.991026	1.06601	0.999438	0.995455	1.06702	0.990492	1.02059	0.985851	0.979998	0.99511	0.964137	0.988281	0.994254	0.996718	0.976785
tsp1395-INO80xLY00014_5FOA	1.01063	0.994795	1.03711	1.00914	0.993321	1.03506	1.09872	1.01875	0.981594	0.990397	0.996025	0.937929	0.999126	1.00202	0.992227	1.00403
tsp1395-INO80xLY00014_cntrl	1.05568	0.987	1.05772	0.999658	0.990838	1.0513	0.991613	1.01142	0.978246	0.984727	0.994357	0.943016	0.990079	0.996306	0.985242	1.07709
tsp1409-IQG1xWI00236_5FOA	0.956427	1.03191	0.960896	1.0499	1.00302	0.916196	1.03254	0.982219	0.948133	1.02861	0.980674	1.02408	1.03908	1.03158	1.03347	1.01336
tsp1409-IQG1xWI00236_cntrl	1.01685	1.02835	1.00168	1.02835	1.02877	0.956759	1.01193	1.01081	0.962901	1.02368	0.983431	0.96131	1.01803	1.04274	1.02402	0.984546
tsp1600-PLC1xWI00235_5FOA	0.991531	1.01818	0.974806	1.01431	1.02159	0.954583	1.02052	0.986468	1.01695	1.03369	1.0046	0.962716	1.02065	1.03333	1.02787	1.00061
tsp1600-PLC1xWI00235_cntrl	1.03582	1.00495	0.99405	1.0114	1.03975	0.960629	1.02349	0.979413	1.02957	1.03941	1.00418	0.929076	1.01245	1.0288	1.02035	0.998188
tsp1648-RER2xWI00231_5FOA	1.00899	1.00564	0.991741	1.01007	1.01978	0.947515	1.01731	0.985176	1.01585	1.04038	0.9921	0.993256	1.00729	1.01954	1.01942	0.982893
tsp1648-RER2xWI00231_cntrl	1.04162	1.00728	1.01664	0.990605	1.01949	0.989408	1.0052	0.993886	1.03506	1.03309	0.998047	0.958899	0.996625	1.023	1.00621	0.96985
tsp1959-SRP21xLY00042_5FOA	1.06398	0.98193	1.02403	1.01587	1.00433	1.04933	1.00778	1.04835	0.985107	1.00048	1.00496	0.937509	1.01302	0.990011	1.00868	0.966698
tsp1959-SRP21xLY00042_cntrl	1.03498	0.981831	0.987817	1.01525	0.999167	1.00572	1.01264	1.0349	0.963694	0.997287	0.997369	1.02016	1.0154	0.99088	1.01063	0.965768
tsp2089-UBC1xLY00017_5FOA	1.00207	1.0033	1.01537	1.00466	0.990247	0.979392	1.00323	0.997726	1.01421	0.985446	0.984809	1.04434	0.999648	0.996308	1.00283	0.987574
tsp2089-UBC1xLY00017_cntrl	1.10292	0.992152	1.06017	0.958141	0.99824	1.06532	0.969358	1.01578	1.03416	0.972324	0.982478	1.00933	0.968378	0.987474	0.964037	0.959198
tsp2123-VRG4xLY00011_5FOA	0.960853	0.998353	0.964534	1.02992	1.0067	0.977142	1.03669	0.976877	0.998409	0.990496	0.998326	1.04971	1.00854	1.00702	1.01603	0.988711
tsp2123-VRG4xLY00011_cntrl	1.02651	0.987815	0.999915	1.02326	0.99456	1.01888	1.02049	0.980902	1.00527	0.980589	0.991201	1.03027	0.995558	1.00045	0.999285	0.970154
tsp2123-VRG4xLY00013_5FOA	0.966976	0.986114	1.00134	1.00412	0.987465	0.989585	0.993817	0.983066	0.957634	0.984075	0.993245	1.12979	0.988164	0.997776	1.00282	0.973125
tsp2123-VRG4xLY00013_cntrl	1.02813	0.973427	1.05715	0.972754	0.991601	1.03694	0.966503	0.993336	0.987312	0.977935	0.989881	1.09826	0.972047	0.986889	0.978725	0.953207
tsp2180-ADE13xWI00237_5FOA	0.891316	0.988196	0.892087	0.961373	0.966479	0.919351	0.983484	0.983093	1.46963	1.02754	0.944235	1.08746	0.989517	0.96083	0.960816	0.944506
tsp2180-ADE13xWI00237_cntrl	0.917818	1.00741	0.904259	0.978082	0.982572	0.941485	0.998036	0.965858	1.34793	1.03745	0.964814	1.04157	0.999848	0.987469	0.97343	0.96321
tsp2247-DCP1xLY00014_5FOA	0.98621	0.981603	1.01183	0.997834	0.97406	1.00468	0.986828	0.999959	0.951542	0.973419	0.985145	1.08143	0.982468	0.985951	0.994902	1.07935
tsp2247-DCP1xLY00014_cntrl	1.00602	0.982895	1.03283	0.999118	0.978367	1.0153	0.985891	0.996494	0.963465	0.979492	0.987053	1.00666	0.985976	0.990733	0.99381	1.13524
tsp2413-NAT2xWI00231_5FOA	1.47505	0.99072	0.983217	0.991052	1.0009	0.973878	1.00095	0.993312	1.02891	1.02836	0.992895	0.792006	1.00074	1.00999	1.00791	0.971371
tsp2413-NAT2xWI00231_cntrl	1.47685	0.987142	0.965657	0.990567	1.00684	0.970989	1.01146	0.972298	1.01696	1.01183	0.989155	0.831054	0.996293	1.00521	1.00663	0.970388
tsp2425-NET1xWI00235_5FOA	1.00639	0.95631	0.960764	0.9645	0.97659	0.928	0.974367	0.968177	0.99456	0.990361	1.63853	0.900242	0.987686	0.980567	0.969675	0.935368
tsp2425-NET1xWI00235_cntrl	1.00483	0.992213	0.962192	0.994233	0.995145	0.957971	1.00624	0.974718	1.01422	1.02196	1.38813	0.870995	0.998351	1.00465	1.00407	0.968432
tsp2672-SAM50xWI00236_5FOA	0.94989	1.01207	0.948897	1.02909	0.992903	0.936029	1.01951	0.98121	0.932772	1.01313	0.959825	1.08661	1.02088	1.08823	1.02974	0.97928
tsp2672-SAM50xWI00236_cntrl	1.03034	1.02974	0.999721	1.03302	1.01789	0.971407	1.01863	1.0039	0.962494	1.02787	0.98708	0.933685	1.02185	1.05014	1.03314	0.987521
tsp2727-TLG1xLY00013_5FOA	0.979306	0.986278	0.996875	1.01914	0.973682	0.957767	0.979493	0.976499	0.937443	0.98467	0.988187	1.17408	0.98369	0.997356	1.00289	0.966016
tsp2727-TLG1xLY00013_cntrl	0.94993	1.02607	1.01633	1.03404	1.00807	0.963441	1.01783	1.01816	0.978438	1.02322	1.02315	0.936943	1.02461	1.0349	1.03939	1.00705
tsp2872-INN1xWI00235_5FOA	1.0199	1.00443	0.963179	1.00051	1.01253	0.948967	1.01629	0.972495	1.02279	1.0331	0.998521	1.0142	1.00393	1.02092	1.02136	0.987091
tsp2872-INN1xWI00235_cntrl	0.99998	1.01298	0.972124	1.00939	1.01564	0.957032	1.02463	0.987139	1.0423	1.03464	1.00965	0.962082	1.01837	1.03022	1.01966	0.987263
tsp3080-AVO1xLY00014_5FOA	0.974816	0.989384	1.03414	1.00648	0.986733	1.00312	0.996262	1.02079	0.966034	0.984825	0.996171	1.01845	0.995287	0.995758	0.991709	1.06949
tsp3080-AVO1xLY00014_cntrl	1.07142	0.957563	1.06974	0.949278	0.978139	1.06513	0.948504	0.975017	0.985061	0.955243	0.962688	1.07603	0.954792	0.979514	0.950013	1.1019
tsp3340-TOR2xLY00014_5FOA	0.986715	0.998343	1.02741	1.01512	0.989629	1.00749	0.999925	1.01784	0.968193	0.989017	0.991887	0.99862	1.00252	1.00347	0.997718	1.05361
tsp3340-TOR2xLY00014_cntrl	1.06033	0.96704	1.05962	0.973925	0.983153	1.06519	0.962848	0.985808	0.975999	0.965385	1.02163	0.998916	0.966186	0.980545	0.963398	1.11525
tsp3371-LST8xLY00014_5FOA	0.975503	1.00512	1.04138	1.0066	1.00012	0.999549	0.995537	1.00688	0.97982	0.994448	1.00676	0.947016	1.00376	1.01907	0.998714	1.10913
tsp3371-LST8xLY00014_cntrl	0.937599	1.0017	1.00312	1.00804	0.999291	0.960926	0.996404	0.995454	0.966905	0.996141	1.00036	0.98869	1.00793	1.01866	0.998112	1.1743
tsp3433-RET2xWI00236_5FOA	1.01319	1.03004	0.987328	1.02856	1.01575	0.991054	1.01639	1.02003	0.97364	1.01533	1.00231	0.938849	1.02636	1.02596	1.02673	0.990788
tsp3433-RET2xWI00236_cntrl	0.998827	1.01904	0.971816	1.02184	0.997933	0.986906	1.00395	1.00192	0.960387	1.00146	0.978501	1.04044	1.01514	1.01889	1.02061	0.979284
tsp3523-SRP54xLY00012_5FOA	0.943052	1.0033	0.997686	1.01273	0.995494	1.00624	1.01742	1.0027	1.01786	1.0031	0.996834	1.01225	1.00792	1.00005	1.00963	1.0101
tsp3523-SRP54xLY00012_cntrl	0.99966	0.990056	0.989912	0.994971	0.983619	1.01648	1.00013	0.98444	1.01823	0.990091	0.978055	1.08077	0.989268	0.988619	0.99468	0.981559
tsp3523-SRP54xLY00042_5FOA	1.00492	0.989619	0.986826	1.02628	1.00451	0.995729	1.01915	1.0447	1.02979	1.00248	0.998155	0.971384	1.01609	0.993456	1.01768	0.972382
tsp3523-SRP54xLY00042_cntrl	1.08572	0.960649	1.00038	0.989892	0.981238	1.03644	0.984558	1.01757	1.11297	0.977854	0.972329	1.02461	0.985255	0.96761	0.984016	0.947333
tsp3539-RFA3xWI00236_5FOA	1.62802	1.01179	0.951269	0.982175	0.991001	0.937539	0.98385	0.968835	0.980922	1.00785	0.974991	0.835147	1.00193	0.996229	0.994809	0.96524
tsp3539-RFA3xWI00236_cntrl	1.15458	1.04821	0.926725	1.04699	1.00759	0.896226	1.03226	0.989487	1.02521	1.03416	1.01027	0.863316	1.0452	1.03883	1.04431	1.01115
tsp3544-KRE9xLY00010_5FOA	0.778514	1.06987	0.933211	1.07564	1.03444	0.855876	1.06717	1.01485	0.966801	1.10472	1.05069	0.894645	1.07558	1.06392	1.08909	1.06214
tsp3544-KRE9xLY00010_cntrl	0.873027	1.0637	0.938249	1.10221	1.01073	0.883077	1.06771	1.00947	0.946402	1.03219	1.02998	0.907012	1.06319	1.06184	1.08489	1.05616
tsp3654-TSC11xLY00014_5FOA	1.00137	0.990859	1.03428	1.0084	0.983715	1.01372	0.993917	1.01423	0.968168	0.987105	0.992286	1.01188	0.995046	1.00134	0.994041	1.04615
tsp3654-TSC11xLY00014_cntrl	1.05648	0.982405	1.05764	0.982033	0.991823	1.03432	0.973178	1.00591	0.980874	0.985759	0.990094	0.972976	0.978581	0.990537	0.967319	1.11769
tsp3686-SPP381xWI00234_5FOA	0.925247	1.12634	0.94671	1.00445	1.00682	0.917766	1.01675	0.996725	1.0259	1.00528	0.994727	1.01122	1.01352	1.00915	1.02744	1.0107
tsp3686-SPP381xWI00234_cntrl	0.865615	1.03883	0.922666	1.04957	0.999339	0.874094	1.04837	1.01271	1.00559	1.01368	1.01183	1.02086	1.04074	1.02704	1.05999	1.0405
tsp371-SUA5xWI00237_5FOA	0.926592	1.00694	0.939411	0.98837	0.993217	0.995094	1.01389	0.971194	1.01464	1.01427	0.97394	1.15053	1.01307	0.969953	0.979243	0.970919
tsp371-SUA5xWI00237_cntrl	1.17245	0.9674	1.07437	0.901942	0.985076	1.15908	0.941726	0.965452	1.06704	0.991889	0.948462	1.09173	0.948878	0.930923	0.912833	0.91098
tsp3775-PFY1xLY00019_5FOA	0.951422	0.98034	0.990486	0.989859	1.02235	1.0274	0.980035	1.01088	0.952415	0.964136	0.959753	1.10023	0.981145	0.999779	1.00532	1.04487
tsp3775-PFY1xLY00019_cntrl	1.00843	0.970559	1.00623	0.977632	1.015	1.04313	0.964454	0.992412	0.941209	0.954818	0.950792	1.09258	0.972264	0.987199	0.987302	1.10283
tsp3775-PFY1xLY00042_5FOA	1.11614	1.02312	0.992335	1.01787	1.02932	1.03643	1.02601	1.04384	1.01142	1.02129	1.03211	0.794363	1.038	1.01657	1.03341	0.993465
tsp3775-PFY1xLY00042_cntrl	1.03458	1.036	0.985357	1.03241	1.03468	0.996974	1.04247	1.04631	1.01248	1.03096	1.03784	0.804148	1.04656	1.02571	1.04558	1.00387
tsp3799-DCP2xLY00011_5FOA	1.03815	0.979902	1.00146	0.980357	0.989739	1.02138	1.00655	0.977302	1.00075	0.968878	0.980533	1.10026	0.986238	0.987424	0.987656	0.958712
tsp3799-DCP2xLY00011_cntrl	1.01441	0.976153	0.98308	1.00324	0.980341	1.00965	1.0017	0.966382	0.999913	0.968419	0.972758	1.14269	0.980049	0.994082	0.982753	0.954514
tsp3799-DCP2xLY00018_5FOA	1.01822	0.980777	1.03517	0.987256	0.977543	1.01639	0.976943	0.987	0.960695	0.972746	0.981106	1.12789	0.979749	0.982713	0.992669	0.96359
tsp3799-DCP2xLY00018_cntrl	1.00506	0.988765	1.03027	1.00016	0.981236	1.00607	0.985221	0.986914	0.967185	0.981371	0.987767	1.09621	0.98689	0.995663	0.999474	0.969246
tsp389-VHT1xWI00237_5FOA	1.59877	0.970507	0.898583	0.935902	0.947862	0.929998	0.971575	0.934971	0.972472	0.992587	0.923579	1.12315	0.961334	0.947227	0.937096	0.922945
tsp389-VHT1xWI00237_cntrl	1.37422	1.00095	0.904439	0.966014	0.974333	0.935363	0.9865	0.956669	0.996307	1.01797	0.953857	1.06667	0.988581	0.974912	0.963877	0.948054
tsp3966-LAS17xWI00237_5FOA	0.979409	1.03219	0.946482	0.99965	1.01234	1.00542	1.0181	0.983659	1.0599	1.06111	1.0018	0.955592	1.03067	1.00255	0.998271	0.999927
tsp3966-LAS17xWI00237_cntrl	0.99791	1.04388	0.943241	0.992078	1.02942	1.0163	1.02111	0.998709	1.08722	1.08269	1.01362	0.871301	1.03935	1.00142	1.00812	1.0115
tsp562-KAE1xLY00016_5FOA	0.96428	0.977971	0.981023	0.990236	0.990076	1.00185	0.981965	1.02349	0.941349	0.967677	0.98123	1.11858	0.993249	0.986937	0.990795	1.05484
tsp562-KAE1xLY00016_cntrl	0.976512	0.973879	0.973888	0.99287	0.985638	0.99047	0.984171	1.00773	0.927742	0.959332	0.963163	1.11088	0.991477	0.993617	0.984491	1.13602
tsp562-KAE1xLY00019_5FOA	0.93002	0.974755	0.955876	0.996861	1.03562	1.00814	0.984584	1.0079	0.935599	0.95841	0.946883	1.12309	0.980705	1.00506	1.00145	1.0959
tsp562-KAE1xLY00019_cntrl	0.954727	0.963922	0.977473	0.985604	1.03642	1.02079	0.970875	1.00007	0.93433	0.952485	0.950214	1.1079	0.972161	1.00173	0.984233	1.13949
tsp879-SLD7xWI00236_5FOA	1.24663	0.983316	1.13072	0.97364	1.01244	1.19033	0.974688	0.973907	1.01986	1.00587	0.97046	0.834571	1.0052	0.945479	0.981838	0.941801
tsp879-SLD7xWI00236_cntrl	1.19469	0.994103	1.1007	0.966397	1.01306	1.15835	0.969257	1.00922	1.01148	0.993706	0.977125	0.880859	0.983904	0.976124	0.976648	0.944301
tsp958-PLP2xLY00042_5FOA	1.07423	0.976934	0.996128	1.0168	1.01241	1.02927	1.0161	1.04514	0.972836	0.989203	0.982351	0.97256	1.01821	0.987059	1.00325	0.981208
tsp958-PLP2xLY00042_cntrl	1.23606	0.95808	1.08481	0.960863	1.00424	1.14459	0.968608	1.03762	1.01141	0.975194	0.973932	0.923741	0.974546	0.955144	0.972382	0.933399
tsp982-GCR1xWI00231_5FOA	1.14999	0.966677	1.09662	0.923468	1.02794	1.10913	0.954501	1.01289	1.07698	1.00254	0.999291	0.911163	0.960981	0.973156	0.958976	0.995902
tsp982-GCR1xWI00231_cntrl	1.16103	0.976024	1.09681	0.93744	1.02677	1.11523	0.960809	1.01633	1.06646	0.999856	0.993374	0.910219	0.961604	0.978543	0.962683	0.959311
